# Diet outweighs genetics in shaping gut microbiomes in Asian honeybee

**DOI:** 10.1101/2022.01.23.477436

**Authors:** Qinzhi Su, Min Tang, Jiahui Hu, Junbo Tang, Xue Zhang, Xingan Li, Qingsheng Niu, Xuguo Zhou, Shiqi Luo, Xin Zhou

**Affiliations:** College of Food Science and Nutritional Engineering, China Agricultural University, Beijing, People’s Republic of China; Department of Entomology, College of Plant Protection, China Agricultural University, Beijing, People’s Republic of China; Key Laboratory for Bee Genetics and Breeding, Jilin Provincial Institute of Apicultural Sciences, Jilin Province, People’s Republic of China; Department of Entomology, University of Kentucky, Lexington, KY, USA

**Keywords:** gut microbiota, co-adaptation, population variation, pollen, nectar, adaptation

## Abstract

**Background:** The gut microbiome is a crucial element that facilitates a host’s adaptation to a changing environment. Host-specificity often coincides with distinctions in gut microbes, suggesting a co-evolution of the holobionts. However, it is unclear how gut microbiota shared by a common host ancestor would co-diversify with hosts and eventually become distinct among sister hosts. In this context, understanding the evolutionary pathway of gut microbiomes of the same host species could provide insight on how holobionts co-adapt along environmental gradients. Specifically, we ask which factor, nature or nurture, i.e., genetics or diets, contributes more to the shaping of gut microbiome, along with host diversification and range expansion.

**Results:** We compared and analyzed the gut microbiomes of 99 Asian honeybees, *Apis cerana,* from genetically diverged populations covering 13 provinces across China. Bacterial composition varied significantly across populations at phylotype, sequence-discrete population (SDP), and strain levels, but with extensive overlaps, indicating the diversity of microbial community among *A. cerana* populations is driven by nestedness. Taken together, genetics exhibited tangential impacts, while pollen diets were significantly correlated with both the composition and function of gut microbiome. Core bacteria, *Gilliamella* and *Lactobacillus* Firm-5, showed antagonistic turnovers and contributed to the enrichment in carbohydrate transport and metabolism. By feeding and inoculation bioassays, we confirmed that the variations in pollen polysaccharide composition contributed to the trade-off of these core bacteria.

**Conclusions:** Progressive change, i.e., nestedness, is the foundation of gut microbiome evolution in the Asian honeybee. Such a transition during the co-diversification of gut microbiomes is shaped primarily by environmental factors, diets in general, pollen polysaccharide in particular.
