## Supplemental figures and tables for "Diet outweighs genetics in shaping gut microbiomes in Asian honeybee": Table_S1_sample_info_mapping_stat.xlsx

### Sheet: data
Table S1. Metagenomic samples information and sequencing statistics
sample	group	colony	location	latitude (N)	longitude （E）	altitude (m)	read number	clean data (bp)	read length (bp)	GC	read number mapped bacteria	data mapped to bacteria (bp)	percent of reads mapped to bacteria
B0667	SC_AB	SC_AB_colony_1	Aba, Sichuan	31.9246	102.113	2535	53709652	5360818044	100	0.346907	9454802	945480200	0.176369
B0670	SC_AB	SC_AB_colony_1	Aba, Sichuan	31.9246	102.113	2535	60706128	6056347664	100	0.348081	9221312	922131200	0.152259
B0673	SC_AB	SC_AB_colony_1	Aba, Sichuan	31.9246	102.113	2535	66048810	6590406350	100	0.347485	19751759	1975175900	0.299705
B0745	SC_AB	SC_AB_colony_2	Aba, Sichuan	31.9246	102.113	2535	75446976	7525506600	100	0.343381	12752780	1275278000	0.169461
B0748	SC_AB	SC_AB_colony_2	Aba, Sichuan	31.9246	102.113	2535	72624514	7241413602	100	0.35073	16781713	1678171300	0.231746
B0751	SC_AB	SC_AB_colony_2	Aba, Sichuan	31.9246	102.113	2535	61828712	6167253532	100	0.356294	11126398	1112639800	0.180411
B0455	JL_DH	JL_DH_colony_1	Dunhua, Jilin	43.4507	128.78	587	78960402	7882346914	100	0.347527	23299178	2329917800	0.295587
B0496	JL_DH	JL_DH_colony_2	Dunhua, Jilin	43.4507	128.78	587	64119478	6396677434	100	0.347595	5097761	509776100	0.0796939
B0502	JL_DH	JL_DH_colony_2	Dunhua, Jilin	43.4507	128.78	587	136961934	20544176842	150	0.371448	4633277	694991550	0.0338291
B1897	JL_DH	JL_DH_colony_3	Dunhua, Jilin	43.4507	128.78	587	90214496	9004631532	100	0.346124	39446775	3944677500	0.438072
B1898	JL_DH	JL_DH_colony_4	Dunhua, Jilin	43.4507	128.78	587	106875506	10667165796	100	0.346172	41386346	4138634600	0.387979
B10426	FJ_FZ	FJ_FZ_colony_1	Fuzhou, Fujian	26.0847	119.233	12	33280122	4984887972	150	0.37341	2875092	431263800	0.0865142
B10428	FJ_FZ	FJ_FZ_colony_1	Fuzhou, Fujian	26.0847	119.233	12	39188768	5869681482	150	0.345795	3392153	508822950	0.0866866
B10430	FJ_FZ	FJ_FZ_colony_1	Fuzhou, Fujian	26.0847	119.233	12	36697642	5500508270	150	0.455285	10845187	1626778050	0.29575
B10438	FJ_FZ	FJ_FZ_colony_2	Fuzhou, Fujian	26.0847	119.233	12	32330218	4843052784	150	0.343854	5275878	791381700	0.163406
B10440	FJ_FZ	FJ_FZ_colony_2	Fuzhou, Fujian	26.0847	119.233	12	29014960	4346859850	150	0.341597	6654461	998169150	0.22963
B10442	FJ_FZ	FJ_FZ_colony_2	Fuzhou, Fujian	26.0847	119.233	12	38177836	5719655658	150	0.343849	7258069	1088710350	0.190345
B7198	GS_TS	GS_TS_colony_1	Tianshui, Gansu	34.3499	105.995	1373	36012120	5393405028	150	0.360677	9218148	1382722200	0.256373
B7200	GS_TS	GS_TS_colony_1	Tianshui, Gansu	34.3499	105.995	1373	38537930	5771193050	150	0.362872	7713630	1157044500	0.200486
B7202	GS_TS	GS_TS_colony_1	Tianshui, Gansu	34.3499	105.995	1373	33853964	5070676266	150	0.358611	7802161	1170324150	0.230802
B7228	GS_TS	GS_TS_colony_2	Tianshui, Gansu	34.3499	105.995	1373	40654852	6094481346	150	0.448356	20311677	3046751550	0.49992
B7230	GS_TS	GS_TS_colony_2	Tianshui, Gansu	34.3499	105.995	1373	32838260	4917054120	150	0.34625	5951204	892680600	0.181548
B7232	GS_TS	GS_TS_colony_2	Tianshui, Gansu	34.3499	105.995	1373	46919702	7029152666	150	0.346295	8834209	1325131350	0.188519
B10346	HB_SJZ	HB_SJZ_colony_1	Shijiazhuang, Hebei	37.7156	114.861	705	34390866	5150463998	150	0.344915	3497169	524575350	0.10185
B10348	HB_SJZ	HB_SJZ_colony_1	Shijiazhuang, Hebei	37.7156	114.861	705	39052214	5849398208	150	0.359711	8528590	1279288500	0.218704
B10350	HB_SJZ	HB_SJZ_colony_1	Shijiazhuang, Hebei	37.7156	114.861	705	35675484	5344716420	150	0.346451	6179912	926986800	0.17344
B10380	HB_SJZ	HB_SJZ_colony_2	Shijiazhuang, Hebei	37.7156	114.861	705	32105996	4809477572	150	0.340445	2819028	422854200	0.087921
B10382	HB_SJZ	HB_SJZ_colony_2	Shijiazhuang, Hebei	37.7156	114.861	705	36910094	5529875376	150	0.358957	7591840	1138776000	0.205932
B10384	HB_SJZ	HB_SJZ_colony_2	Shijiazhuang, Hebei	37.7156	114.861	705	40333316	6043561222	150	0.350847	5779847	866977050	0.143455
B8292	HuN_ZJJ	HuN_ZJJ_colony_1	Zhangjiajie, Hunan	29.3459	110.55	800	35891556	5377237336	150	0.345554	7400501	1110075150	0.20644
B8294	HuN_ZJJ	HuN_ZJJ_colony_1	Zhangjiajie, Hunan	29.3459	110.55	800	43073448	6454181840	150	0.345847	10391730	1558759500	0.241512
B8386	HuN_ZJJ	HuN_ZJJ_colony_2	Zhangjiajie, Hunan	29.3459	110.55	800	40590410	6082232536	150	0.348843	14549973	2182495950	0.358831
B8388	HuN_ZJJ	HuN_ZJJ_colony_2	Zhangjiajie, Hunan	29.3459	110.55	800	31779586	4764264484	150	0.35013	20468986	3070347900	0.644454
B8390	HuN_ZJJ	HuN_ZJJ_colony_2	Zhangjiajie, Hunan	29.3459	110.55	800	61626504	9238065320	150	0.353111	33466965	5020044750	0.543409
B4399	JX_YX	JX_YX_colony_1	Yongxiu, Jiangxi	29.0178	115.492	148	36778822	5509761908	150	0.361037	10032282	1504842300	0.273123
B4401	JX_YX	JX_YX_colony_1	Yongxiu, Jiangxi	29.0178	115.492	148	37882510	5650591462	150	0.34062	8817013	1322551950	0.234055
B4404	JX_YX	JX_YX_colony_1	Yongxiu, Jiangxi	29.0178	115.492	148	17918346	2683588402	150	0.347075	3715658	557348700	0.207688
B4425	JX_YX	JX_YX_colony_2	Yongxiu, Jiangxi	29.0178	115.492	148	19878136	2975473914	150	0.358272	2961426	444213900	0.149292
B4428	JX_YX	JX_YX_colony_2	Yongxiu, Jiangxi	29.0178	115.492	148	37393570	5601833302	150	0.371848	11183884	1677582600	0.29947
B4430	JX_YX	JX_YX_colony_2	Yongxiu, Jiangxi	29.0178	115.492	148	34957776	5236088090	150	0.34935	5789643	868446450	0.165858
B0061	SC_GB	SC_GB2_colony_1	Guanba, Sichuan	32.5286	104.584	1406	24583092	3678127710	150	0.345427	3991686	598752900	0.162787
B0070	SC_GB	SC_GB2_colony_2	Guanba, Sichuan	32.5239	104.592	1510	28449172	4254138934	150	0.363453	4088427	613264050	0.144157
B0073	SC_GB	SC_GB2_colony_2	Guanba, Sichuan	32.5239	104.592	1510	97896736	9769728304	100	0.339017	22198433	2219843300	0.227216
B0088	SC_GB	SC_GB2_colony_3	Guanba, Sichuan	32.5239	104.592	1510	73082748	7292923972	100	0.33392	5816617	581661700	0.079757
B0091	SC_GB	SC_GB2_colony_3	Guanba, Sichuan	32.5239	104.592	1510	86593324	8643626510	100	0.370112	16694412	1669441200	0.193141
B0094	SC_GB	SC_GB2_colony_3	Guanba, Sichuan	32.5239	104.592	1510	79004368	7884530970	100	0.333266	13228796	1322879600	0.167782
B1231	SX_QL	SX_QL_colony_1	Qinlin, Shaanxi	33.6571	107.568	1348	66037788	6593150556	100	0.364021	15714205	1571420500	0.238341
B1233	SX_QL	SX_QL_colony_1	Qinlin, Shaanxi	33.6571	107.568	1348	81482354	8128890454	100	0.338886	5817334	581733400	0.0715637
B1235	SX_QL	SX_QL_colony_1	Qinlin, Shaanxi	33.6571	107.568	1348	93843908	9362146924	100	0.347906	19122256	1912225600	0.204251
B1282	SX_QL	SX_QL_colony_2	Qinlin, Shaanxi	33.6571	107.568	1348	69373960	6925461560	100	0.368591	11656622	1165662200	0.168315
B1284	SX_QL	SX_QL_colony_2	Qinlin, Shaanxi	33.6571	107.568	1348	97857430	9765934980	100	0.338485	19073300	1907330000	0.195304
B1286	SX_QL	SX_QL_colony_2	Qinlin, Shaanxi	33.6571	107.568	1348	75299540	7516106010	100	0.34298	11546153	1154615300	0.153619
B1302	SX_QL	SX_QL_colony_3	Qinlin, Shaanxi	33.6571	107.568	1398	93158528	9298843172	100	0.335763	18486166	1848616600	0.198801
B1304	SX_QL	SX_QL_colony_3	Qinlin, Shaanxi	33.6571	107.568	1398	76822500	7666335524	100	0.389999	17090481	1709048100	0.222929
B1306	SX_QL	SX_QL_colony_3	Qinlin, Shaanxi	33.6571	107.568	1398	86846976	8666839712	100	0.343453	19613146	1961314600	0.226301
B0958	YN_HH	YN_HH_colony_1	Honghe, Yunnan	23.5207	103.398	1280	83910626	8376187290	100	0.339392	20583708	2058370800	0.245741
B0961	YN_HH	YN_HH_colony_1	Honghe, Yunnan	23.5207	103.398	1280	94717398	9452292756	100	0.339477	25147128	2514712800	0.266043
B0964	YN_HH	YN_HH_colony_1	Honghe, Yunnan	23.5207	103.398	1280	105164568	10494132840	100	0.338156	22464049	2246404900	0.214063
B1006	YN_HH	YN_HH_colony_2	Honghe, Yunnan	23.5207	103.398	1280	84209244	8410133400	100	0.347535	31950853	3195085300	0.379909
B1009	YN_HH	YN_HH_colony_2	Honghe, Yunnan	23.5207	103.398	1280	76977472	7686630238	100	0.364229	29290440	2929044000	0.381057
B1012	YN_HH	YN_HH_colony_2	Honghe, Yunnan	23.5207	103.398	1280	61836632	6176479848	100	0.347169	28959344	2895934400	0.468865
B4840	YN_ML	YN_ML_colony_1	Mengla, Yunnan	21.6136	101.565	720	28720270	4300366138	150	0.344554	3996431	599464650	0.139399
B4844	YN_ML	YN_ML_colony_1	Mengla, Yunnan	21.6136	101.565	720	38287156	5732621212	150	0.350011	2911392	436708800	0.0761796
B4846	YN_ML	YN_ML_colony_2	Mengla, Yunnan	21.6136	101.565	720	35750008	5353865486	150	0.344434	3879502	581925300	0.108693
B4848	YN_ML	YN_ML_colony_2	Mengla, Yunnan	21.6136	101.565	720	31463068	4712565680	150	0.351578	6654752	998212800	0.211819
B4850	YN_ML	YN_ML_colony_2	Mengla, Yunnan	21.6136	101.565	720	33850666	5068232900	150	0.350306	4310577	646586550	0.127576
B8100	HN_QZ	HN_QZ_colony_1	Qiongzhong, Hainan	19.1753	109.744	631	41959106	6282866604	150	0.361127	3036782	455517300	0.0725015
B8102	HN_QZ	HN_QZ_colony_1	Qiongzhong, Hainan	19.1753	109.744	631	46235130	6927463744	150	0.358444	8830546	1324581900	0.191207
B8104	HN_QZ	HN_QZ_colony_1	Qiongzhong, Hainan	19.1753	109.744	631	48731996	7298438838	150	0.356257	4571742	685761300	0.09396
B8122	HN_QZ	HN_QZ_colony_1	Qiongzhong, Hainan	19.1753	109.744	631	140059564	21008849446	150	0.378671	29283212	4392481800	0.209078
B8124	HN_QZ	HN_QZ_colony_1	Qiongzhong, Hainan	19.1753	109.744	631	129837934	19475594086	150	0.376105	12653002	1897950300	0.0974528
B8210	HN_QZ	HN_QZ_colony_2	Qiongzhong, Hainan	19.1753	109.744	631	49417068	7401855288	150	0.35776	3609133	541369950	0.0731398
B8212	HN_QZ	HN_QZ_colony_2	Qiongzhong, Hainan	19.1753	109.744	631	44769200	6706393606	150	0.363454	8335433	1250314950	0.186436
B8244	HN_QZ	HN_QZ_colony_2	Qiongzhong, Hainan	19.1753	109.744	631	146341680	21951155336	150	0.379903	37378338	5606750700	0.255419
B8246	HN_QZ	HN_QZ_colony_2	Qiongzhong, Hainan	19.1753	109.744	631	143001076	21450067000	150	0.365536	31005569	4650835350	0.216821
B8166	HN_QZ	HN_QZ_colony_3	Qiongzhong, Hainan	19.2958	109.573	155	125536506	18830378454	150	0.367218	15854404	2378160600	0.126294
B8168	HN_QZ	HN_QZ_colony_3	Qiongzhong, Hainan	19.2958	109.573	155	113346176	17001833542	150	0.363605	11595692	1739353800	0.102304
B10865	QH_GD	QH_GD_colony_1	Guide, Qinghai	36.0453	101.473	3325	32541660	4875249646	150	0.365413	9367210	1405081500	0.288207
B10867	QH_GD	QH_GD_colony_1	Guide, Qinghai	36.0453	101.473	3325	32238272	4828205926	150	0.365563	3356737	503510550	0.104285
B10869	QH_GD	QH_GD_colony_1	Guide, Qinghai	36.0453	101.473	3325	38278520	5733510132	150	0.366047	5803819	870572850	0.151839
B9218	QH_GD	QH_GD_colony_2	Guide, Qinghai	36.0453	101.473	3325	43437120	6505845294	150	0.366916	3916496	587474400	0.0902995
B9220	QH_GD	QH_GD_colony_2	Guide, Qinghai	36.0453	101.473	3325	36199986	5422976090	150	0.380043	9785611	1467841650	0.270671
B9222	QH_GD	QH_GD_colony_2	Guide, Qinghai	36.0453	101.473	3325	31521914	4720178350	150	0.378421	4184654	627698100	0.132982
B14756	TW_JL	TW_JL_colony_1	Jilong, Taiwan	25.1007	121.754	50	37706632	5649107722	150	0.37594	6618445	992766750	0.175739
B14757	TW_JL	TW_JL_colony_1	Jilong, Taiwan	25.1007	121.754	50	39925820	5982161532	150	0.418519	7158643	1073796450	0.1795
B14758	TW_JL	TW_JL_colony_1	Jilong, Taiwan	25.1007	121.754	50	42139446	6307563786	150	0.397338	7288877	1093331550	0.173337
B14779	TW_JL	TW_JL_colony_2	Jilong, Taiwan	25.1007	121.754	50	41556610	6223316902	150	0.389338	4328700	649305000	0.104334
B14780	TW_JL	TW_JL_colony_2	Jilong, Taiwan	25.1007	121.754	50	41223716	6173296928	150	0.381279	2937302	440595300	0.0713711
B14781	TW_JL	TW_JL_colony_2	Jilong, Taiwan	25.1007	121.754	50	38880632	5825459254	150	0.388238	9490041	1423506150	0.244359
B13976	XZ_BM	XZ_BM_colony_1	Bomi, Tibet	29.859	95.7676	2800	81430846	12191478142	150	0.364357	6532257	979838550	0.0803708
B13984	XZ_BM	XZ_BM_colony_1	Bomi, Tibet	29.859	95.7676	2800	44095244	6602046112	150	0.36444	3076243	461436450	0.0698929
B13986	XZ_BM	XZ_BM_colony_1	Bomi, Tibet	29.859	95.7676	2800	41929676	6279127066	150	0.362568	4059187	608878050	0.0969686
B13990	XZ_BM	XZ_BM_colony_1	Bomi, Tibet	29.859	95.7676	2800	139479722	20921810956	150	0.356256	14082931	2112439650	0.100968
B13992	XZ_BM	XZ_BM_colony_1	Bomi, Tibet	29.859	95.7676	2800	122453118	18367855418	150	0.349477	7105107	1065766050	0.0580234
B14257	XZ_BM	XZ_BM_colony_2	Bomi, Tibet	29.859	95.7676	2800	35367332	5296645984	150	0.373607	4449101	667365150	0.125998
B14259	XZ_BM	XZ_BM_colony_2	Bomi, Tibet	29.859	95.7676	2800	39868634	5971280824	150	0.338254	4138151	620722650	0.103951
B14261	XZ_BM	XZ_BM_colony_2	Bomi, Tibet	29.859	95.7676	2800	41728414	6251002840	150	0.376584	4463328	669499200	0.107103
B14265	XZ_BM	XZ_BM_colony_2	Bomi, Tibet	29.859	95.7676	2800	143343604	21501389990	150	0.344987	9126040	1368906000	0.0636659
B14316	XZ_BM	XZ_BM_colony_3	Bomi, Tibet	29.859	95.7676	2800	138579530	20786800802	150	0.349765	6357058	953558700	0.0458733
