## Supplemental figures and tables for "Diet outweighs genetics in shaping gut microbiomes in Asian honeybee": Table_S4_honey_plant_family_composition.xlsx

### Sheet: Sheet1
Table S4. Pollen composition at the family level in honey samples
Family	LHG1-1	LHG1-2	LHG1-3	LHG2-1	LHG2-2	LHG2-3	LHG3-1	LHG3-2	LHG3-3	MY1	MY2	AB1	AB2	AB3	SX1	SX2	SX3	QH1	QH2	QH3	JL1	JL2	JL3
Actinidiaceae	0	0	0	1.96614	0	0	0	0	2.23713	1.07644	54.9697	0	0	0	0	4.45059	1.35827	0	0	0	0	0	0
Amborellaceae	9.60276	2.88494	1.92035	1.66225	1.79434	1.1331	0	0	0	0	0	0	0	0	0	0	4.91292	0	0	0	0	1.20913	0
Anacardiaceae	0	2.49968	0	7.23767	1.65341	7.89189	0	0	0	29.1696	5.40324	0	0	29.1518	0	1.19575	0	0	0	0	0	0	0
Apiaceae	0	0	0	1.22673	0	0	0	0	0	0	0	0	2.25674	0	0	0	0	0	0	0	0	0	0
Apocynaceae	0	0	0	0	0	0	0	0	0	0	0	0	0	0	0	0	0	0	0	0	0	3.10183	0
Aquifoliaceae	0	0	0	0	0	0	0	0	0	0	0	0	0	0	0	0	0	0	0	0	0	0	0
Araliaceae	0	0	0	0	0	0	0	0	0	0	0	0	0	0	0	0	0	0	0	0	0	1.27794	0
Asteraceae	0	0	0	0	0	0	0	0	0	0	0	0	0	0	0	0	0	82.2165	0	0	0	0	0
Bataceae	0	0	2.97504	0	0	0	0	0	0	0	0	0	0	0	0	0	0	0	0	0	0	0	0
Berberidaceae	0	0	0	2.81451	1.44185	0	0	0	0	0	0	9.78706	5.57923	0	0	1.38592	0	0	0	0	0	0	0
Berberidopsidaceae	0	0	0	0	0	0	0	0	0	0	0	0	4.07854	0	0	0	0	0	0	0	0	0	0
Betulaceae	12.8289	27.55	24.3373	30.1972	38.7919	14.1688	0	1.58237	0	0	0	8.48052	0	0	76.9616	36.5867	14.6251	0	0	0	0	1.60116	0
Brassicaceae	0	0	0	0	0	0	0	0	1.17379	0	0	0	65.7074	0	0	0	0	0	97.6264	100	0	0	0
Cannabaceae	0	0	3.19828	0	0	5.27317	0	0	0	0	6.13561	0	0	0	0	0	1.16832	0	0	0	0	0	65.4083
Chenopodiaceae	0	0	0	0	0	0	0	0	0	0	0	0	0	0	0	0	0	0	1.15128	0	0	0	0
Cornaceae	0	0	0	0	0	0	0	0	0	0	0	0	0	0	0	0	0	0	0	0	0	0	0
Curtisiaceae	0	0	0	0	0	0	0	0	0	0	0	0	0	0	0	0	0	0	0	0	0	1.76096	0
Ericaceae	0	2.65959	2.73156	0	1.23063	1.91512	0	0	0	0	0	0	0	1.28494	0	0	0	0	0	0	0	0	0
Euphorbiaceae	0	0	0	1.47898	0	1.05854	0	0	0	1.76719	0	0	0	6.06932	0	0	0	0	0	0	0	0	0
Fabaceae	0	1.59519	0	0	0	3.51223	0	0	0	0	0	1.17848	3.08488	1.27662	0	0	0	11.2829	0	0	4.20002	5.37207	0
Fagaceae	72.0566	57.7139	50.9785	25.2482	25.6319	42.3043	0	0	0	1.30929	14.2117	0	0	0	23.0384	34.5924	58.7481	0	0	0	0	0	0
Gentianaceae	0	0	0	0	0	0	0	0	0	0	0	0	0	0	0	0	0	5.0054	0	0	0	0	0
Geraniaceae	0	0	0	0	0	0	0	0	0	0	0	0	0	0	0	1.95191	0	0	0	0	0	0	0
Hydrangeaceae	0	0	0	0	10.6444	0	0	0	0	0	0	0	0	0	0	0	0	0	0	0	0	0	0
Lamiaceae	0	0	0	0	0	0	0	0	0	0	0	0	0	0	0	0	0	0	0	0	0	0	0
Lythraceae	0	0	0	0	0	0	0	0	0	0	0	0	0	0	0	0	0	0	0	0	0	0	0
Malvaceae	1.74554	3.59651	2.72605	1.99188	4.89273	1.23806	0	0	0	1.48168	0	0	0	2.92681	0	0	2.17868	0	0	0	0	1.08917	0
Oleaceae	0	0	4.12042	1.69123	0	0	0	0	0	0	0	0	0	0	0	0	1.77835	0	0	0	0	0	0
Orobanchaceae	0	0	0	0	0	0	0	0	0	0	0	0	0	0	0	0	0	0	0	0	0	3.06561	0
Paulowniaceae	0	0	0	0	0	0	0	0	0	0	0	0	0	0	0	0	0	0	0	0	0	0	0
Pentaphylacaceae	0	0	0	0	0	0	0	0	9.61092	0	0	0	0	0	0	0	0	0	0	0	0	0	0
Phyllanthaceae	0	0	0	0	0	0	0	0	0	0	0	0	0	0	0	0	0	0	0	0	0	0	0
Poaceae	0	0	0	0	0	0	81.1106	70.3202	0	65.1958	1.0834	0	12.2182	10.7747	0	7.94122	0	0	0	0	95.8	0	0
Ranunculaceae	0	0	0	0	0	0	0	0	0	0	0	0	2.3634	0	0	0	0	0	1.22234	0	0	1.6238	0
Rhamnaceae	0	0	1.25447	0	3.2218	0	0	0	0	0	0	0	0	0	0	0	1.27657	0	0	0	0	0	0
Rosaceae	0	0	0	14.5006	1.06225	13.249	18.8894	26.9074	17.4402	0	0	80.5539	4.71163	0	0	0	1.13087	0	0	0	0	76.4896	34.5917
Rutaceae	0	0	0	0	0	0	0	0	0	0	0	0	0	39.615	0	0	11.7526	0	0	0	0	0	0
Sabiaceae	0	0	0	0	0	0	0	1.18996	0	0	0	0	0	0	0	0	0	0	0	0	0	0	0
Salicaceae	0	0	0	0	0	0	0	0	0	0	0	0	0	0	0	0	0	0	0	0	0	3.40875	0
Saxifragaceae	3.76612	1.50014	2.82976	3.61123	9.63482	2.8827	0	0	0	0	0	0	0	8.90083	0	3.92484	1.07028	0	0	0	0	0	0
Solanaceae	0	0	0	0	0	0	0	0	0	0	0	0	0	0	0	0	0	1.49523	0	0	0	0	0
Staphyleaceae	0	0	0	1.39786	0	0	0	0	0	0	0	0	0	0	0	0	0	0	0	0	0	0	0
Theaceae	0	0	0	4.97558	0	0	0	0	69.538	0	17.0857	0	0	0	0	0	0	0	0	0	0	0	0
Trochodendraceae	0	0	0	0	0	4.13258	0	0	0	0	0	0	0	0	0	0	0	0	0	0	0	0	0
Verbenaceae	0	0	0	0	0	0	0	0	0	0	0	0	0	0	0	0	0	0	0	0	0	0	0
Viscaceae	0	0	0	0	0	0	0	0	0	0	0	0	0	0	0	7.97062	0	0	0	0	0	0	0
Vitaceae	0	0	2.9283	0	0	1.24048	0	0	0	0	1.11062	0	0	0	0	0	0	0	0	0	0	0	0
