## Supplemental figures and tables for "Diet outweighs genetics in shaping gut microbiomes in Asian honeybee": Table_S5_83_featured_KOs_substrate_category.xlsx

### Sheet: Sheet1
Table S5. Gut bacteria KO terms showing inter-population differences in A. cerana
name	group	KO	bac	function	transport_type	substrates_define	GH_family
FJ_FZ_K02014	FJ_FZ	K02014	Apibacter:40.526;Gilliamella:31.453;Dysgonomonas:16.936;Bartonella:5.565;Frischella:4.688;Snodgrassella:0.832;	TC.FEV.OM; iron complex outermembrane recepter protein	other	Others
HB_SJZ_K03327	HB_SJZ	K03327	Gilliamella:93.531;Apibacter:4.532;Snodgrassella:1.937;	TC.MATE, SLC47A, norM, mdtK, dinF; multidrug resistance protein, MATE family	SLC	Drug
HB_SJZ_K15125	HB_SJZ	K15125	Gilliamella:100;	fhaB; filamentous hemagglutinin
HuN_ZJJ_K00656	HuN_ZJJ	K00656	Gilliamella:85.719;Frischella:8.514;Snodgrassella:5.141;Streptococcus:0.627;	E2.3.1.54, pflD; formate C-acetyltransferase [EC:2.3.1.54]
HuN_ZJJ_K01993	HuN_ZJJ	K01993	Gilliamella:70.827;Frischella:14.046;Apibacter:8.513;Snodgrassella:6.351;Dysgonomonas:0.264;	ABC-2.TX; HlyD family secretion protein
HuN_ZJJ_K07126	HuN_ZJJ	K07126	Gilliamella:87.072;Frischella:7.182;Snodgrassella:5.746;	K07126; uncharacterized protein
JL_DH_K10822	JL_DH	K10822	Lactobacillus_Firm5:47.414;Gilliamella:20.785;Lactobacillus:16.885;Bifidobacterium:5.522;Lactobacillus_kunkeei:3.828;Apibacter:2.855;Lactobacillus_Firm4:1.675;Snodgrassella:0.823;Leuconostoc:0.145;Enterococcus:0.067;	E7.4.2.2; nonpolar-amino-acid-transporting ATPase [EC:7.4.2.2]
JX_YX_K00864	JX_YX	K00864	Lactobacillus_Firm5:74.296;Lactobacillus:24.114;Klebsiella:1.108;Commensalibacter:0.482;	glpK, GK; glycerol kinase [EC:2.7.1.30]
JX_YX_K03319	JX_YX	K03319	Lactobacillus_Firm5:88.514;Snodgrassella:11.486;	TC.DASS; divalent anion:Na+ symporter, DASS family
JX_YX_K03488	JX_YX	K03488	Lactobacillus_Firm5:72.098;Lactobacillus:27.52;Klebsiella:0.381;	licT, bglG; beta-glucoside operon transcriptional antiterminator
JX_YX_K07486	JX_YX	K07486	Lactobacillus_Firm5:52.179;Lactobacillus:44.813;Klebsiella:3.008;	K07486; transposase
JX_YX_K07497	JX_YX	K07497	Lactobacillus_Firm5:77.787;Lactobacillus:13.609;Snodgrassella:4.536;Klebsiella:2.572;Lactobacillus_kunkeei:0.774;Raoultella:0.72;	K07497; putative transposase
JX_YX_K17363	JX_YX	K17363	Lactobacillus_Firm5:78.431;Lactobacillus:21.569;	urdA; urocanate reductase [EC:1.3.99.33]
QH_GD_K00558	QH_GD	K00558	Lactobacillus:40.43;Lactobacillus_Firm5:31.25;Bifidobacterium:28.32;	DNMT1, dcm; DNA (cytosine-5)-methyltransferase 1 [EC:2.1.1.37]
QH_GD_K07273	QH_GD	K07273	Lactobacillus_Firm5:75.223;Lactobacillus_kunkeei:9.775;Bifidobacterium:8.908;Lactobacillus_Firm4:6.095;	acm; lysozyme
QH_GD_K07483	QH_GD	K07483	Lactobacillus_Firm5:96.845;Lactobacillus_kunkeei:3.155;	K07483; transposase
SC_AB_K00016	SC_AB	K00016	Lactobacillus:60.779;Lactobacillus_Firm5:36.929;Lactobacillus_kunkeei:1.377;Bifidobacterium:0.554;Lactobacillus_Firm4:0.362;	LDH, ldh; L-lactate dehydrogenase [EC:1.1.1.27]
SC_AB_K00244	SC_AB	K00244	Lactobacillus_Firm5:68.205;Lactobacillus:31.465;Lactobacillus_kunkeei:0.216;Lactobacillus_Firm4:0.114;	frdA; fumarate reductase flavoprotein subunit [EC:1.3.5.4]
SC_AB_K00841	SC_AB	K00841	Lactobacillus:63.922;Lactobacillus_Firm5:32.94;Lactobacillus_kunkeei:2.507;Lactobacillus_Firm4:0.631;	patA; aminotransferase [EC:2.6.1.-]
SC_AB_K00847	SC_AB	K00847	Lactobacillus_Firm5:68.047;Lactobacillus:28.53;Lactobacillus_kunkeei:2.538;Lactobacillus_Firm4:0.585;Bifidobacterium:0.3;	E2.7.1.4, scrK; fructokinase [EC:2.7.1.4]
SC_AB_K01005	SC_AB	K01005	Lactobacillus_Firm5:95.999;Bifidobacterium:1.952;Lactobacillus_kunkeei:1.502;Lactobacillus_Firm4:0.547;	tagT_U_V; polyisoprenyl-teichoic acid--peptidoglycan teichoic acid transferase [EC:2.7.8.-]
SC_AB_K01104	SC_AB	K01104	Lactobacillus_Firm5:67.164;Lactobacillus:30.64;Bifidobacterium:0.78;Lactobacillus_kunkeei:0.706;Lactobacillus_Firm4:0.349;Enterococcus:0.109;Gilliamella:0.093;	E3.1.3.48; protein-tyrosine phosphatase [EC:3.1.3.48]
SC_AB_K01193	SC_AB	K01193	Lactobacillus_Firm5:98.44;Bifidobacterium:0.972;Lactobacillus_kunkeei:0.451;Lactobacillus_Firm4:0.138;	INV, sacA; beta-fructofuranosidase [EC:3.2.1.26]
SC_AB_K01198	SC_AB	K01198	Lactobacillus_Firm5:60.964;Lactobacillus:37.23;Bifidobacterium:1.806;	xynB; xylan 1,4-beta-xylosidase [EC:3.2.1.37]			GH43
SC_AB_K01206	SC_AB	K01206	Tetragenococcus:48.251;Lactobacillus:47.385;Bifidobacterium:3.18;Lactobacillus_Firm5:1.184;	FUCA; alpha-L-fucosidase [EC:3.2.1.51]			GH29
SC_AB_K01223	SC_AB	K01223	Lactobacillus_Firm5:59.035;Lactobacillus:27.467;Clostridium:7.683;Pediococcus:5.762;Lactobacillus_Firm4:0.052;	E3.2.1.86B, bglA; 6-phospho-beta-glucosidase [EC:3.2.1.86]			GH1
SC_AB_K01607	SC_AB	K01607	Lactobacillus_Firm5:75.076;Lactobacillus:21.636;Bifidobacterium:1.832;Lactobacillus_kunkeei:0.793;Lactobacillus_Firm4:0.512;Tetragenococcus:0.151;	pcaC; 4-carboxymuconolactone decarboxylase [EC:4.1.1.44]
SC_AB_K01625	SC_AB	K01625	Lactobacillus_Firm5:66.425;Lactobacillus:32.942;Bifidobacterium:0.633;	eda; 2-dehydro-3-deoxyphosphogluconate aldolase / (4S)-4-hydroxy-2-oxoglutarate aldolase [EC:4.1.2.14 4.1.3.42]
SC_AB_K01990	SC_AB	K01990	Lactobacillus_Firm5:65.353;Lactobacillus:32.545;Bifidobacterium:1.202;Lactobacillus_kunkeei:0.745;Lactobacillus_Firm4:0.155;	ABC-2.A; ABC-2 type transport system ATP-binding protein	ABC	Others
SC_AB_K01999	SC_AB	K01999	Lactobacillus:100;	livK; branched-chain amino acid transport system substrate-binding protein	ABC	Amino acid
SC_AB_K02003	SC_AB	K02003	Lactobacillus_Firm5:53.543;Lactobacillus:42.625;Bifidobacterium:2.912;Lactobacillus_Firm4:0.497;Lactobacillus_kunkeei:0.352;	ABC.CD.A; putative ABC transport system ATP-binding protein	ABC	Others
SC_AB_K02004	SC_AB	K02004	Lactobacillus_Firm5:82.118;Lactobacillus:14.561;Bifidobacterium:2.656;Lactobacillus_Firm4:0.341;Lactobacillus_kunkeei:0.323;	ABC.CD.P; putative ABC transport system permease protein	ABC	Others
SC_AB_K02035	SC_AB	K02035	Lactobacillus_Firm5:80.322;Lactobacillus:18.559;Bifidobacterium:1.119;	ABC.PE.S; peptide/nickel transport system substrate-binding protein	ABC	Others
SC_AB_K02044	SC_AB	K02044	Lactobacillus_Firm5:100;	phnD; phosphonate transport system substrate-binding protein	ABC	Others
SC_AB_K02757	SC_AB	K02757	Lactobacillus_Firm5:65.811;Lactobacillus:20.856;Pediococcus:6.151;Lactobacillus_Firm4:0.069;	bglF, bglP; beta-glucoside PTS system EIICBA component [EC:2.7.1.-]	PTS	Carbohydrate
SC_AB_K02760	SC_AB	K02760	Lactobacillus_Firm5:73.694;Lactobacillus:26.046;Lactobacillus_Firm4:0.26;	celA, chbB; cellobiose PTS system EIIB component [EC:2.7.1.196 2.7.1.205]	PTS	Carbohydrate
SC_AB_K02761	SC_AB	K02761	Lactobacillus_Firm5:54.435;Lactobacillus:38.136;Brochothrix:7.174;Lactobacillus_Firm4:0.213;Gilliamella:0.042;	celB, chbC; cellobiose PTS system EIIC component	PTS	Carbohydrate
SC_AB_K02773	SC_AB	K02773	Lactobacillus_Firm5:59.992;Lactobacillus:40.008;	gatA, sgcA; galactitol PTS system EIIA component [EC:2.7.1.200]	PTS	Carbohydrate
SC_AB_K02774	SC_AB	K02774	Lactobacillus_Firm5:74.983;Lactobacillus:25.017;	gatB, sgcB; galactitol PTS system EIIB component [EC:2.7.1.200]	PTS	Carbohydrate
SC_AB_K02775	SC_AB	K02775	Lactobacillus_Firm5:76.581;Lactobacillus:23.265;Lactobacillus_Firm4:0.154;	gatC, sgcC; galactitol PTS system EIIC component	PTS	Carbohydrate
SC_AB_K02793	SC_AB	K02793	Lactobacillus_Firm5:78.925;Lactobacillus:21.075;	manXa; mannose PTS system EIIA component [EC:2.7.1.191]	PTS	Carbohydrate
SC_AB_K02795	SC_AB	K02795	Lactobacillus_Firm5:85.453;Lactobacillus:2.47;	manY; mannose PTS system EIIC component	PTS	Carbohydrate
SC_AB_K02796	SC_AB	K02796	Lactobacillus_Firm5:99.513;Lactobacillus:0.487;	manZ; mannose PTS system EIID component	PTS	Carbohydrate
SC_AB_K02810	SC_AB	K02810	Lactobacillus_Firm5:100;	scrA, sacP, sacX, ptsS; sucrose PTS system EIIBCA or EIIBC component [EC:2.7.1.211]	PTS	Carbohydrate
SC_AB_K02821	SC_AB	K02821	Lactobacillus_Firm5:94.35;Lactobacillus:5.115;Bifidobacterium:0.534;	ulaC, sgaA; ascorbate PTS system EIIA or EIIAB component [EC:2.7.1.194]	PTS	Vitamin
SC_AB_K02822	SC_AB	K02822	Lactobacillus_Firm5:94.403;Lactobacillus:5.013;Bifidobacterium:0.585;	ulaB, sgaB; ascorbate PTS system EIIB component [EC:2.7.1.194]	PTS	Vitamin
SC_AB_K03077	SC_AB	K03077	Lactobacillus_Firm5:95.03;Lactobacillus:3.537;Bifidobacterium:0.912;Lactobacillus_Firm4:0.521;	araD, ulaF, sgaE, sgbE; L-ribulose-5-phosphate 4-epimerase [EC:5.1.3.4]
SC_AB_K03475	SC_AB	K03475	Lactobacillus_Firm5:94.042;Lactobacillus:5.343;Bifidobacterium:0.438;Lactobacillus_Firm4:0.176;	ulaA, sgaT; ascorbate PTS system EIIC component	PTS	Vitamin
SC_AB_K03697	SC_AB	K03697	Lactobacillus:96.184;Lactobacillus_Firm5:2.509;Lactobacillus_kunkeei:0.68;Lactobacillus_Firm4:0.627;	clpE; ATP-dependent Clp protease ATP-binding subunit ClpE
SC_AB_K03710	SC_AB	K03710	Lactobacillus_Firm5:70.323;Lactobacillus:29.467;Lactobacillus_kunkeei:0.13;Lactobacillus_Firm4:0.079;	K03710; GntR family transcriptional regulator
SC_AB_K03778	SC_AB	K03778	Lactobacillus_Firm5:67.39;Lactobacillus:30.369;Lactobacillus_kunkeei:1.294;Bifidobacterium:0.723;Lactobacillus_Firm4:0.224;	ldhA; D-lactate dehydrogenase [EC:1.1.1.28]
SC_AB_K05846	SC_AB	K05846	Lactobacillus_Firm5:68.757;Lactobacillus:31.025;Lactobacillus_Firm4:0.218;	opuBD; osmoprotectant transport system permease protein	ABC	Others
SC_AB_K05989	SC_AB	K05989	Lactobacillus_Firm5:61.184;Lactobacillus:36.381;Bifidobacterium:2.179;Lactobacillus_Firm4:0.256;	ramA; alpha-L-rhamnosidase [EC:3.2.1.40]			GH78
SC_AB_K07030	SC_AB	K07030	Lactobacillus:60.488;Lactobacillus_Firm5:37.223;Lactobacillus_kunkeei:1.898;Lactobacillus_Firm4:0.391;	K07030; uncharacterized protein
SC_AB_K07052	SC_AB	K07052	Lactobacillus_Firm5:66.081;Lactobacillus:31.123;Lactobacillus_kunkeei:1.492;Bifidobacterium:1.142;Lactobacillus_Firm4:0.161;	K07052; uncharacterized protein
SC_AB_K09963	SC_AB	K09963	Lactobacillus:66.824;Lactobacillus_Firm5:33.176;	K09963; uncharacterized protein
SC_AB_K10040	SC_AB	K10040	Lactobacillus_Firm5:73.659;Lactobacillus:26.125;Lactobacillus_Firm4:0.217;	peb1B, glnP, glnM; aspartate/glutamate/glutamine transport system permease protein	ABC	Amino acid
SC_AB_K10708	SC_AB	K10708	Lactobacillus_Firm5:66.526;Lactobacillus:33.474;	frlB; fructoselysine 6-phosphate deglycase [EC:3.5.-.-]
SC_AB_K12574	SC_AB	K12574	Lactobacillus:65.775;Lactobacillus_Firm5:32.14;Lactobacillus_kunkeei:1.166;Bifidobacterium:0.695;Lactobacillus_Firm4:0.224;	rnj; ribonuclease J [EC:3.1.-.-]
SC_AB_K15051	SC_AB	K15051	Lactobacillus_Firm5:97.876;Lactobacillus_kunkeei:1.746;Lactobacillus_Firm4:0.378;	endA; DNA-entry nuclease
SC_AB_K18926	SC_AB	K18926	Lactobacillus:53.669;Lactobacillus_Firm5:42.767;Bifidobacterium:2.298;Lactobacillus_kunkeei:0.746;Lactobacillus_Firm4:0.52;	lmrB; MFS transporter, DHA2 family, lincomycin resistance protein	MFS	Drug
SC_AB_K19504	SC_AB	K19504	Lactobacillus_Firm5:80.083;Lactobacillus:19.917;	gfrE; glucoselysine-6-phosphate deglycase
SC_AB_K19505	SC_AB	K19505	Lactobacillus_Firm5:67.779;Lactobacillus:32.221;	gfrR; sigma-54 dependent transcriptional regulator, gfr operon transcriptional activator
SC_AB_K19506	SC_AB	K19506	Lactobacillus_Firm5:63.946;Lactobacillus:36.054;	gfrA; fructoselysine/glucoselysine PTS system EIIA component [EC:2.7.1.-]	PTS	Carbohydrate
SC_AB_K19507	SC_AB	K19507	Lactobacillus_Firm5:75.979;Lactobacillus:24.021;	gfrB; fructoselysine/glucoselysine PTS system EIIB component [EC:2.7.1.-]	PTS	Carbohydrate
SC_AB_K19508	SC_AB	K19508	Lactobacillus_Firm5:78.938;Lactobacillus:21.062;	gfrC; fructoselysine/glucoselysine PTS system EIIC component	PTS	Carbohydrate
SC_AB_K19509	SC_AB	K19509	Lactobacillus_Firm5:64.531;Lactobacillus:35.469;	gfrD; fructoselysine/glucoselysine PTS system EIID component	PTS	Carbohydrate
SC_AB_K19510	SC_AB	K19510	Lactobacillus_Firm5:75.325;Lactobacillus:24.675;	gfrF; fructoselysine-6-phosphate deglycase
SC_AB_K21745	SC_AB	K21745	Lactobacillus_Firm5:56.818;Lactobacillus:41.444;Lactobacillus_kunkeei:1.511;Bifidobacterium:0.227;	adhR; MerR family transcriptional regulator, aldehyde-responsive regulator
SC_GB2_K08303	SC_GB	K08303	Gilliamella:58.333;Apibacter:17.801;Snodgrassella:14.867;Frischella:8.998;	K08303; putative protease [EC:3.4.-.-]
SC_GB2_K11904	SC_GB	K11904	Apibacter:35.091;Frischella:33.226;Gilliamella:27.784;Snodgrassella:3.899;	vgrG; type VI secretion system secreted protein VgrG
XZ_BM_K02015	XZ_BM	K02015	Gilliamella:47.337;Snodgrassella:41.647;Lonsdalea:8.153;Acinetobacter:1.748;Apibacter:1.116;	ABC.FEV.P; iron complex transport system permease protein	ABC	Others
XZ_BM_K21449	XZ_BM	K21449	Snodgrassella:97.214;Acinetobacter:2.786;	ata, sadA, emaA; trimeric autotransporter adhesin	other	Others
YN_ML_K02025	YN_ML	K02025	Bifidobacterium:92.387;Leuconostoc:3.909;Lactobacillus_Firm5:3.704;	ABC.MS.P; multiple sugar transport system permease protein	ABC	Carbohydrate
YN_ML_K02026	YN_ML	K02026	Bifidobacterium:92.418;Leuconostoc:4.098;Lactobacillus:3.484;	ABC.MS.P1; multiple sugar transport system permease protein	ABC	Carbohydrate
YN_ML_K02027	YN_ML	K02027	Bifidobacterium:88.144;Lactobacillus_Firm5:5.708;Lactobacillus:3.22;Leuconostoc:2.927;	ABC.MS.S; multiple sugar transport system substrate-binding protein	ABC	Carbohydrate
YN_ML_K02529	YN_ML	K02529	Bifidobacterium:72.372;Gilliamella:10.43;Lactobacillus_Firm5:7.301;Apibacter:5.006;Lactobacillus:2.19;Lactobacillus_Firm4:1.825;Brochothrix:0.876;	lacI, galR; LacI family transcriptional regulator
YN_ML_K05349	YN_ML	K05349	Bifidobacterium:55.375;Apibacter:19.951;Gilliamella:19.748;Lactobacillus_Firm5:4.927;	bglX; beta-glucosidase [EC:3.2.1.21]			GH3
YN_ML_K06147	YN_ML	K06147	Bifidobacterium:73.63;Lactobacillus:9.785;Gilliamella:8.806;Apibacter:3.914;Lactobacillus_Firm5:2.862;	ABCB-BAC; ATP-binding cassette, subfamily B, bacterial	ABC	Others
YN_ML_K07407	YN_ML	K07407	Bifidobacterium:67.93;Gilliamella:32.07;	E3.2.1.22B, galA, rafA; alpha-galactosidase [EC:3.2.1.22]			GH36
YN_ML_K10117	YN_ML	K10117	Bifidobacterium:100;	msmE; raffinose/stachyose/melibiose transport system substrate-binding protein	ABC	Carbohydrate
YN_ML_K10118	YN_ML	K10118	Bifidobacterium:100;	msmF; raffinose/stachyose/melibiose transport system permease protein	ABC	Carbohydrate
YN_ML_K10119	YN_ML	K10119	Bifidobacterium:100;	msmG; raffinose/stachyose/melibiose transport system permease protein	ABC	Carbohydrate
