## Supplemental figures and tables for "Diet outweighs genetics in shaping gut microbiomes in Asian honeybee": Table_S6_PTS_ABC_bac_origin_from_metagenome.xlsx

### Sheet: PTS_ABC
Table S6. Different gut bacteria contribute to the featured PTS and ABC transporter genes in populations of A. cerana
transport_type	KO_ID	featured_pop	function	FJ_FZ	GS_TS	HB_SJZ	HN_QZ	HuN_ZJJ	JL_DH	JX_YX	QH_GD	SC_AB	SC_GB	SX_QL	TW_JL	XZ_BM	YN_HH	YN_ML
PTS	K02757	SC_AB	bglF, bglP; beta-glucoside PTS system EIICBA component [EC:2.7.1.-]	Gilliamella:49.2;Lactobacillus_Firm5:24.7;Lactobacillus:10.3;Frischella:7.4;	Gilliamella:90.0;Lactobacillus_Firm5:4.8;Lactobacillus:0.5;	Gilliamella:82.0;Lactobacillus_Firm5:11.9;Lactobacillus:5.1;	Lactobacillus_Firm5:47.5;Gilliamella:30.1;Lactobacillus:14.7;Lactobacillus_Firm4:1.8;Leuconostoc:0.2;Enterococcus:0.2;Frischella:0.1;Snodgrassella:0.1;	Gilliamella:90.9;Lactobacillus_Firm5:1.3;Lactobacillus:1.2;Snodgrassella:0.1;Leuconostoc:0.1;	Lactobacillus_Firm5:39.3;Gilliamella:17.3;Lactobacillus:9.6;Leuconostoc:0.1;Snodgrassella:0.1;Enterococcus:0.1;Bifidobacterium:0.1;	Lactobacillus_Firm5:63.7;Lactobacillus:23.8;Gilliamella:3.6;Lactobacillus_Firm4:0.5;	Lactobacillus_Firm5:55.3;Lactobacillus:25.1;Gilliamella:6.8;Lactobacillus_Firm4:0.6;Pediococcus:0.5;Bifidobacterium:0.4;	Lactobacillus_Firm5:59.2;Lactobacillus:20.4;Pediococcus:5.2;Gilliamella:0.7;Lactobacillus_Firm4:0.2;	Gilliamella:79.7;Lactobacillus_Firm5:12.3;Lactobacillus:3.6;Frischella:1.4;Snodgrassella:0.1;	Lactobacillus_Firm5:48.3;Gilliamella:27.4;Lactobacillus:12.9;Lactobacillus_Firm4:0.2;Bifidobacterium:0.1;	Lactobacillus_Firm5:44.8;Gilliamella:32.3;Lactobacillus:14.7;Lactobacillus_Firm4:2.0;	Gilliamella:61.1;Lactobacillus_Firm5:23.2;Lactobacillus:12.5;	Lactobacillus_Firm5:48.2;Gilliamella:23.9;Lactobacillus:18.8;Lactobacillus_Firm4:0.3;	Lactobacillus_Firm5:40.7;Gilliamella:20.0;Lactobacillus:16.2;Snodgrassella:4.3;Leuconostoc:3.0;Enterococcus:2.9;Bifidobacterium:1.2;Lactobacillus_Firm4:0.7;
PTS	K02760	SC_AB	celA, chbB; cellobiose PTS system EIIB component [EC:2.7.1.196 2.7.1.205]	Gilliamella:65.7;Lactobacillus_Firm5:19.3;Lactobacillus:6.7;	Gilliamella:91.0;Lactobacillus_Firm5:4.4;Lactobacillus:0.9;	Gilliamella:79.1;Lactobacillus_Firm5:14.0;Lactobacillus:6.4;	Lactobacillus_Firm5:45.1;Gilliamella:32.8;Lactobacillus:11.4;Lactobacillus_Firm4:3.6;	Gilliamella:97.4;Lactobacillus_Firm5:0.5;Lactobacillus:0.1;	Lactobacillus_Firm5:39.2;Gilliamella:15.9;Lactobacillus:9.7;	Lactobacillus_Firm5:69.1;Lactobacillus:23.5;Gilliamella:5.3;Lactobacillus_Firm4:1.5;	Lactobacillus_Firm5:70.0;Lactobacillus:22.1;Gilliamella:6.3;Lactobacillus_Firm4:0.9;	Lactobacillus_Firm5:72.1;Lactobacillus:26.2;Gilliamella:0.8;Lactobacillus_Firm4:0.4;	Gilliamella:79.4;Lactobacillus_Firm5:14.4;Lactobacillus:4.2;	Lactobacillus_Firm5:53.1;Gilliamella:27.2;Lactobacillus:17.3;Lactobacillus_Firm4:0.8;	Lactobacillus_Firm5:39.9;Gilliamella:35.1;Lactobacillus:13.3;Lactobacillus_Firm4:5.1;	Gilliamella:77.6;Lactobacillus_Firm5:17.9;Lactobacillus:4.5;	Lactobacillus_Firm5:53.8;Gilliamella:26.1;Lactobacillus:19.3;Lactobacillus_Firm4:0.9;	Lactobacillus_Firm5:40.4;Gilliamella:24.9;Lactobacillus:13.0;Lactobacillus_Firm4:1.9;
PTS	K02761	SC_AB	celB, chbC; cellobiose PTS system EIIC component	Gilliamella:40.2;Lactobacillus_Firm5:30.4;Lactobacillus:22.1;Brochothrix:3.1;	Gilliamella:53.0;Lactobacillus_Firm5:9.3;Lactobacillus:5.3;	Gilliamella:45.7;Lactobacillus_Firm5:38.1;Lactobacillus:14.9;Brochothrix:1.2;	Lactobacillus_Firm5:44.7;Lactobacillus:25.8;Gilliamella:13.3;Lactobacillus_Firm4:4.5;Brochothrix:2.6;Tetragenococcus:0.2;	Gilliamella:84.4;Lactobacillus_Firm5:5.1;Lactobacillus:4.1;Brochothrix:0.3;	Lactobacillus_Firm5:27.9;Lactobacillus:27.8;Gilliamella:14.5;Brochothrix:2.1;Lactobacillus_Firm4:0.4;Tetragenococcus:0.1;	Lactobacillus_Firm5:54.7;Lactobacillus:34.9;Brochothrix:5.2;Gilliamella:1.9;Lactobacillus_Firm4:1.7;	Lactobacillus_Firm5:51.5;Lactobacillus:37.4;Brochothrix:5.7;Gilliamella:2.1;Lactobacillus_Firm4:1.2;	Lactobacillus_Firm5:54.0;Lactobacillus:37.9;Brochothrix:6.7;Lactobacillus_Firm4:0.5;Gilliamella:0.4;	Gilliamella:54.0;Lactobacillus_Firm5:26.9;Lactobacillus:14.1;Brochothrix:1.6;	Lactobacillus_Firm5:45.8;Lactobacillus:35.0;Gilliamella:11.0;Brochothrix:5.9;Lactobacillus_Firm4:0.9;	Lactobacillus_Firm5:39.6;Lactobacillus:29.5;Gilliamella:13.1;Lactobacillus_Firm4:6.8;Brochothrix:2.8;Pseudobutyrivibrio:1.2;	Gilliamella:49.1;Lactobacillus_Firm5:28.2;Lactobacillus:18.2;Brochothrix:2.8;Lactobacillus_Firm4:1.6;	Lactobacillus_Firm5:46.1;Lactobacillus:38.8;Gilliamella:10.1;Brochothrix:4.4;Lactobacillus_Firm4:0.9;	Lactobacillus_Firm5:48.8;Lactobacillus:21.4;Gilliamella:13.1;Lactobacillus_Firm4:8.1;Tetragenococcus:3.7;Brochothrix:1.3;
PTS	K02773	SC_AB	gatA, sgcA; galactitol PTS system EIIA component [EC:2.7.1.200]	Gilliamella:76.5;Lactobacillus_Firm5:8.1;Frischella:8.0;Lactobacillus:2.7;	Gilliamella:87.3;Lactobacillus_Firm5:5.5;	Gilliamella:89.1;Lactobacillus_Firm5:6.4;Lactobacillus:0.7;	Gilliamella:42.9;Lactobacillus_Firm5:40.9;Lactobacillus:7.0;	Gilliamella:97.1;Lactobacillus_Firm5:0.4;	Gilliamella:50.3;Lactobacillus_Firm5:44.9;Lactobacillus:4.8;	Lactobacillus_Firm5:68.7;Lactobacillus:17.2;Gilliamella:7.1;	Lactobacillus_Firm5:72.5;Lactobacillus:14.0;Gilliamella:9.3;	Lactobacillus_Firm5:59.8;Lactobacillus:24.1;Gilliamella:1.8;	Gilliamella:83.9;Lactobacillus_Firm5:7.4;Frischella:2.2;Lactobacillus:1.4;	Lactobacillus_Firm5:50.4;Gilliamella:43.9;Lactobacillus:7.7;	Lactobacillus_Firm5:42.7;Gilliamella:36.7;Lactobacillus:12.0;	Gilliamella:87.1;Lactobacillus_Firm5:10.7;Lactobacillus:1.8;	Lactobacillus_Firm5:46.0;Gilliamella:43.3;Lactobacillus:8.1;	Gilliamella:53.4;Lactobacillus_Firm5:37.7;Lactobacillus_Firm4:2.8;Lactobacillus:0.9;
PTS	K02774	SC_AB	gatB, sgcB; galactitol PTS system EIIB component [EC:2.7.1.200]	Gilliamella:73.6;Lactobacillus_Firm5:13.1;Frischella:9.3;	Gilliamella:96.5;Lactobacillus_Firm5:2.0;	Gilliamella:83.3;Lactobacillus_Firm5:13.3;Lactobacillus:1.2;	Gilliamella:43.8;Lactobacillus_Firm5:43.3;Frischella:0.1;	Gilliamella:94.7;Lactobacillus_Firm5:0.5;	Gilliamella:52.7;Lactobacillus_Firm5:46.7;	Lactobacillus_Firm5:80.6;Lactobacillus:8.8;Gilliamella:5.6;	Lactobacillus_Firm5:84.5;Gilliamella:10.2;Lactobacillus:5.2;	Lactobacillus_Firm5:73.9;Lactobacillus:10.4;Gilliamella:1.9;	Gilliamella:82.6;Lactobacillus_Firm5:10.8;Frischella:1.7;	Lactobacillus_Firm5:52.6;Gilliamella:40.7;Lactobacillus:1.7;	Lactobacillus_Firm5:43.0;Gilliamella:42.0;Lactobacillus:5.9;	Gilliamella:84.7;Lactobacillus_Firm5:15.3;	Lactobacillus_Firm5:54.4;Gilliamella:42.3;Lactobacillus:0.3;	Gilliamella:51.4;Lactobacillus_Firm5:39.8;
PTS	K02775	SC_AB	gatC, sgcC; galactitol PTS system EIIC component	Gilliamella:69.6;Lactobacillus_Firm5:16.7;Frischella:9.9;Lactobacillus:1.5;	Gilliamella:89.3;Lactobacillus_Firm5:8.5;	Gilliamella:81.3;Lactobacillus_Firm5:17.6;Lactobacillus:0.6;	Lactobacillus_Firm5:49.5;Gilliamella:38.7;Lactobacillus_Firm4:3.5;Lactobacillus:1.0;Frischella:0.1;	Gilliamella:91.7;Lactobacillus_Firm5:2.7;	Lactobacillus_Firm5:51.0;Gilliamella:47.1;Lactobacillus:1.5;	Lactobacillus_Firm5:82.5;Lactobacillus:7.6;Gilliamella:4.9;Lactobacillus_Firm4:1.1;	Lactobacillus_Firm5:86.9;Gilliamella:6.2;Lactobacillus:3.9;Lactobacillus_Firm4:1.1;	Lactobacillus_Firm5:75.3;Lactobacillus:13.0;Gilliamella:1.5;Lactobacillus_Firm4:0.3;	Gilliamella:79.8;Lactobacillus_Firm5:14.1;Frischella:2.2;Lactobacillus:0.4;	Lactobacillus_Firm5:56.8;Gilliamella:39.1;Lactobacillus:3.6;Lactobacillus_Firm4:0.6;	Lactobacillus_Firm5:48.6;Gilliamella:31.3;Lactobacillus:4.9;Lactobacillus_Firm4:3.1;	Gilliamella:80.2;Lactobacillus_Firm5:19.2;Lactobacillus:0.5;	Lactobacillus_Firm5:56.1;Gilliamella:36.3;Lactobacillus:2.4;Lactobacillus_Firm4:0.4;	Lactobacillus_Firm5:51.1;Gilliamella:34.6;Lactobacillus:2.7;Lactobacillus_Firm4:1.7;
PTS	K02793	SC_AB	manXa; mannose PTS system EIIA component [EC:2.7.1.191]	Gilliamella:50.2;Lactobacillus_Firm5:17.2;Frischella:14.0;Snodgrassella:4.2;Lactobacillus:1.5;	Gilliamella:80.9;Snodgrassella:12.2;Lactobacillus_Firm5:4.5;	Gilliamella:79.2;Lactobacillus_Firm5:10.5;Snodgrassella:6.1;Lactobacillus:5.9;	Gilliamella:38.3;Lactobacillus_Firm5:24.9;Snodgrassella:9.7;Lactobacillus:9.4;Frischella:2.3;Enterococcus:0.6;	Gilliamella:72.3;Snodgrassella:17.9;Lactobacillus:1.0;Lactobacillus_Firm5:0.5;	Lactobacillus_Firm5:39.5;Gilliamella:34.2;Lactobacillus:10.4;Snodgrassella:0.4;	Lactobacillus_Firm5:78.2;Lactobacillus:17.1;	Lactobacillus_Firm5:75.4;Lactobacillus:19.1;Snodgrassella:2.4;Gilliamella:1.1;	Lactobacillus_Firm5:75.7;Lactobacillus:20.7;Enterococcus:0.1;	Gilliamella:58.5;Lactobacillus_Firm5:13.2;Frischella:9.2;Lactobacillus:4.0;Snodgrassella:2.6;	Lactobacillus_Firm5:58.2;Gilliamella:25.6;Lactobacillus:13.1;Snodgrassella:2.8;	Gilliamella:44.5;Lactobacillus_Firm5:34.7;Lactobacillus:10.2;Snodgrassella:7.1;	Gilliamella:33.3;Snodgrassella:26.4;Lactobacillus_Firm5:20.2;Lactobacillus:4.4;	Lactobacillus_Firm5:47.1;Gilliamella:32.2;Lactobacillus:15.6;Snodgrassella:3.7;	Lactobacillus_Firm5:38.3;Gilliamella:16.6;Lactobacillus:15.2;Enterococcus:5.9;Snodgrassella:4.9;Lactobacillus_Firm4:1.4;
PTS	K02795	SC_AB	manY; mannose PTS system EIIC component	Gilliamella:41.3;Lactobacillus_Firm5:23.0;Frischella:19.2;	Gilliamella:91.2;Lactobacillus_Firm5:8.3;	Gilliamella:72.9;Lactobacillus_Firm5:21.9;	Lactobacillus_Firm5:52.9;Gilliamella:30.1;Lactobacillus:2.2;Frischella:0.4;Enterococcus:0.3;	Gilliamella:94.2;Lactobacillus_Firm5:2.8;	Lactobacillus_Firm5:47.2;Gilliamella:46.6;Lactobacillus:2.0;Enterococcus:0.1;	Lactobacillus_Firm5:80.4;Lactobacillus:4.2;Gilliamella:4.0;	Lactobacillus_Firm5:79.5;Gilliamella:8.8;Lactobacillus:1.9;	Lactobacillus_Firm5:84.2;Lactobacillus:2.9;Gilliamella:0.8;	Gilliamella:56.2;Lactobacillus_Firm5:20.0;Frischella:6.8;Lactobacillus:0.4;	Lactobacillus_Firm5:60.0;Gilliamella:31.4;Lactobacillus:2.9;	Lactobacillus_Firm5:55.7;Gilliamella:34.9;	Gilliamella:68.3;Lactobacillus_Firm5:24.9;Lactobacillus:1.4;	Lactobacillus_Firm5:62.1;Gilliamella:29.4;Lactobacillus:1.6;	Lactobacillus_Firm5:46.2;Gilliamella:26.6;Lactobacillus:14.7;Enterococcus:2.9;Lactobacillus_Firm4:0.7;
PTS	K02796	SC_AB	manZ; mannose PTS system EIID component	Gilliamella:41.4;Lactobacillus_Firm5:27.9;Frischella:15.7;	Gilliamella:87.3;Lactobacillus_Firm5:11.2;Lactobacillus:1.0;	Gilliamella:65.2;Lactobacillus_Firm5:26.7;Lactobacillus:2.1;	Lactobacillus_Firm5:56.9;Gilliamella:28.0;Lactobacillus:4.0;Enterococcus:0.6;Frischella:0.4;	Gilliamella:89.6;Lactobacillus_Firm5:6.4;Lactobacillus:0.8;Enterococcus:0.4;	Lactobacillus_Firm5:60.5;Gilliamella:35.3;Lactobacillus:3.6;Enterococcus:0.2;	Lactobacillus_Firm5:94.8;Lactobacillus:3.1;Gilliamella:2.4;	Lactobacillus_Firm5:85.8;Lactobacillus:6.2;Gilliamella:5.9;	Lactobacillus_Firm5:94.5;Lactobacillus:3.7;Gilliamella:0.8;	Gilliamella:61.1;Lactobacillus_Firm5:20.9;Frischella:4.8;Lactobacillus:0.5;Enterococcus:0.3;	Lactobacillus_Firm5:73.3;Gilliamella:25.3;Lactobacillus:1.4;	Lactobacillus_Firm5:59.2;Gilliamella:34.0;Lactobacillus:7.2;	Gilliamella:60.7;Lactobacillus_Firm5:35.4;Lactobacillus:1.6;	Lactobacillus_Firm5:67.4;Gilliamella:24.8;Lactobacillus:5.3;	Lactobacillus_Firm5:57.7;Gilliamella:21.2;Lactobacillus:11.0;Enterococcus:8.1;Lactobacillus_Firm4:0.9;
PTS	K02810	SC_AB	scrA, sacP, sacX, ptsS; sucrose PTS system EIIBCA or EIIBC component [EC:2.7.1.211]	Lactobacillus_Firm5:57.1;Frischella:34.9;	Lactobacillus_Firm5:69.7;	Lactobacillus_Firm5:76.8;Lactobacillus:5.8;	Lactobacillus_Firm5:68.7;Lactobacillus:15.0;Frischella:2.3;	Lactobacillus_Firm5:70.2;	Lactobacillus_Firm5:66.0;Lactobacillus:19.3;	Lactobacillus_Firm5:72.1;Lactobacillus:18.8;	Lactobacillus_Firm5:65.1;Lactobacillus:22.2;	Lactobacillus_Firm5:85.6;Lactobacillus:9.4;	Lactobacillus_Firm5:49.2;Lactobacillus:17.1;Frischella:13.2;	Lactobacillus_Firm5:95.1;Lactobacillus:3.0;	Lactobacillus_Firm5:81.0;Lactobacillus:8.5;	Lactobacillus_Firm5:54.1;Lactobacillus:9.3;	Lactobacillus_Firm5:76.3;Lactobacillus:13.1;	Lactobacillus_Firm5:76.5;Lactobacillus:12.3;
PTS	K02821	SC_AB	ulaC, sgaA; ascorbate PTS system EIIA or EIIAB component [EC:2.7.1.194]	Gilliamella:47.0;Lactobacillus_Firm5:20.6;Frischella:19.0;Lactobacillus:0.3;	Gilliamella:92.0;Lactobacillus_Firm5:4.4;	Gilliamella:83.3;Lactobacillus_Firm5:9.1;Lactobacillus:1.2;Bifidobacterium:0.3;	Gilliamella:40.8;Lactobacillus_Firm5:32.2;Bifidobacterium:4.7;Lactobacillus_Firm4:3.1;Lactobacillus:1.6;Frischella:0.2;	Gilliamella:94.5;Lactobacillus_Firm5:1.7;	Lactobacillus_Firm5:25.5;Gilliamella:24.6;Bifidobacterium:0.5;	Lactobacillus_Firm5:74.1;Lactobacillus:12.9;Gilliamella:9.2;Lactobacillus_Firm4:0.9;	Lactobacillus_Firm5:79.9;Gilliamella:12.4;Lactobacillus_Firm4:1.8;Lactobacillus:1.4;Bifidobacterium:1.2;	Lactobacillus_Firm5:93.7;Lactobacillus:2.9;Gilliamella:1.2;Bifidobacterium:1.0;Lactobacillus_Firm4:0.4;	Gilliamella:70.6;Lactobacillus_Firm5:9.4;Frischella:4.8;Bifidobacterium:0.1;	Lactobacillus_Firm5:60.4;Gilliamella:38.7;Lactobacillus:3.7;Bifidobacterium:1.1;Lactobacillus_Firm4:0.5;	Gilliamella:47.8;Lactobacillus_Firm5:41.2;Lactobacillus:4.0;Lactobacillus_Firm4:3.9;Klebsiella:0.1;	Gilliamella:80.0;Lactobacillus_Firm5:11.2;Bifidobacterium:0.8;	Lactobacillus_Firm5:55.8;Gilliamella:32.0;Lactobacillus:7.8;Bifidobacterium:0.7;Lactobacillus_Firm4:0.7;	Gilliamella:40.8;Lactobacillus_Firm5:23.5;Bifidobacterium:19.9;Lactobacillus:2.9;
PTS	K02822	SC_AB	ulaB, sgaB; ascorbate PTS system EIIB component [EC:2.7.1.194]	Gilliamella:53.6;Lactobacillus_Firm5:24.1;Frischella:10.5;	Gilliamella:85.8;Lactobacillus_Firm5:5.6;Bifidobacterium:0.3;	Gilliamella:85.6;Lactobacillus_Firm5:11.7;Lactobacillus:4.4;	Lactobacillus_Firm5:41.4;Gilliamella:28.9;Bifidobacterium:9.9;Lactobacillus_Firm4:2.5;Lactobacillus:1.5;	Gilliamella:97.5;Lactobacillus_Firm5:1.6;	Lactobacillus_Firm5:32.4;Gilliamella:11.8;	Lactobacillus_Firm5:77.5;Lactobacillus:13.9;Gilliamella:1.6;Lactobacillus_Firm4:1.4;	Lactobacillus_Firm5:80.1;Gilliamella:10.8;Bifidobacterium:1.3;Lactobacillus:1.1;Lactobacillus_Firm4:0.5;	Lactobacillus_Firm5:94.4;Lactobacillus:2.8;Bifidobacterium:1.3;Gilliamella:0.7;Lactobacillus_Firm4:0.2;	Gilliamella:80.6;Lactobacillus_Firm5:13.6;Frischella:4.3;Bifidobacterium:0.3;	Lactobacillus_Firm5:63.4;Gilliamella:33.1;Lactobacillus:4.7;Bifidobacterium:1.3;Lactobacillus_Firm4:0.4;	Lactobacillus_Firm5:47.3;Gilliamella:36.6;Lactobacillus:5.3;Lactobacillus_Firm4:3.4;	Gilliamella:48.1;Lactobacillus_Firm5:23.3;Bifidobacterium:9.7;	Lactobacillus_Firm5:56.0;Gilliamella:31.0;Lactobacillus:10.2;Lactobacillus_Firm4:0.6;Bifidobacterium:0.3;	Bifidobacterium:38.0;Lactobacillus_Firm5:36.0;Gilliamella:18.4;Lactobacillus_Firm4:3.3;
PTS	K03475	SC_AB	ulaA, sgaT; ascorbate PTS system EIIC component	Gilliamella:69.7;Lactobacillus_Firm5:17.2;Frischella:8.2;Lactobacillus:0.4;	Gilliamella:87.8;Lactobacillus_Firm5:6.4;Bifidobacterium:0.8;	Gilliamella:85.6;Lactobacillus_Firm5:9.0;Lactobacillus:2.9;Bifidobacterium:0.9;	Gilliamella:46.6;Lactobacillus_Firm5:30.3;Bifidobacterium:3.0;Lactobacillus_Firm4:2.6;Lactobacillus:1.4;Frischella:0.3;	Gilliamella:97.9;Lactobacillus_Firm5:1.2;	Lactobacillus_Firm5:21.8;Gilliamella:13.6;Bifidobacterium:0.3;	Lactobacillus_Firm5:74.3;Lactobacillus:12.8;Gilliamella:5.0;Lactobacillus_Firm4:1.3;Bifidobacterium:0.4;	Lactobacillus_Firm5:73.3;Gilliamella:17.0;Bifidobacterium:1.5;Lactobacillus_Firm4:1.5;Lactobacillus:1.2;	Lactobacillus_Firm5:93.4;Lactobacillus:2.6;Gilliamella:2.4;Bifidobacterium:0.9;Lactobacillus_Firm4:0.3;	Gilliamella:89.1;Lactobacillus_Firm5:6.5;Frischella:1.9;Bifidobacterium:0.4;	Gilliamella:52.2;Lactobacillus_Firm5:46.7;Lactobacillus:4.0;Bifidobacterium:0.9;Lactobacillus_Firm4:0.4;	Gilliamella:57.2;Lactobacillus_Firm5:32.5;Lactobacillus_Firm4:3.3;Lactobacillus:3.2;Bifidobacterium:0.3;	Gilliamella:60.4;Lactobacillus_Firm5:14.9;Bifidobacterium:5.2;	Gilliamella:45.1;Lactobacillus_Firm5:44.8;Lactobacillus:7.3;Bifidobacterium:0.5;Lactobacillus_Firm4:0.5;	Bifidobacterium:32.0;Gilliamella:30.7;Lactobacillus_Firm5:19.8;Lactobacillus:2.3;Lactobacillus_Firm4:1.6;
PTS	K19506	SC_AB	gfrA; fructoselysine/glucoselysine PTS system EIIA component [EC:2.7.1.-]	Gilliamella:34.5;Lactobacillus_Firm5:32.3;Lactobacillus:26.2;	Lactobacillus_Firm5:91.5;	Lactobacillus_Firm5:56.6;Lactobacillus:19.5;	Lactobacillus_Firm5:61.2;Lactobacillus:24.6;	Lactobacillus_Firm5:6.6;Lactobacillus:2.9;	Lactobacillus_Firm5:65.8;Lactobacillus:33.3;	Lactobacillus_Firm5:68.0;Lactobacillus:32.0;	Lactobacillus_Firm5:67.4;Lactobacillus:32.6;	Lactobacillus_Firm5:65.0;Lactobacillus:35.0;	Lactobacillus_Firm5:56.0;Lactobacillus:23.4;Gilliamella:11.1;	Lactobacillus_Firm5:66.8;Lactobacillus:33.2;	Lactobacillus_Firm5:60.9;Lactobacillus:35.2;	Lactobacillus_Firm5:61.1;Lactobacillus:33.7;	Lactobacillus_Firm5:65.9;Lactobacillus:33.7;	Lactobacillus_Firm5:79.6;Lactobacillus:19.2;
PTS	K19507	SC_AB	gfrB; fructoselysine/glucoselysine PTS system EIIB component [EC:2.7.1.-]	Gilliamella:59.2;Lactobacillus_Firm5:30.8;Lactobacillus:10.9;	Gilliamella:88.1;Lactobacillus_Firm5:8.2;Lactobacillus:2.6;	Gilliamella:67.8;Lactobacillus_Firm5:25.8;Lactobacillus:6.4;	Lactobacillus_Firm5:54.2;Gilliamella:21.9;Lactobacillus:16.4;	Gilliamella:95.2;Lactobacillus_Firm5:3.5;Lactobacillus:2.3;	Lactobacillus_Firm5:48.6;Gilliamella:32.1;Lactobacillus:13.5;	Lactobacillus_Firm5:76.2;Lactobacillus:21.1;Gilliamella:4.2;	Lactobacillus_Firm5:69.3;Lactobacillus:24.2;Gilliamella:4.4;	Lactobacillus_Firm5:75.9;Lactobacillus:23.3;Gilliamella:0.5;	Gilliamella:68.3;Lactobacillus_Firm5:21.6;Lactobacillus:9.0;	Lactobacillus_Firm5:67.2;Lactobacillus:19.1;Gilliamella:17.5;	Lactobacillus_Firm5:53.8;Gilliamella:29.7;Lactobacillus:15.0;	Gilliamella:73.0;Lactobacillus_Firm5:19.8;Lactobacillus:8.0;	Lactobacillus_Firm5:60.9;Gilliamella:20.9;Lactobacillus:18.2;	Lactobacillus_Firm5:36.6;Lactobacillus:20.0;Gilliamella:19.4;
PTS	K19508	SC_AB	gfrC; fructoselysine/glucoselysine PTS system EIIC component	Gilliamella:54.3;Lactobacillus_Firm5:35.3;Lactobacillus:9.3;	Gilliamella:88.8;Lactobacillus_Firm5:8.1;Lactobacillus:1.1;	Gilliamella:70.1;Lactobacillus_Firm5:25.5;Lactobacillus:5.6;	Lactobacillus_Firm5:49.9;Gilliamella:26.8;Lactobacillus:14.1;	Gilliamella:93.3;Lactobacillus_Firm5:2.2;Lactobacillus:1.8;	Lactobacillus_Firm5:35.2;Gilliamella:31.8;Lactobacillus:12.3;	Lactobacillus_Firm5:79.2;Lactobacillus:18.2;Gilliamella:3.0;	Lactobacillus_Firm5:75.1;Lactobacillus:20.3;Gilliamella:4.2;	Lactobacillus_Firm5:78.3;Lactobacillus:20.4;Gilliamella:0.4;	Gilliamella:69.2;Lactobacillus_Firm5:20.9;Lactobacillus:8.6;	Lactobacillus_Firm5:67.4;Lactobacillus:16.9;Gilliamella:16.2;	Lactobacillus_Firm5:54.6;Gilliamella:29.2;Lactobacillus:15.3;	Gilliamella:64.1;Lactobacillus_Firm5:26.5;Lactobacillus:12.1;	Lactobacillus_Firm5:58.1;Gilliamella:22.0;Lactobacillus:16.4;	Lactobacillus_Firm5:44.1;Lactobacillus:28.4;Gilliamella:15.3;
PTS	K19509	SC_AB	gfrD; fructoselysine/glucoselysine PTS system EIID component	Gilliamella:58.0;Lactobacillus_Firm5:28.1;Lactobacillus:13.9;	Gilliamella:84.1;Lactobacillus_Firm5:10.2;Lactobacillus:3.8;	Gilliamella:71.0;Lactobacillus_Firm5:20.3;Lactobacillus:9.1;	Lactobacillus_Firm5:41.3;Gilliamella:24.1;Lactobacillus:21.1;Bacillus:0.6;	Gilliamella:91.8;Lactobacillus_Firm5:5.1;Lactobacillus:2.7;Bacillus:0.8;	Lactobacillus_Firm5:31.1;Gilliamella:29.8;Lactobacillus:20.0;Bacillus:0.1;	Lactobacillus_Firm5:64.2;Lactobacillus:30.1;Gilliamella:3.5;	Lactobacillus_Firm5:62.1;Lactobacillus:32.1;Gilliamella:5.3;	Lactobacillus_Firm5:64.2;Lactobacillus:35.1;Gilliamella:0.5;Bacillus:0.1;	Gilliamella:69.4;Lactobacillus_Firm5:17.0;Lactobacillus:12.4;Bacillus:0.2;	Lactobacillus_Firm5:56.9;Lactobacillus:29.3;Gilliamella:16.9;	Lactobacillus_Firm5:42.6;Gilliamella:26.1;Lactobacillus:25.7;	Gilliamella:54.0;Lactobacillus_Firm5:24.6;Lactobacillus:22.7;	Lactobacillus_Firm5:46.3;Lactobacillus:28.1;Gilliamella:21.9;	Lactobacillus_Firm5:40.9;Lactobacillus:28.1;Gilliamella:16.4;Bacillus:5.8;
ABC	K01990	SC_AB	ABC-2.A; ABC-2 type transport system ATP-binding protein	Gilliamella:23.6;Apibacter:20.8;Lactobacillus_Firm5:17.2;Frischella:8.2;Lactobacillus:7.8;Dysgonomonas:7.3;Snodgrassella:2.9;Sphingobacteriales:1.6;	Gilliamella:28.8;Apibacter:15.9;Snodgrassella:9.1;Lactobacillus_Firm5:6.5;Lactobacillus:1.7;Bifidobacterium:0.9;	Gilliamella:33.4;Apibacter:20.1;Lactobacillus_Firm5:16.6;Lactobacillus:7.5;Lactobacillus_kunkeei:5.2;Snodgrassella:4.7;Bifidobacterium:3.0;	Lactobacillus_Firm5:22.2;Gilliamella:11.9;Snodgrassella:9.6;Lactobacillus:9.6;Apibacter:6.9;Bifidobacterium:6.4;Lactobacillus_Firm4:5.2;Dysgonomonas:1.5;Frischella:0.6;Sphingobacteriales:0.3;Dolosicoccus:0.1;	Gilliamella:50.8;Apibacter:20.2;Lactobacillus_Firm5:3.0;Snodgrassella:2.7;Lactobacillus:1.3;	Lactobacillus_Firm5:32.7;Gilliamella:17.4;Lactobacillus:12.9;Apibacter:3.1;Lactobacillus_kunkeei:1.9;Bifidobacterium:0.4;Snodgrassella:0.2;Lactobacillus_Firm4:0.1;	Lactobacillus_Firm5:55.2;Lactobacillus:28.8;Gilliamella:4.3;Lactobacillus_Firm4:2.6;Apibacter:1.5;Bifidobacterium:0.2;Snodgrassella:0.1;	Lactobacillus_Firm5:55.0;Lactobacillus:25.4;Gilliamella:3.9;Bifidobacterium:2.5;Lactobacillus_Firm4:2.0;Snodgrassella:1.2;Apibacter:1.1;Lactobacillus_kunkeei:1.0;	Lactobacillus_Firm5:62.7;Lactobacillus:30.3;Bifidobacterium:2.3;Apibacter:2.2;Lactobacillus_Firm4:0.8;Gilliamella:0.4;	Gilliamella:35.1;Lactobacillus_Firm5:26.3;Lactobacillus:11.3;Frischella:5.2;Snodgrassella:3.5;Bifidobacterium:1.2;Lactobacillus_Firm4:0.3;	Lactobacillus_Firm5:49.5;Lactobacillus:19.4;Gilliamella:11.2;Bifidobacterium:4.7;Apibacter:3.8;Snodgrassella:2.3;Lactobacillus_Firm4:1.0;	Lactobacillus_Firm5:37.5;Gilliamella:15.1;Lactobacillus:14.5;Snodgrassella:7.7;Lactobacillus_Firm4:5.4;Bifidobacterium:1.8;	Gilliamella:25.7;Snodgrassella:21.4;Apibacter:14.4;Lactobacillus_Firm5:10.0;Lactobacillus:7.2;Bifidobacterium:2.3;	Lactobacillus_Firm5:46.1;Lactobacillus:21.1;Apibacter:13.5;Gilliamella:12.0;Snodgrassella:2.3;Bifidobacterium:2.0;Lactobacillus_Firm4:0.9;	Bifidobacterium:30.2;Lactobacillus_Firm5:18.8;Gilliamella:11.9;Lactobacillus:9.7;Apibacter:4.5;Lactobacillus_Firm4:2.5;Amycolatopsis:1.9;Snodgrassella:1.3;Dolosicoccus:1.1;
ABC	K01999	SC_AB	livK; branched-chain amino acid transport system substrate-binding protein	Lactobacillus:100.0;	Lactobacillus:100.0;	Lactobacillus:100.0;	Lactobacillus:88.1;Bifidobacterium:10.2;	Lactobacillus:100.0;	Lactobacillus:98.2;	Lactobacillus:99.6;	Lactobacillus:100.0;	Lactobacillus:100.0;	Lactobacillus:72.4;Bifidobacterium:0.8;	Lactobacillus:99.0;Bifidobacterium:0.6;	Lactobacillus:98.2;	Lactobacillus:52.0;Bifidobacterium:3.9;	Lactobacillus:100.0;	Lactobacillus:60.2;Bifidobacterium:28.0;Enterococcus:0.7;
ABC	K02003	SC_AB	ABC.CD.A; putative ABC transport system ATP-binding protein	Gilliamella:53.4;Frischella:14.8;Lactobacillus_Firm5:9.9;Lactobacillus:7.7;Dysgonomonas:3.0;	Gilliamella:82.5;Lactobacillus_Firm5:4.1;Bifidobacterium:3.3;Lactobacillus:1.7;	Gilliamella:75.6;Lactobacillus_Firm5:9.0;Bifidobacterium:6.4;Lactobacillus:4.8;	Bifidobacterium:24.0;Gilliamella:23.0;Lactobacillus_Firm5:12.5;Lactobacillus:10.7;Lactobacillus_Firm4:5.7;Dysgonomonas:0.4;Entomoplasma:0.2;Frischella:0.2;	Gilliamella:93.0;Lactobacillus_Firm5:2.7;Lactobacillus:0.8;Entomoplasma:0.3;Lactobacillus_Firm4:0.1;	Gilliamella:32.4;Lactobacillus_Firm5:21.5;Lactobacillus:14.7;Bifidobacterium:1.2;Entomoplasma:0.2;Lactobacillus_Firm4:0.2;	Lactobacillus_Firm5:44.3;Lactobacillus:35.1;Gilliamella:7.6;Lactobacillus_Firm4:4.6;Bifidobacterium:1.2;	Lactobacillus_Firm5:40.9;Lactobacillus:27.7;Gilliamella:10.4;Bifidobacterium:7.7;Lactobacillus_Firm4:3.2;	Lactobacillus_Firm5:49.0;Lactobacillus:38.6;Bifidobacterium:7.3;Gilliamella:1.9;Lactobacillus_Firm4:1.7;Entomoplasma:0.1;	Gilliamella:66.6;Lactobacillus_Firm5:10.0;Lactobacillus:4.9;Frischella:4.3;Bifidobacterium:2.4;Entomoplasma:0.1;	Lactobacillus_Firm5:34.1;Gilliamella:28.6;Lactobacillus:19.3;Bifidobacterium:8.1;Lactobacillus_Firm4:1.4;	Gilliamella:36.3;Lactobacillus_Firm5:19.7;Lactobacillus:19.2;Lactobacillus_Firm4:9.4;Bifidobacterium:4.0;	Gilliamella:74.3;Bifidobacterium:8.8;Lactobacillus:7.8;Lactobacillus_Firm5:6.6;	Gilliamella:35.6;Lactobacillus_Firm5:34.1;Lactobacillus:22.5;Bifidobacterium:5.1;Lactobacillus_Firm4:1.7;	Bifidobacterium:49.6;Gilliamella:13.6;Lactobacillus_Firm5:9.5;Lactobacillus:6.1;Lactobacillus_Firm4:2.5;Faecalibacterium:1.8;Entomoplasma:1.2;Enterocloster:0.7;Clostridium:0.5;
ABC	K02004	SC_AB	ABC.CD.P; putative ABC transport system permease protein	Gilliamella:51.0;Apibacter:14.1;Lactobacillus_Firm5:12.5;Frischella:11.8;Lactobacillus:1.7;Dysgonomonas:1.5;	Gilliamella:73.2;Apibacter:10.4;Lactobacillus_Firm5:4.6;Bifidobacterium:3.0;Lactobacillus:0.5;	Gilliamella:69.5;Apibacter:13.9;Lactobacillus_Firm5:8.2;Bifidobacterium:4.9;Lactobacillus:1.4;	Gilliamella:27.4;Bifidobacterium:14.5;Lactobacillus_Firm5:14.4;Lactobacillus_Firm4:5.3;Apibacter:4.2;Lactobacillus:3.8;Dysgonomonas:0.7;Frischella:0.4;Dolosicoccus:0.1;	Gilliamella:79.7;Apibacter:14.3;Lactobacillus_Firm5:1.9;Lactobacillus:0.3;Lactobacillus_Firm4:0.1;	Gilliamella:48.0;Lactobacillus_Firm5:22.9;Lactobacillus:4.1;Apibacter:2.6;Bifidobacterium:0.9;Lactobacillus_kunkeei:0.6;Dolosicoccus:0.1;Lactobacillus_Firm4:0.1;	Lactobacillus_Firm5:65.9;Lactobacillus:12.4;Gilliamella:9.0;Lactobacillus_Firm4:4.5;Apibacter:1.4;Bifidobacterium:1.1;	Lactobacillus_Firm5:52.6;Gilliamella:12.6;Lactobacillus:10.6;Bifidobacterium:7.5;Lactobacillus_Firm4:4.0;Apibacter:0.7;Lactobacillus_kunkeei:0.3;	Lactobacillus_Firm5:72.0;Lactobacillus:12.9;Bifidobacterium:6.3;Gilliamella:2.4;Apibacter:1.7;Lactobacillus_Firm4:1.4;Dolosicoccus:0.1;	Gilliamella:71.3;Lactobacillus_Firm5:8.6;Frischella:4.3;Bifidobacterium:1.9;Lactobacillus:1.8;Lactobacillus_Firm4:0.1;	Lactobacillus_Firm5:37.9;Gilliamella:37.7;Bifidobacterium:6.9;Lactobacillus:5.9;Apibacter:3.1;Lactobacillus_Firm4:1.3;	Gilliamella:41.4;Lactobacillus_Firm5:29.0;Lactobacillus_Firm4:7.8;Lactobacillus:7.3;Bifidobacterium:2.5;	Gilliamella:59.7;Apibacter:12.4;Lactobacillus_Firm5:8.9;Bifidobacterium:7.1;Lactobacillus:1.9;Lactobacillus_Firm4:0.3;	Lactobacillus_Firm5:39.9;Gilliamella:36.7;Apibacter:11.3;Lactobacillus:7.0;Bifidobacterium:3.7;Lactobacillus_Firm4:1.6;	Bifidobacterium:48.3;Gilliamella:21.3;Lactobacillus_Firm5:10.3;Apibacter:4.8;Lactobacillus:3.8;Lactobacillus_Firm4:3.2;Dolosicoccus:1.1;
ABC	K02015	XZ_BM	ABC.FEV.P; iron complex transport system permease protein	Gilliamella:50.0;Frischella:16.3;Snodgrassella:10.2;Apibacter:7.1;Tannerella:2.2;Dysgonomonas:2.0;	Gilliamella:61.9;Snodgrassella:24.4;Apibacter:4.1;	Gilliamella:76.4;Snodgrassella:11.5;Apibacter:6.5;	Gilliamella:54.3;Snodgrassella:25.2;Apibacter:4.1;Dysgonomonas:1.7;Tannerella:1.5;Frischella:0.9;	Gilliamella:75.0;Snodgrassella:17.9;Apibacter:5.7;	Gilliamella:60.9;Snodgrassella:4.9;Apibacter:4.5;	Gilliamella:86.6;Apibacter:4.8;Snodgrassella:2.4;	Gilliamella:84.9;Snodgrassella:9.4;Apibacter:5.4;	Gilliamella:27.3;Apibacter:12.5;	Gilliamella:74.4;Snodgrassella:9.5;Frischella:5.4;	Gilliamella:63.9;Snodgrassella:15.7;Apibacter:3.0;	Gilliamella:52.6;Snodgrassella:32.2;	Snodgrassella:49.2;Gilliamella:33.4;Apibacter:5.8;	Gilliamella:72.5;Snodgrassella:16.9;Apibacter:10.4;	Gilliamella:54.2;Snodgrassella:17.8;Apibacter:8.2;Bifidobacterium:1.8;
ABC	K02025	YN_ML	ABC.MS.P; multiple sugar transport system permease protein	Lactobacillus_Firm5:100.0;	Lactobacillus_Firm5:48.6;Bifidobacterium:32.0;	Bifidobacterium:64.9;Lactobacillus_Firm5:31.9;	Bifidobacterium:75.3;Lactobacillus_Firm5:23.0;Leuconostoc:0.5;	Lactobacillus_Firm5:20.9;Leuconostoc:13.5;	Lactobacillus_Firm5:40.9;Bifidobacterium:15.8;Leuconostoc:0.4;	Lactobacillus_Firm5:92.4;Bifidobacterium:6.0;	Lactobacillus_Firm5:65.9;Bifidobacterium:34.1;	Lactobacillus_Firm5:66.8;Bifidobacterium:33.2;Leuconostoc:0.3;	Bifidobacterium:31.2;Lactobacillus_Firm5:29.1;Leuconostoc:1.2;	Lactobacillus_Firm5:51.1;Bifidobacterium:47.9;	Lactobacillus_Firm5:54.8;Bifidobacterium:14.5;	Bifidobacterium:82.6;Lactobacillus_Firm5:7.5;	Lactobacillus_Firm5:65.1;Bifidobacterium:34.9;	Bifidobacterium:88.1;Lactobacillus_Firm5:5.0;Paenibacillus:4.2;Leuconostoc:2.6;
ABC	K02026	YN_ML	ABC.MS.P1; multiple sugar transport system permease protein	Lactobacillus:70.4;	Bifidobacterium:53.4;Lactobacillus:34.5;	Bifidobacterium:68.4;Lactobacillus:9.0;	Bifidobacterium:77.7;Lactobacillus:22.3;Leuconostoc:0.8;	Leuconostoc:32.3;	Lactobacillus:35.0;Bifidobacterium:10.5;Leuconostoc:0.2;	Lactobacillus:97.8;Bifidobacterium:1.6;	Lactobacillus:61.8;Bifidobacterium:38.2;	Lactobacillus:60.6;Bifidobacterium:39.4;	Bifidobacterium:34.2;Lactobacillus:22.6;Leuconostoc:1.5;	Bifidobacterium:56.0;Lactobacillus:38.8;	Lactobacillus:32.6;Bifidobacterium:21.5;	Bifidobacterium:87.1;Lactobacillus:5.5;	Lactobacillus:58.7;Bifidobacterium:41.3;	Bifidobacterium:92.4;Lactobacillus:3.8;Leuconostoc:2.5;
ABC	K02027	YN_ML	ABC.MS.S; multiple sugar transport system substrate-binding protein	Gilliamella:29.5;Frischella:26.3;Lactobacillus_Firm5:15.1;Lactobacillus:14.6;	Gilliamella:74.1;Lactobacillus_Firm5:11.1;Bifidobacterium:9.0;Lactobacillus:2.9;	Bifidobacterium:34.9;Gilliamella:27.9;Lactobacillus_Firm5:24.8;Lactobacillus:5.5;	Bifidobacterium:44.8;Lactobacillus_Firm5:13.5;Gilliamella:10.3;Lactobacillus:8.1;Leuconostoc:0.3;Frischella:0.1;	Gilliamella:67.0;Lactobacillus_Firm5:3.5;Lactobacillus:1.9;	Lactobacillus_Firm5:26.8;Lactobacillus:23.4;Bifidobacterium:5.2;Gilliamella:3.1;Leuconostoc:0.2;	Lactobacillus_Firm5:47.7;Lactobacillus:41.3;Bifidobacterium:1.6;	Lactobacillus_Firm5:42.0;Lactobacillus:26.9;Bifidobacterium:22.3;Gilliamella:0.6;	Lactobacillus_Firm5:41.9;Lactobacillus:29.5;Bifidobacterium:22.2;Leuconostoc:0.3;	Gilliamella:32.7;Lactobacillus_Firm5:15.5;Frischella:13.1;Lactobacillus:11.8;Bifidobacterium:11.5;Leuconostoc:0.8;	Lactobacillus_Firm5:34.3;Bifidobacterium:31.0;Lactobacillus:21.2;Gilliamella:11.2;	Lactobacillus_Firm5:30.2;Gilliamella:20.9;Lactobacillus:19.4;Bifidobacterium:7.5;	Bifidobacterium:51.8;Gilliamella:11.7;Lactobacillus_Firm5:10.7;Lactobacillus:4.8;Leuconostoc:0.7;	Lactobacillus_Firm5:38.8;Lactobacillus:25.4;Bifidobacterium:19.2;Gilliamella:12.5;	Bifidobacterium:82.9;Lactobacillus_Firm5:5.7;Lactobacillus:4.6;Leuconostoc:2.1;Gilliamella:0.6;
ABC	K02035	SC_AB	ABC.PE.S; peptide/nickel transport system substrate-binding protein	Gilliamella:40.2;Lactobacillus_Firm5:37.4;Lactobacillus:10.9;	Gilliamella:64.0;Lactobacillus_Firm5:9.7;Bifidobacterium:2.4;Lactobacillus:1.6;	Gilliamella:43.5;Lactobacillus_Firm5:40.4;Lactobacillus:8.7;Bifidobacterium:4.5;	Lactobacillus_Firm5:44.1;Gilliamella:16.2;Bifidobacterium:13.4;Lactobacillus:11.7;	Gilliamella:92.9;Lactobacillus_Firm5:3.7;Lactobacillus:1.1;	Lactobacillus_Firm5:42.4;Lactobacillus:8.9;Gilliamella:3.4;Bifidobacterium:0.9;	Lactobacillus_Firm5:80.2;Lactobacillus:17.5;Bifidobacterium:0.2;	Lactobacillus_Firm5:71.3;Lactobacillus:22.4;Bifidobacterium:3.4;	Lactobacillus_Firm5:79.1;Lactobacillus:17.6;Bifidobacterium:2.0;	Lactobacillus_Firm5:40.0;Gilliamella:28.9;Lactobacillus:10.7;Bifidobacterium:1.8;	Lactobacillus_Firm5:55.8;Lactobacillus:21.0;Bifidobacterium:5.1;Gilliamella:0.7;	Lactobacillus_Firm5:59.5;Gilliamella:16.4;Lactobacillus:14.4;Bifidobacterium:2.4;	Lactobacillus_Firm5:36.7;Bifidobacterium:16.7;Lactobacillus:11.1;Gilliamella:9.6;	Lactobacillus_Firm5:67.5;Gilliamella:14.3;Lactobacillus:13.1;Bifidobacterium:2.0;	Bifidobacterium:50.9;Lactobacillus_Firm5:35.2;Lactobacillus:4.4;Gilliamella:2.5;
ABC	K02044	SC_AB	phnD; phosphonate transport system substrate-binding protein	Lactobacillus_Firm5:100.0;	Lactobacillus_Firm5:32.0;	Lactobacillus_Firm5:100.0;	Lactobacillus_Firm5:99.5;	Lactobacillus_Firm5:100.0;	Lactobacillus_Firm5:100.0;	Lactobacillus_Firm5:100.0;	Lactobacillus_Firm5:100.0;	Lactobacillus_Firm5:100.0;	Lactobacillus_Firm5:100.0;	Lactobacillus_Firm5:100.0;	Lactobacillus_Firm5:100.0;	Lactobacillus_Firm5:100.0;	Lactobacillus_Firm5:100.0;	Lactobacillus_Firm5:100.0;
ABC	K05846	SC_AB	opuBD; osmoprotectant transport system permease protein	Lactobacillus_Firm5:70.3;Lactobacillus:27.7;	Lactobacillus_Firm5:66.9;Lactobacillus:0.4;	Lactobacillus_Firm5:71.1;Lactobacillus:28.9;	Lactobacillus_Firm5:64.7;Lactobacillus:26.7;Lactobacillus_Firm4:7.4;	Lactobacillus:59.7;Lactobacillus_Firm5:40.3;	Lactobacillus_Firm5:53.4;Lactobacillus:29.0;	Lactobacillus_Firm5:70.0;Lactobacillus:28.3;Lactobacillus_Firm4:2.5;	Lactobacillus_Firm5:73.5;Lactobacillus:25.2;Lactobacillus_Firm4:2.3;	Lactobacillus_Firm5:68.7;Lactobacillus:31.0;Lactobacillus_Firm4:0.6;	Lactobacillus_Firm5:53.4;Lactobacillus:33.8;	Lactobacillus_Firm5:68.2;Lactobacillus:29.6;Lactobacillus_Firm4:1.0;	Lactobacillus_Firm5:62.1;Lactobacillus:25.3;Lactobacillus_Firm4:9.4;	Lactobacillus_Firm5:49.4;Lactobacillus:26.2;	Lactobacillus_Firm5:67.3;Lactobacillus:30.6;Lactobacillus_Firm4:1.1;	Lactobacillus_Firm5:47.6;Lactobacillus:42.0;Lactobacillus_Firm4:4.3;
ABC	K06147	YN_ML	ABCB-BAC; ATP-binding cassette, subfamily B, bacterial	Apibacter:28.1;Lactobacillus:25.6;Gilliamella:6.9;Dysgonomonas:3.1;Lactobacillus_Firm5:2.1;	Gilliamella:32.9;Apibacter:5.1;Lactobacillus:4.4;Bifidobacterium:3.6;Snodgrassella:3.1;	Apibacter:35.1;Lactobacillus:21.3;Bifidobacterium:14.5;Gilliamella:13.1;Lactobacillus_kunkeei:8.5;Lactobacillus_Firm5:2.5;	Bifidobacterium:23.7;Lactobacillus:23.6;Gilliamella:11.1;Snodgrassella:8.9;Lactobacillus_Firm4:4.8;Lactobacillus_Firm5:2.2;Apibacter:1.0;	Gilliamella:34.1;Apibacter:23.6;Snodgrassella:17.4;Lactobacillus:2.6;	Gilliamella:42.3;Lactobacillus:26.3;Apibacter:3.9;Bifidobacterium:1.4;	Lactobacillus:78.7;Lactobacillus_Firm4:5.0;Apibacter:2.7;Bifidobacterium:0.9;Gilliamella:0.8;	Lactobacillus:59.8;Bifidobacterium:11.0;Lactobacillus_Firm5:6.7;Lactobacillus_Firm4:3.5;Apibacter:0.9;Lactobacillus_kunkeei:0.5;	Lactobacillus:80.0;Bifidobacterium:12.9;Lactobacillus_Firm5:3.2;Apibacter:3.0;Lactobacillus_Firm4:1.5;Gilliamella:0.4;	Gilliamella:46.5;Lactobacillus:21.4;Bifidobacterium:7.8;Snodgrassella:3.6;Lactobacillus_Firm5:0.8;	Lactobacillus:42.5;Bifidobacterium:18.0;Gilliamella:11.0;Lactobacillus_Firm5:5.2;Apibacter:4.0;Lactobacillus_Firm4:0.9;Snodgrassella:0.7;	Gilliamella:27.2;Lactobacillus:26.2;Snodgrassella:17.9;Bifidobacterium:7.7;Lactobacillus_Firm4:6.3;Lactobacillus_Firm5:3.8;	Snodgrassella:27.0;Gilliamella:16.7;Lactobacillus:10.3;Bifidobacterium:9.4;Apibacter:4.7;Lactobacillus_Firm5:1.8;	Lactobacillus:43.5;Gilliamella:18.2;Apibacter:17.9;Bifidobacterium:7.3;Snodgrassella:4.1;Lactobacillus_Firm5:2.0;Lactobacillus_Firm4:1.4;	Bifidobacterium:72.6;Lactobacillus:9.8;Gilliamella:3.9;Lactobacillus_Firm5:3.5;Apibacter:2.7;Lactobacillus_Firm4:2.2;
ABC	K10040	SC_AB	peb1B, glnP, glnM; aspartate/glutamate/glutamine transport system permease protein	Lactobacillus_Firm5:77.5;Lactobacillus:19.1;	Lactobacillus_Firm5:82.0;	Lactobacillus_Firm5:84.6;Lactobacillus:15.4;	Lactobacillus_Firm5:75.8;Lactobacillus:13.3;Lactobacillus_Firm4:11.4;	Lactobacillus_Firm5:82.1;Lactobacillus:17.9;	Lactobacillus_Firm5:72.2;Lactobacillus:14.2;	Lactobacillus_Firm5:73.7;Lactobacillus:20.5;Lactobacillus_Firm4:3.7;	Lactobacillus_Firm5:75.7;Lactobacillus:19.2;Lactobacillus_Firm4:3.6;	Lactobacillus_Firm5:76.2;Lactobacillus:22.9;Lactobacillus_Firm4:0.9;	Lactobacillus_Firm5:78.5;Lactobacillus:15.4;	Lactobacillus_Firm5:77.7;Lactobacillus:21.1;Lactobacillus_Firm4:1.9;	Lactobacillus_Firm5:67.7;Lactobacillus:18.7;Lactobacillus_Firm4:13.7;	Lactobacillus_Firm5:75.1;Lactobacillus:15.0;Lactobacillus_Firm4:2.7;	Lactobacillus_Firm5:76.0;Lactobacillus:22.2;Lactobacillus_Firm4:1.9;	Lactobacillus_Firm5:88.3;Lactobacillus_Firm4:6.1;
ABC	K10117	YN_ML	msmE; raffinose/stachyose/melibiose transport system substrate-binding protein		Bifidobacterium:100.0;	Bifidobacterium:100.0;	Bifidobacterium:100.0;		Bifidobacterium:100.0;	Bifidobacterium:50.0;	Bifidobacterium:100.0;	Bifidobacterium:100.0;	Bifidobacterium:95.2;	Bifidobacterium:100.0;	Bifidobacterium:100.0;	Bifidobacterium:100.0;	Bifidobacterium:100.0;	Bifidobacterium:100.0;
ABC	K10118	YN_ML	msmF; raffinose/stachyose/melibiose transport system permease protein		Bifidobacterium:100.0;	Bifidobacterium:97.5;	Bifidobacterium:100.0;		Bifidobacterium:100.0;	Bifidobacterium:50.0;	Bifidobacterium:100.0;	Bifidobacterium:100.0;	Bifidobacterium:100.0;	Bifidobacterium:100.0;	Bifidobacterium:100.0;	Bifidobacterium:100.0;	Bifidobacterium:100.0;	Bifidobacterium:100.0;
ABC	K10119	YN_ML	msmG; raffinose/stachyose/melibiose transport system permease protein		Bifidobacterium:100.0;	Bifidobacterium:100.0;	Bifidobacterium:100.0;		Bifidobacterium:100.0;	Bifidobacterium:50.0;	Bifidobacterium:100.0;	Bifidobacterium:100.0;	Bifidobacterium:100.0;	Bifidobacterium:100.0;	Bifidobacterium:100.0;	Bifidobacterium:100.0;	Bifidobacterium:100.0;	Bifidobacterium:100.0;
