## Supplemental figures and tables for "Diet outweighs genetics in shaping gut microbiomes in Asian honeybee": Table_S8_sig_SNV_in_featured_KO.xlsx

### Sheet: sig_SNV_in_featured_KO
Table S8. Genes with significantly different SNVs in featured gut bacteria KO terms across populations of A. cerana
genus	SDP	reference_strain	gene_id	site_id	p	p.adj	KO_id	Gene.name
Lactobacillus	Lac_Firm5_Acer	B4015	B4015_Lactofirm5_00902	1319410	7.56e-09	0.00088	K00016	LDH, ldh; L-lactate dehydrogenase [EC:1.1.1.27]
Lactobacillus	Lac_Firm5_Acer	B4015	B4015_Lactofirm5_00342	713556	7.56e-09	0.00088	K00244	frdA; fumarate reductase flavoprotein subunit [EC:1.3.5.4]
Lactobacillus	Lac_Firm5_Acer	B4015	B4015_Lactofirm5_00342	713745	3.45e-08	0.004	K00244	frdA; fumarate reductase flavoprotein subunit [EC:1.3.5.4]
Lactobacillus	Lac_Firm5_Acer	B4015	B4015_Lactofirm5_00342	714675	2.08e-07	0.024	K00244	frdA; fumarate reductase flavoprotein subunit [EC:1.3.5.4]
Lactobacillus	Lac_Firm5_Acer	B4015	B4015_Lactofirm5_00903	1319898	7.56e-09	0.00088	K00244	frdA; fumarate reductase flavoprotein subunit [EC:1.3.5.4]
Lactobacillus	Lac_Firm5_Acer	B4015	B4015_Lactofirm5_00903	1320221	3.89e-13	4.6e-08	K00244	frdA; fumarate reductase flavoprotein subunit [EC:1.3.5.4]
Lactobacillus	Lac_Firm5_Acer	B4015	B4015_Lactofirm5_01895	2341514	2.7e-10	3.2e-05	K00841	patA; aminotransferase [EC:2.6.1.-]
Lactobacillus	Lac_Firm5_Acer	B4015	B4015_Lactofirm5_01895	2341913	3.11e-11	3.7e-06	K00841	patA; aminotransferase [EC:2.6.1.-]
Lactobacillus	Lac_Firm5_Acer	B4015	B4015_Lactofirm5_01482	1902688	9.42e-11	1.1e-05	K00864	glpK, GK; glycerol kinase [EC:2.7.1.30]
Lactobacillus	Lac_Firm5_Acer	B4015	B4015_Lactofirm5_01586	2016224	2.06e-07	0.024	K01005	tagT_U_V; polyisoprenyl-teichoic acid--peptidoglycan teichoic acid transferase [EC:2.7.8.-]
Lactobacillus	Lac_Firm5_Acer	B4015	B4015_Lactofirm5_01586	2016276	7.56e-09	0.00088	K01005	tagT_U_V; polyisoprenyl-teichoic acid--peptidoglycan teichoic acid transferase [EC:2.7.8.-]
Lactobacillus	Lac_Firm5_Acer	B4015	B4015_Lactofirm5_01613	2044790	2.08e-07	0.024	K01005	tagT_U_V; polyisoprenyl-teichoic acid--peptidoglycan teichoic acid transferase [EC:2.7.8.-]
Lactobacillus	Lac_Firm5_Acer	B4015	B4015_Lactofirm5_01613	2045222	2.79e-08	0.0032	K01005	tagT_U_V; polyisoprenyl-teichoic acid--peptidoglycan teichoic acid transferase [EC:2.7.8.-]
Lactobacillus	Lac_Firm5_Acer	B4015	B4015_Lactofirm5_01613	2045461	2.08e-07	0.024	K01005	tagT_U_V; polyisoprenyl-teichoic acid--peptidoglycan teichoic acid transferase [EC:2.7.8.-]
Lactobacillus	Lac_Firm5_Acer	B4015	B4015_Lactofirm5_00393	766959	2.82e-07	0.033	K01193	INV, sacA; beta-fructofuranosidase [EC:3.2.1.26]
Lactobacillus	Lac_Firm5_Acer	B4015	B4015_Lactofirm5_00393	767125	2.08e-07	0.024	K01193	INV, sacA; beta-fructofuranosidase [EC:3.2.1.26]
Lactobacillus	Lac_Firm5_Acer	B4015	B4015_Lactofirm5_00087	80187	3.38e-07	0.039	K01223	E3.2.1.86B, bglA; 6-phospho-beta-glucosidase [EC:3.2.1.86]
Lactobacillus	Lac_Firm5_Acer	B4015	B4015_Lactofirm5_00087	80391	3.53e-10	4.1e-05	K01223	E3.2.1.86B, bglA; 6-phospho-beta-glucosidase [EC:3.2.1.86]
Lactobacillus	Lac_Firm5_Acer	B4015	B4015_Lactofirm5_00087	80675	8.68e-08	0.01	K01223	E3.2.1.86B, bglA; 6-phospho-beta-glucosidase [EC:3.2.1.86]
Lactobacillus	Lac_Firm5_Acer	B4015	B4015_Lactofirm5_00209	211147	7.56e-09	0.00088	K01223	E3.2.1.86B, bglA; 6-phospho-beta-glucosidase [EC:3.2.1.86]
Lactobacillus	Lac_Firm5_Acer	B4015	B4015_Lactofirm5_02226	629000	2.08e-07	0.024	K01223	E3.2.1.86B, bglA; 6-phospho-beta-glucosidase [EC:3.2.1.86]
Lactobacillus	Lac_Firm5_Acer	B4015	B4015_Lactofirm5_02226	629046	3.48e-07	0.04	K01223	E3.2.1.86B, bglA; 6-phospho-beta-glucosidase [EC:3.2.1.86]
Lactobacillus	Lac_Firm5_Acer	B4015	B4015_Lactofirm5_00361	736277	7.56e-09	0.00088	K01223	E3.2.1.86B, bglA; 6-phospho-beta-glucosidase [EC:3.2.1.86]
Lactobacillus	Lac_Firm5_Acer	B4015	B4015_Lactofirm5_00361	736524	7.56e-09	0.00088	K01223	E3.2.1.86B, bglA; 6-phospho-beta-glucosidase [EC:3.2.1.86]
Lactobacillus	Lac_Firm5_Acer	B4015	B4015_Lactofirm5_00567	955370	3.53e-10	4.1e-05	K01223	E3.2.1.86B, bglA; 6-phospho-beta-glucosidase [EC:3.2.1.86]
Lactobacillus	Lac_Firm5_Acer	B4015	B4015_Lactofirm5_01447	1869722	7.56e-09	0.00088	K01223	E3.2.1.86B, bglA; 6-phospho-beta-glucosidase [EC:3.2.1.86]
Apibacter	Apibacter_Acer	B3706	B3706_Apibacter_01766	1990612	7.18e-08	0.011	K01607	pcaC; 4-carboxymuconolactone decarboxylase [EC:4.1.1.44]
Lactobacillus	Lac_Firm5_Acer	B4015	B4015_Lactofirm5_01952	367670	3.25e-07	0.037	K01607	pcaC; 4-carboxymuconolactone decarboxylase [EC:4.1.1.44]
Lactobacillus	Lac_Firm5_Acer	B4015	B4015_Lactofirm5_01952	368123	2e-07	0.023	K01607	pcaC; 4-carboxymuconolactone decarboxylase [EC:4.1.1.44]
Lactobacillus	Lac_Firm5_Acer	B4015	B4015_Lactofirm5_01952	368132	2.16e-07	0.025	K01607	pcaC; 4-carboxymuconolactone decarboxylase [EC:4.1.1.44]
Lactobacillus	Lac_Firm5_Acer	B4015	B4015_Lactofirm5_01952	368152	2.02e-07	0.023	K01607	pcaC; 4-carboxymuconolactone decarboxylase [EC:4.1.1.44]
Lactobacillus	Lac_Firm5_Acer	B4015	B4015_Lactofirm5_01952	368282	9.51e-08	0.011	K01607	pcaC; 4-carboxymuconolactone decarboxylase [EC:4.1.1.44]
Lactobacillus	Lac_Firm5_Acer	B4015	B4015_Lactofirm5_01647	2087405	2.33e-07	0.027	K01607	pcaC; 4-carboxymuconolactone decarboxylase [EC:4.1.1.44]
Lactobacillus	Lac_Firm5_Acer	B4015	B4015_Lactofirm5_00935	1352043	7.56e-09	0.00088	K01990	ABC-2.A; ABC-2 type transport system ATP-binding protein
Lactobacillus	Lac_Firm5_Acer	B4015	B4015_Lactofirm5_00935	1352301	2.08e-07	0.024	K01990	ABC-2.A; ABC-2 type transport system ATP-binding protein
Lactobacillus	Lac_Firm5_Acer	B4015	B4015_Lactofirm5_01124	1552880	7.56e-09	0.00088	K01990	ABC-2.A; ABC-2 type transport system ATP-binding protein
Lactobacillus	Lac_Firm5_Acer	B4015	B4015_Lactofirm5_01124	1553086	2.03e-10	2.4e-05	K01990	ABC-2.A; ABC-2 type transport system ATP-binding protein
Lactobacillus	Lac_Firm5_Acer	B4015	B4015_Lactofirm5_00475	858736	7.56e-09	0.00088	K01999	livK; branched-chain amino acid transport system substrate-binding protein
Lactobacillus	Lac_Firm5_Acer	B4015	B4015_Lactofirm5_02160	582429	3.42e-07	0.039	K02003	ABC.CD.A; putative ABC transport system ATP-binding protein
Lactobacillus	Lac_Firm5_Acer	B4015	B4015_Lactofirm5_02160	582467	4.82e-11	5.7e-06	K02003	ABC.CD.A; putative ABC transport system ATP-binding protein
Lactobacillus	Lac_Firm5_Acer	B4015	B4015_Lactofirm5_02160	582488	4.41e-11	5.2e-06	K02003	ABC.CD.A; putative ABC transport system ATP-binding protein
Lactobacillus	Lac_Firm5_Acer	B4015	B4015_Lactofirm5_02160	582521	4.92e-11	5.8e-06	K02003	ABC.CD.A; putative ABC transport system ATP-binding protein
Lactobacillus	Lac_Firm5_Acer	B4015	B4015_Lactofirm5_02160	582528	7.1e-11	8.3e-06	K02003	ABC.CD.A; putative ABC transport system ATP-binding protein
Lactobacillus	Lac_Firm5_Acer	B4015	B4015_Lactofirm5_02160	582536	7.82e-11	9.2e-06	K02003	ABC.CD.A; putative ABC transport system ATP-binding protein
Lactobacillus	Lac_Firm5_Acer	B4015	B4015_Lactofirm5_02160	582549	3.65e-10	4.3e-05	K02003	ABC.CD.A; putative ABC transport system ATP-binding protein
Lactobacillus	Lac_Firm5_Acer	B4015	B4015_Lactofirm5_02160	583271	3.46e-07	0.04	K02003	ABC.CD.A; putative ABC transport system ATP-binding protein
Lactobacillus	Lac_Firm5_Acer	B4015	B4015_Lactofirm5_00459	841120	3.82e-10	4.5e-05	K02003	ABC.CD.A; putative ABC transport system ATP-binding protein
Lactobacillus	Lac_Firm5_Acer	B4015	B4015_Lactofirm5_00459	841190	7.86e-08	0.0091	K02003	ABC.CD.A; putative ABC transport system ATP-binding protein
Apibacter	Apibacter_Acer	B3706	B3706_Apibacter_00491	545687	4.36e-11	6.5e-06	K02004	ABC.CD.P; putative ABC transport system permease protein
Apibacter	Apibacter_Acer	B3706	B3706_Apibacter_00672	748054	2.43e-07	0.036	K02004	ABC.CD.P; putative ABC transport system permease protein
Lactobacillus	Lac_Firm5_Acer	B4015	B4015_Lactofirm5_00111	118519	6.54e-08	0.0076	K02004	ABC.CD.P; putative ABC transport system permease protein
Lactobacillus	Lac_Firm5_Acer	B4015	B4015_Lactofirm5_00111	118667	2.08e-07	0.024	K02004	ABC.CD.P; putative ABC transport system permease protein
Lactobacillus	Lac_Firm5_Acer	B4015	B4015_Lactofirm5_02160	582429	3.42e-07	0.039	K02004	ABC.CD.P; putative ABC transport system permease protein
Lactobacillus	Lac_Firm5_Acer	B4015	B4015_Lactofirm5_02160	582467	4.82e-11	5.7e-06	K02004	ABC.CD.P; putative ABC transport system permease protein
Lactobacillus	Lac_Firm5_Acer	B4015	B4015_Lactofirm5_02160	582488	4.41e-11	5.2e-06	K02004	ABC.CD.P; putative ABC transport system permease protein
Lactobacillus	Lac_Firm5_Acer	B4015	B4015_Lactofirm5_02160	582521	4.92e-11	5.8e-06	K02004	ABC.CD.P; putative ABC transport system permease protein
Lactobacillus	Lac_Firm5_Acer	B4015	B4015_Lactofirm5_02160	582528	7.1e-11	8.3e-06	K02004	ABC.CD.P; putative ABC transport system permease protein
Lactobacillus	Lac_Firm5_Acer	B4015	B4015_Lactofirm5_02160	582536	7.82e-11	9.2e-06	K02004	ABC.CD.P; putative ABC transport system permease protein
Lactobacillus	Lac_Firm5_Acer	B4015	B4015_Lactofirm5_02160	582549	3.65e-10	4.3e-05	K02004	ABC.CD.P; putative ABC transport system permease protein
Lactobacillus	Lac_Firm5_Acer	B4015	B4015_Lactofirm5_02160	583271	3.46e-07	0.04	K02004	ABC.CD.P; putative ABC transport system permease protein
Lactobacillus	Lac_Firm5_Acer	B4015	B4015_Lactofirm5_00532	917897	7.56e-09	0.00088	K02004	ABC.CD.P; putative ABC transport system permease protein
Lactobacillus	Lac_Firm5_Acer	B4015	B4015_Lactofirm5_00532	918054	7.56e-09	0.00088	K02004	ABC.CD.P; putative ABC transport system permease protein
Lactobacillus	Lac_Firm5_Acer	B4015	B4015_Lactofirm5_00532	918092	4.03e-13	4.7e-08	K02004	ABC.CD.P; putative ABC transport system permease protein
Lactobacillus	Lac_Firm5_Acer	B4015	B4015_Lactofirm5_01125	1553987	3.89e-13	4.6e-08	K02004	ABC.CD.P; putative ABC transport system permease protein
Lactobacillus	Lac_Firm5_Acer	B4015	B4015_Lactofirm5_01125	1554275	7.56e-09	0.00088	K02004	ABC.CD.P; putative ABC transport system permease protein
Lactobacillus	Lac_Firm5_Acer	B4015	B4015_Lactofirm5_01125	1555286	2.27e-07	0.026	K02004	ABC.CD.P; putative ABC transport system permease protein
Lactobacillus	Lac_Firm5_Acer	B4015	B4015_Lactofirm5_01125	1555640	1.87e-08	0.0022	K02004	ABC.CD.P; putative ABC transport system permease protein
Lactobacillus	Lac_Firm5_Acer	B4015	B4015_Lactofirm5_01125	1555665	9.09e-08	0.011	K02004	ABC.CD.P; putative ABC transport system permease protein
Lactobacillus	Lac_Firm5_Acer	B4015	B4015_Lactofirm5_01125	1555706	7.56e-09	0.00088	K02004	ABC.CD.P; putative ABC transport system permease protein
Lactobacillus	Lac_Firm5_Acer	B4015	B4015_Lactofirm5_01125	1556021	3.86e-08	0.0045	K02004	ABC.CD.P; putative ABC transport system permease protein
Apibacter	Apibacter_Acer	B3706	B3706_Apibacter_00024	24309	4.36e-11	6.5e-06	K02014	TC.FEV.OM; iron complex outermembrane recepter protein
Apibacter	Apibacter_Acer	B3706	B3706_Apibacter_00293	311489	2.43e-07	0.036	K02014	TC.FEV.OM; iron complex outermembrane recepter protein
Apibacter	Apibacter_Acer	B3706	B3706_Apibacter_00293	312356	4.34e-11	6.5e-06	K02014	TC.FEV.OM; iron complex outermembrane recepter protein
Apibacter	Apibacter_Acer	B3706	B3706_Apibacter_00293	312580	4.36e-11	6.5e-06	K02014	TC.FEV.OM; iron complex outermembrane recepter protein
Apibacter	Apibacter_Acer	B3706	B3706_Apibacter_00293	312977	4.36e-11	6.5e-06	K02014	TC.FEV.OM; iron complex outermembrane recepter protein
Apibacter	Apibacter_Acer	B3706	B3706_Apibacter_01324	1457918	4.36e-11	6.5e-06	K02014	TC.FEV.OM; iron complex outermembrane recepter protein
Apibacter	Apibacter_Acer	B3706	B3706_Apibacter_01332	1472085	4.36e-11	6.5e-06	K02014	TC.FEV.OM; iron complex outermembrane recepter protein
Snodgrassella	Snod_Acer_1	B3882	B3882_Snodgrassella_01989	2366796	1.48e-08	0.0016	K02014	TC.FEV.OM; iron complex outermembrane recepter protein
Lactobacillus	Lac_Firm5_Acer	B4015	B4015_Lactofirm5_01269	1695916	5.98e-08	0.007	K02035	ABC.PE.S; peptide/nickel transport system substrate-binding protein
Lactobacillus	Lac_Firm5_Acer	B4015	B4015_Lactofirm5_01269	1695976	5.98e-08	0.007	K02035	ABC.PE.S; peptide/nickel transport system substrate-binding protein
Lactobacillus	Lac_Firm5_Acer	B4015	B4015_Lactofirm5_01273	1702458	1.4e-08	0.0016	K02035	ABC.PE.S; peptide/nickel transport system substrate-binding protein
Lactobacillus	Lac_Firm5_Acer	B4015	B4015_Lactofirm5_01273	1702859	7.56e-09	0.00088	K02035	ABC.PE.S; peptide/nickel transport system substrate-binding protein
Lactobacillus	Lac_Firm5_Acer	B4015	B4015_Lactofirm5_01274	1703283	3.89e-13	4.6e-08	K02035	ABC.PE.S; peptide/nickel transport system substrate-binding protein
Lactobacillus	Lac_Firm5_Acer	B4015	B4015_Lactofirm5_01274	1703554	2.1e-09	0.00025	K02035	ABC.PE.S; peptide/nickel transport system substrate-binding protein
Lactobacillus	Lac_Firm5_Acer	B4015	B4015_Lactofirm5_01274	1703572	2.07e-09	0.00024	K02035	ABC.PE.S; peptide/nickel transport system substrate-binding protein
Lactobacillus	Lac_Firm5_Acer	B4015	B4015_Lactofirm5_01274	1703574	7.73e-10	9.1e-05	K02035	ABC.PE.S; peptide/nickel transport system substrate-binding protein
Lactobacillus	Lac_Firm5_Acer	B4015	B4015_Lactofirm5_01274	1703575	2.07e-09	0.00024	K02035	ABC.PE.S; peptide/nickel transport system substrate-binding protein
Lactobacillus	Lac_Firm5_Acer	B4015	B4015_Lactofirm5_01274	1704367	3.59e-07	0.041	K02035	ABC.PE.S; peptide/nickel transport system substrate-binding protein
Lactobacillus	Lac_Firm5_Acer	B4015	B4015_Lactofirm5_01274	1704403	3.45e-07	0.04	K02035	ABC.PE.S; peptide/nickel transport system substrate-binding protein
Lactobacillus	Lac_Firm5_Acer	B4015	B4015_Lactofirm5_01274	1704460	8.42e-08	0.0098	K02035	ABC.PE.S; peptide/nickel transport system substrate-binding protein
Lactobacillus	Lac_Firm5_Acer	B4015	B4015_Lactofirm5_01229	1653323	7.54e-09	0.00088	K02044	phnD; phosphonate transport system substrate-binding protein
Lactobacillus	Lac_Firm5_Acer	B4015	B4015_Lactofirm5_00598	983297	4.54e-09	0.00053	K02529	lacI, galR; LacI family transcriptional regulator
Lactobacillus	Lac_Firm5_Acer	B4015	B4015_Lactofirm5_00598	983299	1.74e-08	0.002	K02529	lacI, galR; LacI family transcriptional regulator
Lactobacillus	Lac_Firm5_Acer	B4015	B4015_Lactofirm5_00598	983304	4.4e-08	0.0051	K02529	lacI, galR; LacI family transcriptional regulator
Lactobacillus	Lac_Firm5_Acer	B4015	B4015_Lactofirm5_00598	983888	1.42e-08	0.0017	K02529	lacI, galR; LacI family transcriptional regulator
Lactobacillus	Lac_Firm5_Acer	B4015	B4015_Lactofirm5_00598	983891	4.13e-09	0.00048	K02529	lacI, galR; LacI family transcriptional regulator
Lactobacillus	Lac_Firm5_Acer	B4015	B4015_Lactofirm5_00598	983938	2.23e-10	2.6e-05	K02529	lacI, galR; LacI family transcriptional regulator
Lactobacillus	Lac_Firm5_Acer	B4015	B4015_Lactofirm5_00598	983939	7.1e-11	8.3e-06	K02529	lacI, galR; LacI family transcriptional regulator
Lactobacillus	Lac_Firm5_Acer	B4015	B4015_Lactofirm5_00598	983945	2.15e-10	2.5e-05	K02529	lacI, galR; LacI family transcriptional regulator
Lactobacillus	Lac_Firm5_Acer	B4015	B4015_Lactofirm5_00598	983954	4.73e-12	5.6e-07	K02529	lacI, galR; LacI family transcriptional regulator
Lactobacillus	Lac_Firm5_Acer	B4015	B4015_Lactofirm5_00191	188802	7.54e-09	0.00088	K02757	bglF, bglP; beta-glucoside PTS system EIICBA component [EC:2.7.1.-]
Lactobacillus	Lac_Firm5_Acer	B4015	B4015_Lactofirm5_00191	189250	3.76e-07	0.043	K02757	bglF, bglP; beta-glucoside PTS system EIICBA component [EC:2.7.1.-]
Lactobacillus	Lac_Firm5_Acer	B4015	B4015_Lactofirm5_00191	189492	2.97e-08	0.0035	K02757	bglF, bglP; beta-glucoside PTS system EIICBA component [EC:2.7.1.-]
Lactobacillus	Lac_Firm5_Acer	B4015	B4015_Lactofirm5_00191	189703	4.64e-08	0.0054	K02757	bglF, bglP; beta-glucoside PTS system EIICBA component [EC:2.7.1.-]
Lactobacillus	Lac_Firm5_Acer	B4015	B4015_Lactofirm5_00191	189706	4.64e-08	0.0054	K02757	bglF, bglP; beta-glucoside PTS system EIICBA component [EC:2.7.1.-]
Lactobacillus	Lac_Firm5_Acer	B4015	B4015_Lactofirm5_00191	189715	9.52e-08	0.011	K02757	bglF, bglP; beta-glucoside PTS system EIICBA component [EC:2.7.1.-]
Lactobacillus	Lac_Firm5_Acer	B4015	B4015_Lactofirm5_00191	189949	1.63e-07	0.019	K02757	bglF, bglP; beta-glucoside PTS system EIICBA component [EC:2.7.1.-]
Lactobacillus	Lac_Firm5_Acer	B4015	B4015_Lactofirm5_00191	190180	3.86e-08	0.0045	K02757	bglF, bglP; beta-glucoside PTS system EIICBA component [EC:2.7.1.-]
Lactobacillus	Lac_Firm5_Acer	B4015	B4015_Lactofirm5_00191	190183	5.66e-09	0.00066	K02757	bglF, bglP; beta-glucoside PTS system EIICBA component [EC:2.7.1.-]
Lactobacillus	Lac_Firm5_Acer	B4015	B4015_Lactofirm5_00191	190186	3.86e-08	0.0045	K02757	bglF, bglP; beta-glucoside PTS system EIICBA component [EC:2.7.1.-]
Lactobacillus	Lac_Firm5_Acer	B4015	B4015_Lactofirm5_00191	190189	3.86e-08	0.0045	K02757	bglF, bglP; beta-glucoside PTS system EIICBA component [EC:2.7.1.-]
Lactobacillus	Lac_Firm5_Acer	B4015	B4015_Lactofirm5_00191	190227	3.86e-08	0.0045	K02757	bglF, bglP; beta-glucoside PTS system EIICBA component [EC:2.7.1.-]
Lactobacillus	Lac_Firm5_Acer	B4015	B4015_Lactofirm5_00191	190231	3.65e-08	0.0042	K02757	bglF, bglP; beta-glucoside PTS system EIICBA component [EC:2.7.1.-]
Lactobacillus	Lac_Firm5_Acer	B4015	B4015_Lactofirm5_00191	190266	4.53e-10	5.3e-05	K02757	bglF, bglP; beta-glucoside PTS system EIICBA component [EC:2.7.1.-]
Lactobacillus	Lac_Firm5_Acer	B4015	B4015_Lactofirm5_00191	190270	4.53e-10	5.3e-05	K02757	bglF, bglP; beta-glucoside PTS system EIICBA component [EC:2.7.1.-]
Lactobacillus	Lac_Firm5_Acer	B4015	B4015_Lactofirm5_00191	190279	4.53e-10	5.3e-05	K02757	bglF, bglP; beta-glucoside PTS system EIICBA component [EC:2.7.1.-]
Lactobacillus	Lac_Firm5_Acer	B4015	B4015_Lactofirm5_00191	190344	2.06e-07	0.024	K02757	bglF, bglP; beta-glucoside PTS system EIICBA component [EC:2.7.1.-]
Lactobacillus	Lac_Firm5_Acer	B4015	B4015_Lactofirm5_00191	190345	4.15e-07	0.048	K02757	bglF, bglP; beta-glucoside PTS system EIICBA component [EC:2.7.1.-]
Lactobacillus	Lac_Firm5_Acer	B4015	B4015_Lactofirm5_00191	190369	9.81e-08	0.011	K02757	bglF, bglP; beta-glucoside PTS system EIICBA component [EC:2.7.1.-]
Lactobacillus	Lac_Firm5_Acer	B4015	B4015_Lactofirm5_01963	380657	1.27e-07	0.015	K02757	bglF, bglP; beta-glucoside PTS system EIICBA component [EC:2.7.1.-]
Lactobacillus	Lac_Firm5_Acer	B4015	B4015_Lactofirm5_01963	380911	2.96e-07	0.034	K02757	bglF, bglP; beta-glucoside PTS system EIICBA component [EC:2.7.1.-]
Lactobacillus	Lac_Firm5_Acer	B4015	B4015_Lactofirm5_01497	1919631	4.02e-13	4.7e-08	K02757	bglF, bglP; beta-glucoside PTS system EIICBA component [EC:2.7.1.-]
Lactobacillus	Lac_Firm5_Acer	B4015	B4015_Lactofirm5_01497	1919742	7.87e-09	0.00092	K02757	bglF, bglP; beta-glucoside PTS system EIICBA component [EC:2.7.1.-]
Lactobacillus	Lac_Firm5_Acer	B4015	B4015_Lactofirm5_01497	1920481	3.43e-08	0.004	K02757	bglF, bglP; beta-glucoside PTS system EIICBA component [EC:2.7.1.-]
Lactobacillus	Lac_Firm5_Acer	B4015	B4015_Lactofirm5_01497	1920919	4.02e-13	4.7e-08	K02757	bglF, bglP; beta-glucoside PTS system EIICBA component [EC:2.7.1.-]
Lactobacillus	Lac_Firm5_Acer	B4015	B4015_Lactofirm5_01532	1960823	1.58e-10	1.9e-05	K02757	bglF, bglP; beta-glucoside PTS system EIICBA component [EC:2.7.1.-]
Lactobacillus	Lac_Firm5_Acer	B4015	B4015_Lactofirm5_01532	1960826	2.14e-11	2.5e-06	K02757	bglF, bglP; beta-glucoside PTS system EIICBA component [EC:2.7.1.-]
Lactobacillus	Lac_Firm5_Acer	B4015	B4015_Lactofirm5_01532	1960829	4.39e-11	5.2e-06	K02757	bglF, bglP; beta-glucoside PTS system EIICBA component [EC:2.7.1.-]
Lactobacillus	Lac_Firm5_Acer	B4015	B4015_Lactofirm5_01532	1960832	1.84e-10	2.2e-05	K02757	bglF, bglP; beta-glucoside PTS system EIICBA component [EC:2.7.1.-]
Lactobacillus	Lac_Firm5_Acer	B4015	B4015_Lactofirm5_01532	1960845	1.34e-08	0.0016	K02757	bglF, bglP; beta-glucoside PTS system EIICBA component [EC:2.7.1.-]
Lactobacillus	Lac_Firm5_Acer	B4015	B4015_Lactofirm5_01532	1960889	7.06e-09	0.00083	K02757	bglF, bglP; beta-glucoside PTS system EIICBA component [EC:2.7.1.-]
Lactobacillus	Lac_Firm5_Acer	B4015	B4015_Lactofirm5_01532	1960919	6.21e-09	0.00073	K02757	bglF, bglP; beta-glucoside PTS system EIICBA component [EC:2.7.1.-]
Lactobacillus	Lac_Firm5_Acer	B4015	B4015_Lactofirm5_01532	1960928	8.93e-10	0.0001	K02757	bglF, bglP; beta-glucoside PTS system EIICBA component [EC:2.7.1.-]
Lactobacillus	Lac_Firm5_Acer	B4015	B4015_Lactofirm5_01532	1960947	6.81e-08	0.0079	K02757	bglF, bglP; beta-glucoside PTS system EIICBA component [EC:2.7.1.-]
Lactobacillus	Lac_Firm5_Acer	B4015	B4015_Lactofirm5_01532	1960949	4.92e-08	0.0057	K02757	bglF, bglP; beta-glucoside PTS system EIICBA component [EC:2.7.1.-]
Lactobacillus	Lac_Firm5_Acer	B4015	B4015_Lactofirm5_01532	1961168	7.63e-09	0.00089	K02757	bglF, bglP; beta-glucoside PTS system EIICBA component [EC:2.7.1.-]
Lactobacillus	Lac_Firm5_Acer	B4015	B4015_Lactofirm5_00086	79281	3.24e-11	3.8e-06	K02761	celB, chbC; cellobiose PTS system EIIC component
Lactobacillus	Lac_Firm5_Acer	B4015	B4015_Lactofirm5_01980	398157	7.38e-08	0.0086	K02761	celB, chbC; cellobiose PTS system EIIC component
Lactobacillus	Lac_Firm5_Acer	B4015	B4015_Lactofirm5_01980	398667	4.98e-09	0.00058	K02761	celB, chbC; cellobiose PTS system EIIC component
Lactobacillus	Lac_Firm5_Acer	B4015	B4015_Lactofirm5_01980	398934	3.09e-07	0.036	K02761	celB, chbC; cellobiose PTS system EIIC component
Lactobacillus	Lac_Firm5_Acer	B4015	B4015_Lactofirm5_00564	950725	2.08e-07	0.024	K02761	celB, chbC; cellobiose PTS system EIIC component
Lactobacillus	Lac_Firm5_Acer	B4015	B4015_Lactofirm5_01449	1872255	7.56e-09	0.00088	K02761	celB, chbC; cellobiose PTS system EIIC component
Lactobacillus	Lac_Firm5_Acer	B4015	B4015_Lactofirm5_01602	2034077	3.51e-10	4.1e-05	K02761	celB, chbC; cellobiose PTS system EIIC component
Lactobacillus	Lac_Firm5_Acer	B4015	B4015_Lactofirm5_01602	2034923	7.56e-09	0.00088	K02761	celB, chbC; cellobiose PTS system EIIC component
Lactobacillus	Lac_Firm5_Acer	B4015	B4015_Lactofirm5_00576	963755	2.08e-07	0.024	K02773	gatA, sgcA; galactitol PTS system EIIA component [EC:2.7.1.200]
Lactobacillus	Lac_Firm5_Acer	B4015	B4015_Lactofirm5_00576	963788	3.45e-08	0.004	K02773	gatA, sgcA; galactitol PTS system EIIA component [EC:2.7.1.200]
Lactobacillus	Lac_Firm5_Acer	B4015	B4015_Lactofirm5_01070	1499240	4.36e-08	0.0051	K02773	gatA, sgcA; galactitol PTS system EIIA component [EC:2.7.1.200]
Lactobacillus	Lac_Firm5_Acer	B4015	B4015_Lactofirm5_00578	965437	1.62e-09	0.00019	K02774	gatB, sgcB; galactitol PTS system EIIB component [EC:2.7.1.200]
Lactobacillus	Lac_Firm5_Acer	B4015	B4015_Lactofirm5_01385	1815618	2.08e-07	0.024	K02774	gatB, sgcB; galactitol PTS system EIIB component [EC:2.7.1.200]
Lactobacillus	Lac_Firm5_Acer	B4015	B4015_Lactofirm5_01988	407449	4.03e-13	4.7e-08	K02775	gatC, sgcC; galactitol PTS system EIIC component
Lactobacillus	Lac_Firm5_Acer	B4015	B4015_Lactofirm5_01988	407776	2.08e-07	0.024	K02775	gatC, sgcC; galactitol PTS system EIIC component
Lactobacillus	Lac_Firm5_Acer	B4015	B4015_Lactofirm5_01988	408541	4.19e-07	0.048	K02775	gatC, sgcC; galactitol PTS system EIIC component
Lactobacillus	Lac_Firm5_Acer	B4015	B4015_Lactofirm5_01988	408661	1.92e-08	0.0022	K02775	gatC, sgcC; galactitol PTS system EIIC component
Lactobacillus	Lac_Firm5_Acer	B4015	B4015_Lactofirm5_00577	964832	2.08e-07	0.024	K02775	gatC, sgcC; galactitol PTS system EIIC component
Lactobacillus	Lac_Firm5_Acer	B4015	B4015_Lactofirm5_00577	964912	2.08e-07	0.024	K02775	gatC, sgcC; galactitol PTS system EIIC component
Lactobacillus	Lac_Firm5_Acer	B4015	B4015_Lactofirm5_00980	1400859	7.56e-09	0.00088	K02775	gatC, sgcC; galactitol PTS system EIIC component
Lactobacillus	Lac_Firm5_Acer	B4015	B4015_Lactofirm5_00980	1401017	3.82e-07	0.044	K02775	gatC, sgcC; galactitol PTS system EIIC component
Lactobacillus	Lac_Firm5_Acer	B4015	B4015_Lactofirm5_01072	1501297	2.08e-07	0.024	K02775	gatC, sgcC; galactitol PTS system EIIC component
Lactobacillus	Lac_Firm5_Acer	B4015	B4015_Lactofirm5_01087	1516709	7.56e-09	0.00088	K02775	gatC, sgcC; galactitol PTS system EIIC component
Lactobacillus	Lac_Firm5_Acer	B4015	B4015_Lactofirm5_01384	1814120	1.95e-10	2.3e-05	K02775	gatC, sgcC; galactitol PTS system EIIC component
Lactobacillus	Lac_Firm5_Acer	B4015	B4015_Lactofirm5_01384	1814987	3.61e-08	0.0042	K02775	gatC, sgcC; galactitol PTS system EIIC component
Lactobacillus	Lac_Firm5_Acer	B4015	B4015_Lactofirm5_01592	2024304	3.89e-13	4.6e-08	K02775	gatC, sgcC; galactitol PTS system EIIC component
Lactobacillus	Lac_Firm5_Acer	B4015	B4015_Lactofirm5_01823	2264993	2.08e-07	0.024	K02793	manXa; mannose PTS system EIIA component [EC:2.7.1.191]
Lactobacillus	Lac_Firm5_Acer	B4015	B4015_Lactofirm5_00242	241732	2.08e-07	0.024	K02795	manY; mannose PTS system EIIC component
Lactobacillus	Lac_Firm5_Acer	B4015	B4015_Lactofirm5_01871	2316206	3.89e-13	4.6e-08	K02795	manY; mannose PTS system EIIC component
Lactobacillus	Lac_Firm5_Acer	B4015	B4015_Lactofirm5_01871	2316224	3.89e-13	4.6e-08	K02795	manY; mannose PTS system EIIC component
Lactobacillus	Lac_Firm5_Acer	B4015	B4015_Lactofirm5_01871	2316422	7.56e-09	0.00088	K02795	manY; mannose PTS system EIIC component
Lactobacillus	Lac_Firm5_Acer	B4015	B4015_Lactofirm5_01888	2335454	2.08e-07	0.024	K02795	manY; mannose PTS system EIIC component
Lactobacillus	Lac_Firm5_Acer	B4015	B4015_Lactofirm5_01825	2266790	2.66e-10	3.1e-05	K02796	manZ; mannose PTS system EIID component
Lactobacillus	Lac_Firm5_Acer	B4015	B4015_Lactofirm5_00295	294245	2.98e-08	0.0035	K02810	scrA, sacP, sacX, ptsS; sucrose PTS system EIIBCA or EIIBC component [EC:2.7.1.211]
Lactobacillus	Lac_Firm5_Acer	B4015	B4015_Lactofirm5_00295	294780	2.08e-07	0.024	K02810	scrA, sacP, sacX, ptsS; sucrose PTS system EIIBCA or EIIBC component [EC:2.7.1.211]
Lactobacillus	Lac_Firm5_Acer	B4015	B4015_Lactofirm5_00295	295375	1.95e-07	0.023	K02810	scrA, sacP, sacX, ptsS; sucrose PTS system EIIBCA or EIIBC component [EC:2.7.1.211]
Lactobacillus	Lac_Firm5_Acer	B4015	B4015_Lactofirm5_00295	295606	2.08e-07	0.024	K02810	scrA, sacP, sacX, ptsS; sucrose PTS system EIIBCA or EIIBC component [EC:2.7.1.211]
Apibacter	Apibacter_Acer	B3706	B3706_Apibacter_01292	1420386	4.36e-11	6.5e-06	K03077	araD, ulaF, sgaE, sgbE; L-ribulose-5-phosphate 4-epimerase [EC:5.1.3.4]
Lactobacillus	Lac_Firm5_Acer	B4015	B4015_Lactofirm5_00195	194155	1.65e-07	0.019	K03077	araD, ulaF, sgaE, sgbE; L-ribulose-5-phosphate 4-epimerase [EC:5.1.3.4]
Apibacter	Apibacter_Acer	B3706	B3706_Apibacter_01247	1369403	4.36e-11	6.5e-06	K03319	TC.DASS; divalent anion:Na+ symporter, DASS family
Apibacter	Apibacter_Acer	B3706	B3706_Apibacter_01247	1369404	4.36e-11	6.5e-06	K03319	TC.DASS; divalent anion:Na+ symporter, DASS family
Lactobacillus	Lac_Firm5_Acer	B4015	B4015_Lactofirm5_00900	1317123	1.85e-07	0.022	K03319	TC.DASS; divalent anion:Na+ symporter, DASS family
Lactobacillus	Lac_Firm5_Acer	B4015	B4015_Lactofirm5_00900	1317699	7.56e-09	0.00088	K03319	TC.DASS; divalent anion:Na+ symporter, DASS family
Lactobacillus	Lac_Firm5_Acer	B4015	B4015_Lactofirm5_00909	1328832	2.47e-11	2.9e-06	K03319	TC.DASS; divalent anion:Na+ symporter, DASS family
Lactobacillus	Lac_Firm5_Acer	B4015	B4015_Lactofirm5_00909	1328844	2.47e-11	2.9e-06	K03319	TC.DASS; divalent anion:Na+ symporter, DASS family
Lactobacillus	Lac_Firm5_Acer	B4015	B4015_Lactofirm5_00909	1328913	3.89e-13	4.6e-08	K03319	TC.DASS; divalent anion:Na+ symporter, DASS family
Lactobacillus	Lac_Firm5_Acer	B4015	B4015_Lactofirm5_00909	1328916	3.89e-13	4.6e-08	K03319	TC.DASS; divalent anion:Na+ symporter, DASS family
Lactobacillus	Lac_Firm5_Acer	B4015	B4015_Lactofirm5_00909	1329744	7.56e-09	0.00088	K03319	TC.DASS; divalent anion:Na+ symporter, DASS family
Apibacter	Apibacter_Acer	B3706	B3706_Apibacter_00615	685101	4.36e-11	6.5e-06	K03327	TC.MATE, SLC47A, norM, mdtK, dinF; multidrug resistance protein, MATE family
Lactobacillus	Lac_Firm5_Acer	B4015	B4015_Lactofirm5_00514	900994	7.56e-09	0.00088	K03475	ulaA, sgaT; ascorbate PTS system EIIC component
Lactobacillus	Lac_Firm5_Acer	B4015	B4015_Lactofirm5_00514	902002	2.08e-07	0.024	K03475	ulaA, sgaT; ascorbate PTS system EIIC component
Lactobacillus	Lac_Firm5_Acer	B4015	B4015_Lactofirm5_01017	1437618	3.93e-11	4.6e-06	K03697	clpE; ATP-dependent Clp protease ATP-binding subunit ClpE
Lactobacillus	Lac_Firm5_Acer	B4015	B4015_Lactofirm5_01017	1437627	1.33e-10	1.6e-05	K03697	clpE; ATP-dependent Clp protease ATP-binding subunit ClpE
Lactobacillus	Lac_Firm5_Acer	B4015	B4015_Lactofirm5_01017	1437648	3.41e-11	4e-06	K03697	clpE; ATP-dependent Clp protease ATP-binding subunit ClpE
Lactobacillus	Lac_Firm5_Acer	B4015	B4015_Lactofirm5_01017	1437666	3.51e-11	4.1e-06	K03697	clpE; ATP-dependent Clp protease ATP-binding subunit ClpE
Lactobacillus	Lac_Firm5_Acer	B4015	B4015_Lactofirm5_01017	1437672	2.2e-10	2.6e-05	K03697	clpE; ATP-dependent Clp protease ATP-binding subunit ClpE
Lactobacillus	Lac_Firm5_Acer	B4015	B4015_Lactofirm5_01017	1438818	9.31e-09	0.0011	K03697	clpE; ATP-dependent Clp protease ATP-binding subunit ClpE
Lactobacillus	Lac_Firm5_Acer	B4015	B4015_Lactofirm5_01017	1438839	8.99e-09	0.001	K03697	clpE; ATP-dependent Clp protease ATP-binding subunit ClpE
Lactobacillus	Lac_Firm5_Acer	B4015	B4015_Lactofirm5_01017	1438845	9.59e-09	0.0011	K03697	clpE; ATP-dependent Clp protease ATP-binding subunit ClpE
Lactobacillus	Lac_Firm5_Acer	B4015	B4015_Lactofirm5_01017	1438989	1.16e-07	0.014	K03697	clpE; ATP-dependent Clp protease ATP-binding subunit ClpE
Lactobacillus	Lac_Firm5_Acer	B4015	B4015_Lactofirm5_01017	1438998	1.13e-07	0.013	K03697	clpE; ATP-dependent Clp protease ATP-binding subunit ClpE
Lactobacillus	Lac_Firm5_Acer	B4015	B4015_Lactofirm5_01017	1439001	4.28e-08	0.005	K03697	clpE; ATP-dependent Clp protease ATP-binding subunit ClpE
Lactobacillus	Lac_Firm5_Acer	B4015	B4015_Lactofirm5_01017	1439022	1.88e-07	0.022	K03697	clpE; ATP-dependent Clp protease ATP-binding subunit ClpE
Lactobacillus	Lac_Firm5_Acer	B4015	B4015_Lactofirm5_01017	1439031	5.9e-08	0.0069	K03697	clpE; ATP-dependent Clp protease ATP-binding subunit ClpE
Lactobacillus	Lac_Firm5_Acer	B4015	B4015_Lactofirm5_01017	1439505	2.72e-07	0.031	K03697	clpE; ATP-dependent Clp protease ATP-binding subunit ClpE
Apibacter	Apibacter_Acer	B3706	B3706_Apibacter_00448	482592	4.36e-11	6.5e-06	K05349	bglX; beta-glucosidase [EC:3.2.1.21]
Lactobacillus	Lac_Firm5_Acer	B4015	B4015_Lactofirm5_00551	935084	2.08e-07	0.024	K05846	opuBD; osmoprotectant transport system permease protein
Lactobacillus	Lac_Firm5_Acer	B4015	B4015_Lactofirm5_00551	935545	3.89e-13	4.6e-08	K05846	opuBD; osmoprotectant transport system permease protein
Lactobacillus	Lac_Firm5_Acer	B4015	B4015_Lactofirm5_00551	935906	2.08e-07	0.024	K05846	opuBD; osmoprotectant transport system permease protein
Lactobacillus	Lac_Firm5_Acer	B4015	B4015_Lactofirm5_00551	936361	1.24e-08	0.0014	K05846	opuBD; osmoprotectant transport system permease protein
Lactobacillus	Lac_Firm5_Acer	B4015	B4015_Lactofirm5_01040	1462424	7.56e-09	0.00088	K05846	opuBD; osmoprotectant transport system permease protein
Lactobacillus	Lac_Firm5_Acer	B4015	B4015_Lactofirm5_01842	2284339	7.56e-09	0.00088	K05989	ramA; alpha-L-rhamnosidase [EC:3.2.1.40]
Lactobacillus	Lac_Firm5_Acer	B4015	B4015_Lactofirm5_01842	2285338	7.56e-09	0.00088	K05989	ramA; alpha-L-rhamnosidase [EC:3.2.1.40]
Lactobacillus	Lac_Firm5_Acer	B4015	B4015_Lactofirm5_01842	2285610	7.56e-09	0.00088	K05989	ramA; alpha-L-rhamnosidase [EC:3.2.1.40]
Apibacter	Apibacter_Acer	B3706	B3706_Apibacter_01852	2101795	2.63e-08	0.0039	K06147	ABCB-BAC; ATP-binding cassette, subfamily B, bacterial
Apibacter	Apibacter_Acer	B3706	B3706_Apibacter_01852	2102231	4.36e-11	6.5e-06	K06147	ABCB-BAC; ATP-binding cassette, subfamily B, bacterial
Apibacter	Apibacter_Acer	B3706	B3706_Apibacter_01852	2103135	2.83e-07	0.042	K06147	ABCB-BAC; ATP-binding cassette, subfamily B, bacterial
Lactobacillus	Lac_Firm5_Acer	B4015	B4015_Lactofirm5_00550	933112	3.94e-07	0.045	K06147	ABCB-BAC; ATP-binding cassette, subfamily B, bacterial
Lactobacillus	Lac_Firm5_Acer	B4015	B4015_Lactofirm5_00550	933190	7.88e-09	0.00092	K06147	ABCB-BAC; ATP-binding cassette, subfamily B, bacterial
Lactobacillus	Lac_Firm5_Acer	B4015	B4015_Lactofirm5_00550	934549	2.08e-07	0.024	K06147	ABCB-BAC; ATP-binding cassette, subfamily B, bacterial
Apibacter	Apibacter_Acer	B3706	B3706_Apibacter_00070	73871	1.44e-07	0.021	K07052	K07052; uncharacterized protein
Lactobacillus	Lac_Firm5_Acer	B4015	B4015_Lactofirm5_02162	585216	8.64e-08	0.01	K07052	K07052; uncharacterized protein
Lactobacillus	Lac_Firm5_Acer	B4015	B4015_Lactofirm5_02162	585222	5.06e-10	5.9e-05	K07052	K07052; uncharacterized protein
Lactobacillus	Lac_Firm5_Acer	B4015	B4015_Lactofirm5_02162	585676	7.13e-09	0.00083	K07052	K07052; uncharacterized protein
Lactobacillus	Lac_Firm5_Acer	B4015	B4015_Lactofirm5_02162	585687	1.03e-07	0.012	K07052	K07052; uncharacterized protein
Lactobacillus	Lac_Firm5_Acer	B4015	B4015_Lactofirm5_02162	585696	2.62e-07	0.03	K07052	K07052; uncharacterized protein
Lactobacillus	Lac_Firm5_Acer	B4015	B4015_Lactofirm5_02162	585705	7.78e-09	0.00091	K07052	K07052; uncharacterized protein
Lactobacillus	Lac_Firm5_Acer	B4015	B4015_Lactofirm5_02162	585706	6.7e-10	7.9e-05	K07052	K07052; uncharacterized protein
Lactobacillus	Lac_Firm5_Acer	B4015	B4015_Lactofirm5_00655	1050716	4.23e-13	5e-08	K07052	K07052; uncharacterized protein
Lactobacillus	Lac_Firm5_Acer	B4015	B4015_Lactofirm5_00655	1050723	6.08e-11	7.1e-06	K07052	K07052; uncharacterized protein
Lactobacillus	Lac_Firm5_Acer	B4015	B4015_Lactofirm5_00655	1051113	2.08e-07	0.024	K07052	K07052; uncharacterized protein
Lactobacillus	Lac_Firm5_Acer	B4015	B4015_Lactofirm5_00655	1051255	7.56e-09	0.00088	K07052	K07052; uncharacterized protein
Lactobacillus	Lac_Firm5_Acer	B4015	B4015_Lactofirm5_00990	1412447	6.45e-08	0.0075	K07273	acm; lysozyme
Lactobacillus	Lac_Firm5_Acer	B4015	B4015_Lactofirm5_00990	1412672	2.08e-07	0.024	K07273	acm; lysozyme
Lactobacillus	Lac_Firm5_Acer	B4015	B4015_Lactofirm5_01740	2179498	2.08e-07	0.024	K07273	acm; lysozyme
Lactobacillus	Lac_Firm5_Acer	B4015	B4015_Lactofirm5_01740	2179642	3.89e-13	4.6e-08	K07273	acm; lysozyme
Lactobacillus	Lac_Firm5_Acer	B4015	B4015_Lactofirm5_01740	2179906	3.53e-10	4.1e-05	K07273	acm; lysozyme
Lactobacillus	Lac_Firm5_Acer	B4015	B4015_Lactofirm5_01740	2180017	2.04e-07	0.024	K07273	acm; lysozyme
Lactobacillus	Lac_Firm5_Acer	B4015	B4015_Lactofirm5_02312	710859	6.98e-10	8.2e-05	K07497	K07497; putative transposase
Lactobacillus	Lac_Firm5_Acer	B4015	B4015_Lactofirm5_02312	710881	1.43e-07	0.017	K07497	K07497; putative transposase
Lactobacillus	Lac_Firm5_Acer	B4015	B4015_Lactofirm5_02312	711052	2.62e-11	3.1e-06	K07497	K07497; putative transposase
Lactobacillus	Lac_Firm5_Acer	B4015	B4015_Lactofirm5_01313	1741335	7.54e-09	0.00088	K07497	K07497; putative transposase
Lactobacillus	Lac_Firm5_Acer	B4015	B4015_Lactofirm5_01313	1742419	3.37e-07	0.039	K07497	K07497; putative transposase
Lactobacillus	Lac_Firm5_Acer	B4015	B4015_Lactofirm5_01313	1742420	2.82e-08	0.0033	K07497	K07497; putative transposase
Lactobacillus	Lac_Firm5_Acer	B4015	B4015_Lactofirm5_01313	1742459	3.77e-07	0.043	K07497	K07497; putative transposase
Lactobacillus	Lac_Firm5_Acer	B4015	B4015_Lactofirm5_01313	1742463	3.94e-07	0.045	K07497	K07497; putative transposase
Lactobacillus	Lac_Firm5_Acer	B4015	B4015_Lactofirm5_01313	1742505	1.95e-08	0.0023	K07497	K07497; putative transposase
Lactobacillus	Lac_Firm5_Acer	B4015	B4015_Lactofirm5_01777	2216430	2.08e-07	0.024	K07497	K07497; putative transposase
Lactobacillus	Lac_Firm5_Acer	B4015	B4015_Lactofirm5_00297	298021	2.08e-07	0.024	K09963	K09963; uncharacterized protein
Lactobacillus	Lac_Firm5_Acer	B4015	B4015_Lactofirm5_02014	435340	3.61e-08	0.0042	K10040	peb1B, glnP, glnM; aspartate/glutamate/glutamine transport system permease protein
Lactobacillus	Lac_Firm5_Acer	B4015	B4015_Lactofirm5_02014	435448	2.08e-07	0.024	K10040	peb1B, glnP, glnM; aspartate/glutamate/glutamine transport system permease protein
Lactobacillus	Lac_Firm5_Acer	B4015	B4015_Lactofirm5_02014	435631	2.62e-11	3.1e-06	K10040	peb1B, glnP, glnM; aspartate/glutamate/glutamine transport system permease protein
Lactobacillus	Lac_Firm5_Acer	B4015	B4015_Lactofirm5_02242	646397	2.08e-07	0.024	K10040	peb1B, glnP, glnM; aspartate/glutamate/glutamine transport system permease protein
Lactobacillus	Lac_Firm5_Acer	B4015	B4015_Lactofirm5_01890	2337240	2.65e-07	0.031	K10708	frlB; fructoselysine 6-phosphate deglycase [EC:3.5.-.-]
Apibacter	Apibacter_Acer	B3706	B3706_Apibacter_00437	468077	4.36e-11	6.5e-06	K10822	E7.4.2.2; nonpolar-amino-acid-transporting ATPase [EC:7.4.2.2]
Apibacter	Apibacter_Acer	B3706	B3706_Apibacter_00437	468084	2.67e-07	0.04	K10822	E7.4.2.2; nonpolar-amino-acid-transporting ATPase [EC:7.4.2.2]
Apibacter	Apibacter_Acer	B3706	B3706_Apibacter_00437	468810	2.67e-07	0.04	K10822	E7.4.2.2; nonpolar-amino-acid-transporting ATPase [EC:7.4.2.2]
Lactobacillus	Lac_Firm5_Acer	B4015	B4015_Lactofirm5_00181	178614	1.47e-08	0.0017	K10822	E7.4.2.2; nonpolar-amino-acid-transporting ATPase [EC:7.4.2.2]
Lactobacillus	Lac_Firm5_Acer	B4015	B4015_Lactofirm5_00181	178762	2.69e-08	0.0031	K10822	E7.4.2.2; nonpolar-amino-acid-transporting ATPase [EC:7.4.2.2]
Lactobacillus	Lac_Firm5_Acer	B4015	B4015_Lactofirm5_00181	178806	4.03e-13	4.7e-08	K10822	E7.4.2.2; nonpolar-amino-acid-transporting ATPase [EC:7.4.2.2]
Lactobacillus	Lac_Firm5_Acer	B4015	B4015_Lactofirm5_02239	644154	4.75e-08	0.0055	K10822	E7.4.2.2; nonpolar-amino-acid-transporting ATPase [EC:7.4.2.2]
Lactobacillus	Lac_Firm5_Acer	B4015	B4015_Lactofirm5_02239	644214	1.88e-08	0.0022	K10822	E7.4.2.2; nonpolar-amino-acid-transporting ATPase [EC:7.4.2.2]
Lactobacillus	Lac_Firm5_Acer	B4015	B4015_Lactofirm5_00415	792460	7.56e-09	0.00088	K10822	E7.4.2.2; nonpolar-amino-acid-transporting ATPase [EC:7.4.2.2]
Lactobacillus	Lac_Firm5_Acer	B4015	B4015_Lactofirm5_00921	1341341	7.56e-09	0.00088	K10822	E7.4.2.2; nonpolar-amino-acid-transporting ATPase [EC:7.4.2.2]
Lactobacillus	Lac_Firm5_Acer	B4015	B4015_Lactofirm5_00921	1341546	3.53e-10	4.1e-05	K10822	E7.4.2.2; nonpolar-amino-acid-transporting ATPase [EC:7.4.2.2]
Lactobacillus	Lac_Firm5_Acer	B4015	B4015_Lactofirm5_00921	1341962	7.56e-09	0.00088	K10822	E7.4.2.2; nonpolar-amino-acid-transporting ATPase [EC:7.4.2.2]
Lactobacillus	Lac_Firm5_Acer	B4015	B4015_Lactofirm5_00640	1030809	2.47e-11	2.9e-06	K12574	rnj; ribonuclease J [EC:3.1.-.-]
Lactobacillus	Lac_Firm5_Acer	B4015	B4015_Lactofirm5_00640	1031157	4.29e-07	0.049	K12574	rnj; ribonuclease J [EC:3.1.-.-]
Lactobacillus	Lac_Firm5_Acer	B4015	B4015_Lactofirm5_00640	1031165	2.4e-08	0.0028	K12574	rnj; ribonuclease J [EC:3.1.-.-]
Lactobacillus	Lac_Firm5_Acer	B4015	B4015_Lactofirm5_00755	1161943	1.46e-07	0.017	K12574	rnj; ribonuclease J [EC:3.1.-.-]
Lactobacillus	Lac_Firm5_Acer	B4015	B4015_Lactofirm5_00755	1162063	3.89e-13	4.6e-08	K12574	rnj; ribonuclease J [EC:3.1.-.-]
Lactobacillus	Lac_Firm5_Acer	B4015	B4015_Lactofirm5_00755	1162213	9.64e-09	0.0011	K12574	rnj; ribonuclease J [EC:3.1.-.-]
Lactobacillus	Lac_Firm5_Acer	B4015	B4015_Lactofirm5_00755	1162252	2.01e-08	0.0023	K12574	rnj; ribonuclease J [EC:3.1.-.-]
Lactobacillus	Lac_Firm5_Acer	B4015	B4015_Lactofirm5_00755	1162546	3.89e-13	4.6e-08	K12574	rnj; ribonuclease J [EC:3.1.-.-]
Lactobacillus	Lac_Firm5_Acer	B4015	B4015_Lactofirm5_00769	1176110	2.08e-07	0.024	K12574	rnj; ribonuclease J [EC:3.1.-.-]
Lactobacillus	Lac_Firm5_Acer	B4015	B4015_Lactofirm5_00635	1025325	2.08e-07	0.024	K15051	endA; DNA-entry nuclease
Lactobacillus	Lac_Firm5_Acer	B4015	B4015_Lactofirm5_00635	1025918	5.09e-11	6e-06	K15051	endA; DNA-entry nuclease
Lactobacillus	Lac_Firm5_Acer	B4015	B4015_Lactofirm5_00635	1025984	3.89e-13	4.6e-08	K15051	endA; DNA-entry nuclease
Lactobacillus	Lac_Firm5_Acer	B4015	B4015_Lactofirm5_00635	1026007	7.56e-09	0.00088	K15051	endA; DNA-entry nuclease
Lactobacillus	Lac_Firm5_Acer	B4015	B4015_Lactofirm5_00342	713556	7.56e-09	0.00088	K17363	urdA; urocanate reductase [EC:1.3.99.33]
Lactobacillus	Lac_Firm5_Acer	B4015	B4015_Lactofirm5_00342	713745	3.45e-08	0.004	K17363	urdA; urocanate reductase [EC:1.3.99.33]
Lactobacillus	Lac_Firm5_Acer	B4015	B4015_Lactofirm5_00342	714675	2.08e-07	0.024	K17363	urdA; urocanate reductase [EC:1.3.99.33]
Lactobacillus	Lac_Firm5_Acer	B4015	B4015_Lactofirm5_00601	985687	7.56e-09	0.00088	K18926	lmrB; MFS transporter, DHA2 family, lincomycin resistance protein
Lactobacillus	Lac_Firm5_Acer	B4015	B4015_Lactofirm5_00601	985889	3.57e-09	0.00042	K18926	lmrB; MFS transporter, DHA2 family, lincomycin resistance protein
Lactobacillus	Lac_Firm5_Acer	B4015	B4015_Lactofirm5_00601	985946	4.03e-13	4.7e-08	K18926	lmrB; MFS transporter, DHA2 family, lincomycin resistance protein
Lactobacillus	Lac_Firm5_Acer	B4015	B4015_Lactofirm5_00601	986111	3.32e-07	0.038	K18926	lmrB; MFS transporter, DHA2 family, lincomycin resistance protein
Lactobacillus	Lac_Firm5_Acer	B4015	B4015_Lactofirm5_00601	986144	9.13e-11	1.1e-05	K18926	lmrB; MFS transporter, DHA2 family, lincomycin resistance protein
Lactobacillus	Lac_Firm5_Acer	B4015	B4015_Lactofirm5_01113	1541425	2.08e-07	0.024	K18926	lmrB; MFS transporter, DHA2 family, lincomycin resistance protein
Lactobacillus	Lac_Firm5_Acer	B4015	B4015_Lactofirm5_01113	1541677	2.08e-07	0.024	K18926	lmrB; MFS transporter, DHA2 family, lincomycin resistance protein
Lactobacillus	Lac_Firm5_Acer	B4015	B4015_Lactofirm5_01113	1541764	2.08e-07	0.024	K18926	lmrB; MFS transporter, DHA2 family, lincomycin resistance protein
Lactobacillus	Lac_Firm5_Acer	B4015	B4015_Lactofirm5_01113	1541881	2.94e-08	0.0034	K18926	lmrB; MFS transporter, DHA2 family, lincomycin resistance protein
Lactobacillus	Lac_Firm5_Acer	B4015	B4015_Lactofirm5_01113	1542052	4.03e-13	4.7e-08	K18926	lmrB; MFS transporter, DHA2 family, lincomycin resistance protein
Lactobacillus	Lac_Firm5_Acer	B4015	B4015_Lactofirm5_01113	1542151	2.08e-07	0.024	K18926	lmrB; MFS transporter, DHA2 family, lincomycin resistance protein
Lactobacillus	Lac_Firm5_Acer	B4015	B4015_Lactofirm5_01633	2067778	2.56e-08	0.003	K18926	lmrB; MFS transporter, DHA2 family, lincomycin resistance protein
Lactobacillus	Lac_Firm5_Acer	B4015	B4015_Lactofirm5_01633	2068915	3.89e-13	4.6e-08	K18926	lmrB; MFS transporter, DHA2 family, lincomycin resistance protein
Lactobacillus	Lac_Firm5_Acer	B4015	B4015_Lactofirm5_01756	2193541	1.3e-07	0.015	K18926	lmrB; MFS transporter, DHA2 family, lincomycin resistance protein
Lactobacillus	Lac_Firm5_Acer	B4015	B4015_Lactofirm5_01756	2193614	2.08e-07	0.024	K18926	lmrB; MFS transporter, DHA2 family, lincomycin resistance protein
Lactobacillus	Lac_Firm5_Acer	B4015	B4015_Lactofirm5_01756	2194348	4.61e-11	5.4e-06	K18926	lmrB; MFS transporter, DHA2 family, lincomycin resistance protein
Lactobacillus	Lac_Firm5_Acer	B4015	B4015_Lactofirm5_01756	2194360	9.09e-08	0.011	K18926	lmrB; MFS transporter, DHA2 family, lincomycin resistance protein
Lactobacillus	Lac_Firm5_Acer	B4015	B4015_Lactofirm5_00275	275443	3.14e-09	0.00037	K19504	gfrE; glucoselysine-6-phosphate deglycase
Lactobacillus	Lac_Firm5_Acer	B4015	B4015_Lactofirm5_00275	275908	5.25e-11	6.2e-06	K19504	gfrE; glucoselysine-6-phosphate deglycase
Lactobacillus	Lac_Firm5_Acer	B4015	B4015_Lactofirm5_00275	275914	3.76e-07	0.043	K19504	gfrE; glucoselysine-6-phosphate deglycase
Lactobacillus	Lac_Firm5_Acer	B4015	B4015_Lactofirm5_00275	275918	4.07e-07	0.047	K19504	gfrE; glucoselysine-6-phosphate deglycase
Lactobacillus	Lac_Firm5_Acer	B4015	B4015_Lactofirm5_00275	276009	7.33e-09	0.00086	K19504	gfrE; glucoselysine-6-phosphate deglycase
Lactobacillus	Lac_Firm5_Acer	B4015	B4015_Lactofirm5_00275	276373	2.08e-07	0.024	K19504	gfrE; glucoselysine-6-phosphate deglycase
Lactobacillus	Lac_Firm5_Acer	B4015	B4015_Lactofirm5_00289	286375	9.48e-08	0.011	K19504	gfrE; glucoselysine-6-phosphate deglycase
Lactobacillus	Lac_Firm5_Acer	B4015	B4015_Lactofirm5_00289	286584	2.45e-07	0.028	K19504	gfrE; glucoselysine-6-phosphate deglycase
Lactobacillus	Lac_Firm5_Acer	B4015	B4015_Lactofirm5_00289	286775	2.08e-07	0.024	K19504	gfrE; glucoselysine-6-phosphate deglycase
Lactobacillus	Lac_Firm5_Acer	B4015	B4015_Lactofirm5_00289	286842	2e-08	0.0023	K19504	gfrE; glucoselysine-6-phosphate deglycase
Lactobacillus	Lac_Firm5_Acer	B4015	B4015_Lactofirm5_00289	286877	9.13e-08	0.011	K19504	gfrE; glucoselysine-6-phosphate deglycase
Lactobacillus	Lac_Firm5_Acer	B4015	B4015_Lactofirm5_01848	2292884	2.08e-07	0.024	K19504	gfrE; glucoselysine-6-phosphate deglycase
Lactobacillus	Lac_Firm5_Acer	B4015	B4015_Lactofirm5_01848	2293842	3.19e-10	3.7e-05	K19504	gfrE; glucoselysine-6-phosphate deglycase
Lactobacillus	Lac_Firm5_Acer	B4015	B4015_Lactofirm5_00243	242441	2.08e-07	0.024	K19505	gfrR; sigma-54 dependent transcriptional regulator, gfr operon transcriptional activator
Lactobacillus	Lac_Firm5_Acer	B4015	B4015_Lactofirm5_00243	244034	9.09e-08	0.011	K19505	gfrR; sigma-54 dependent transcriptional regulator, gfr operon transcriptional activator
Lactobacillus	Lac_Firm5_Acer	B4015	B4015_Lactofirm5_00615	1001089	3.17e-09	0.00037	K19505	gfrR; sigma-54 dependent transcriptional regulator, gfr operon transcriptional activator
Lactobacillus	Lac_Firm5_Acer	B4015	B4015_Lactofirm5_00615	1001348	2.08e-07	0.024	K19505	gfrR; sigma-54 dependent transcriptional regulator, gfr operon transcriptional activator
Lactobacillus	Lac_Firm5_Acer	B4015	B4015_Lactofirm5_00230	231803	2.48e-07	0.029	K19506	gfrA; fructoselysine/glucoselysine PTS system EIIA component [EC:2.7.1.-]
Lactobacillus	Lac_Firm5_Acer	B4015	B4015_Lactofirm5_00280	279647	7.03e-10	8.2e-05	K19506	gfrA; fructoselysine/glucoselysine PTS system EIIA component [EC:2.7.1.-]
Lactobacillus	Lac_Firm5_Acer	B4015	B4015_Lactofirm5_00288	286025	1.12e-09	0.00013	K19506	gfrA; fructoselysine/glucoselysine PTS system EIIA component [EC:2.7.1.-]
Lactobacillus	Lac_Firm5_Acer	B4015	B4015_Lactofirm5_00287	285596	7.56e-09	0.00088	K19507	gfrB; fructoselysine/glucoselysine PTS system EIIB component [EC:2.7.1.-]
Lactobacillus	Lac_Firm5_Acer	B4015	B4015_Lactofirm5_00228	230193	3.53e-10	4.1e-05	K19508	gfrC; fructoselysine/glucoselysine PTS system EIIC component
Lactobacillus	Lac_Firm5_Acer	B4015	B4015_Lactofirm5_00228	230505	3.86e-11	4.5e-06	K19508	gfrC; fructoselysine/glucoselysine PTS system EIIC component
Lactobacillus	Lac_Firm5_Acer	B4015	B4015_Lactofirm5_00228	230576	3.52e-10	4.1e-05	K19508	gfrC; fructoselysine/glucoselysine PTS system EIIC component
Lactobacillus	Lac_Firm5_Acer	B4015	B4015_Lactofirm5_00286	284764	3.53e-10	4.1e-05	K19508	gfrC; fructoselysine/glucoselysine PTS system EIIC component
Lactobacillus	Lac_Firm5_Acer	B4015	B4015_Lactofirm5_00286	285232	3.53e-10	4.1e-05	K19508	gfrC; fructoselysine/glucoselysine PTS system EIIC component
Lactobacillus	Lac_Firm5_Acer	B4015	B4015_Lactofirm5_01856	2299769	2.08e-07	0.024	K19508	gfrC; fructoselysine/glucoselysine PTS system EIIC component
Lactobacillus	Lac_Firm5_Acer	B4015	B4015_Lactofirm5_01888	2335454	2.08e-07	0.024	K19508	gfrC; fructoselysine/glucoselysine PTS system EIIC component
Lactobacillus	Lac_Firm5_Acer	B4015	B4015_Lactofirm5_00222	225448	7.56e-09	0.00088	K19509	gfrD; fructoselysine/glucoselysine PTS system EIID component
Lactobacillus	Lac_Firm5_Acer	B4015	B4015_Lactofirm5_00227	229393	2.98e-08	0.0035	K19509	gfrD; fructoselysine/glucoselysine PTS system EIID component
Lactobacillus	Lac_Firm5_Acer	B4015	B4015_Lactofirm5_00227	229920	3.53e-10	4.1e-05	K19509	gfrD; fructoselysine/glucoselysine PTS system EIID component
Lactobacillus	Lac_Firm5_Acer	B4015	B4015_Lactofirm5_00277	277376	2.08e-07	0.024	K19509	gfrD; fructoselysine/glucoselysine PTS system EIID component
Lactobacillus	Lac_Firm5_Acer	B4015	B4015_Lactofirm5_00277	277808	7.56e-09	0.00088	K19509	gfrD; fructoselysine/glucoselysine PTS system EIID component
Lactobacillus	Lac_Firm5_Acer	B4015	B4015_Lactofirm5_01889	2336132	3.24e-07	0.037	K19509	gfrD; fructoselysine/glucoselysine PTS system EIID component
Lactobacillus	Lac_Firm5_Acer	B4015	B4015_Lactofirm5_00226	228987	7.56e-09	0.00088	K19510	gfrF; fructoselysine-6-phosphate deglycase
Lactobacillus	Lac_Firm5_Acer	B4015	B4015_Lactofirm5_00290	287916	3.53e-10	4.1e-05	K19510	gfrF; fructoselysine-6-phosphate deglycase
Lactobacillus	Lac_Firm5_Acer	B4015	B4015_Lactofirm5_00290	288016	2.73e-07	0.031	K19510	gfrF; fructoselysine-6-phosphate deglycase
Lactobacillus	Lac_Firm5_Acer	B4015	B4015_Lactofirm5_02216	617755	7.56e-09	0.00088	K19510	gfrF; fructoselysine-6-phosphate deglycase
Lactobacillus	Lac_Firm5_Acer	B4015	B4015_Lactofirm5_02216	617830	2.08e-07	0.024	K19510	gfrF; fructoselysine-6-phosphate deglycase
Lactobacillus	Lac_Firm5_Acer	B4015	B4015_Lactofirm5_02216	617926	2.08e-07	0.024	K19510	gfrF; fructoselysine-6-phosphate deglycase
Lactobacillus	Lac_Firm5_Acer	B4015	B4015_Lactofirm5_02216	618224	2.08e-07	0.024	K19510	gfrF; fructoselysine-6-phosphate deglycase
Lactobacillus	Lac_Firm5_Acer	B4015	B4015_Lactofirm5_00928	1346664	3.78e-07	0.044	K21745	adhR; MerR family transcriptional regulator, aldehyde-responsive regulator
Lactobacillus	Lac_Firm5_Acer	B4015	B4015_Lactofirm5_01649	2088264	3.11e-11	3.7e-06	K21745	adhR; MerR family transcriptional regulator, aldehyde-responsive regulator
