## Supplemental figures and tables for "Diet outweighs genetics in shaping gut microbiomes in Asian honeybee": Table_S9_sig_CNV_across_groups.xlsx

### Sheet: Sheet1
Table S9. Genes with significant different CNVs in gut bacteria across populations of A. cerana
SDP	ko_id	p	p.adj	KEGG_class1_id	KEGG_class1_name	KEGG_class2_id	KEGG_class2_name	KEGG_class3_id	KEGG_class3_name
Apibacter_Acer	K01893	5.02936e-05	0.047	A09120	Genetic Information Processing	09122	Translation	00970	Aminoacyl-tRNA biosynthesis [PATH:ko00970]
Apibacter_Acer	K01893	5.02936e-05	0.047	A09180	Brite Hierarchies	09181	Protein families: metabolism	01007	Amino acid related enzymes [BR:ko01007]
Apibacter_Acer	K01893	5.02936e-05	0.047	A09180	Brite Hierarchies	09182	Protein families: genetic information processing	03016	Transfer RNA biogenesis [BR:ko03016]
Apibacter_Acer	K02357	1.42652e-05	0.014	A09180	Brite Hierarchies	09182	Protein families: genetic information processing	03012	Translation factors [BR:ko03012]
Apibacter_Acer	K02357	1.42652e-05	0.014	A09180	Brite Hierarchies	09182	Protein families: genetic information processing	03029	Mitochondrial biogenesis [BR:ko03029]
Apibacter_Acer	K02358	2.89939e-05	0.027	A09180	Brite Hierarchies	09182	Protein families: genetic information processing	03012	Translation factors [BR:ko03012]
Apibacter_Acer	K02358	2.89939e-05	0.027	A09180	Brite Hierarchies	09182	Protein families: genetic information processing	03029	Mitochondrial biogenesis [BR:ko03029]
Apibacter_Acer	K02358	2.89939e-05	0.027	A09180	Brite Hierarchies	09183	Protein families: signaling and cellular processes	04147	Exosome [BR:ko04147]
Apibacter_Acer	K02469	2.08369e-05	0.02	A09180	Brite Hierarchies	09182	Protein families: genetic information processing	03032	DNA replication proteins [BR:ko03032]
Apibacter_Acer	K02469	2.08369e-05	0.02	A09180	Brite Hierarchies	09182	Protein families: genetic information processing	03400	DNA repair and recombination proteins [BR:ko03400]
Apibacter_Acer	K02470	8.26373e-06	0.0078	A09180	Brite Hierarchies	09182	Protein families: genetic information processing	03032	DNA replication proteins [BR:ko03032]
Apibacter_Acer	K02470	8.26373e-06	0.0078	A09180	Brite Hierarchies	09182	Protein families: genetic information processing	03400	DNA repair and recombination proteins [BR:ko03400]
Apibacter_Acer	K03695	5.10684e-05	0.048	A09180	Brite Hierarchies	09182	Protein families: genetic information processing	03110	Chaperones and folding catalysts [BR:ko03110]
Apibacter_Acer	K06215	2.98815e-05	0.028	A09100	Metabolism	09108	Metabolism of cofactors and vitamins	00750	Vitamin B6 metabolism [PATH:ko00750]
Apibacter_Acer	K06518	3.45442e-05	0.033	A09180	Brite Hierarchies	09183	Protein families: signaling and cellular processes	02000	Transporters [BR:ko02000]
Gillia_Acer_2	K00127	9.21243e-06	0.015	A09100	Metabolism	09101	Carbohydrate metabolism	00630	Glyoxylate and dicarboxylate metabolism [PATH:ko00630]
Gillia_Acer_2	K00127	9.21243e-06	0.015	A09100	Metabolism	09102	Energy metabolism	00680	Methane metabolism [PATH:ko00680]
Gillia_Acer_2	K00424	1.00329e-07	0.00016	A09100	Metabolism	09102	Energy metabolism	00190	Oxidative phosphorylation [PATH:ko00190]
Gillia_Acer_2	K00424	1.00329e-07	0.00016	A09130	Environmental Information Processing	09132	Signal transduction	02020	Two-component system [PATH:ko02020]
Gillia_Acer_2	K03575	1.3454e-05	0.021	A09120	Genetic Information Processing	09124	Replication and repair	03410	Base excision repair [PATH:ko03410]
Gillia_Acer_2	K03575	1.3454e-05	0.021	A09180	Brite Hierarchies	09182	Protein families: genetic information processing	03400	DNA repair and recombination proteins [BR:ko03400]
Gillia_Acer_2	K07343	2.51783e-05	0.04	A09190	Not Included in Pathway or Brite	09193	Unclassified: signaling and cellular processes	99993	Cell motility
Gillia_Acer_2	K16348	2.78756e-05	0.044	A09180	Brite Hierarchies	09183	Protein families: signaling and cellular processes	02000	Transporters [BR:ko02000]
Gillia_Acer_2	K17467	1.55678e-05	0.025	A09100	Metabolism	09101	Carbohydrate metabolism	00030	Pentose phosphate pathway [PATH:ko00030]
Gillia_Acer_2	K17467	1.55678e-05	0.025	A09130	Environmental Information Processing	09131	Membrane transport	02060	Phosphotransferase system (PTS) [PATH:ko02060]
Gillia_Acer_2	K17467	1.55678e-05	0.025	A09180	Brite Hierarchies	09183	Protein families: signaling and cellular processes	02000	Transporters [BR:ko02000]
Gillia_Acer_3	K07316	4.14811e-06	0.0063	A09180	Brite Hierarchies	09183	Protein families: signaling and cellular processes	02048	Prokaryotic defense system [BR:ko02048]
Gillia_Acer_3	K10123	2.135e-05	0.032	A09180	Brite Hierarchies	09183	Protein families: signaling and cellular processes	02000	Transporters [BR:ko02000]
Lac_Firm5_Acer	K00712	4.45932e-06	0.0041	A09180	Brite Hierarchies	09181	Protein families: metabolism	01003	Glycosyltransferases [BR:ko01003]
Lac_Firm5_Acer	K00878	3.49702e-05	0.032	A09100	Metabolism	09108	Metabolism of cofactors and vitamins	00730	Thiamine metabolism [PATH:ko00730]
Lac_Firm5_Acer	K01190	4.8354e-05	0.043	A09100	Metabolism	09101	Carbohydrate metabolism	00052	Galactose metabolism [PATH:ko00052]
Lac_Firm5_Acer	K01190	4.8354e-05	0.043	A09100	Metabolism	09103	Lipid metabolism	00600	Sphingolipid metabolism [PATH:ko00600]
Lac_Firm5_Acer	K01190	4.8354e-05	0.043	A09100	Metabolism	09107	Glycan biosynthesis and metabolism	00511	Other glycan degradation [PATH:ko00511]
Lac_Firm5_Acer	K01783	5.06341e-05	0.045	A09100	Metabolism	09101	Carbohydrate metabolism	00030	Pentose phosphate pathway [PATH:ko00030]
Lac_Firm5_Acer	K01783	5.06341e-05	0.045	A09100	Metabolism	09101	Carbohydrate metabolism	00040	Pentose and glucuronate interconversions [PATH:ko00040]
Lac_Firm5_Acer	K01783	5.06341e-05	0.045	A09100	Metabolism	09102	Energy metabolism	00710	Carbon fixation in photosynthetic organisms [PATH:ko00710]
Lac_Firm5_Acer	K01997	4.594e-05	0.041	A09130	Environmental Information Processing	09131	Membrane transport	02010	ABC transporters [PATH:ko02010]
Lac_Firm5_Acer	K01997	4.594e-05	0.041	A09140	Cellular Processes	09145	Cellular community - prokaryotes	02024	Quorum sensing [PATH:ko02024]
Lac_Firm5_Acer	K01997	4.594e-05	0.041	A09180	Brite Hierarchies	09183	Protein families: signaling and cellular processes	02000	Transporters [BR:ko02000]
Lac_Firm5_Acer	K02086	1.6347e-05	0.015	A09190	Not Included in Pathway or Brite	09192	Unclassified: genetic information processing	99976	Replication and repair
Lac_Firm5_Acer	K02109	3.57691e-05	0.032	A09100	Metabolism	09102	Energy metabolism	00190	Oxidative phosphorylation [PATH:ko00190]
Lac_Firm5_Acer	K02109	3.57691e-05	0.032	A09100	Metabolism	09102	Energy metabolism	00195	Photosynthesis [PATH:ko00195]
Lac_Firm5_Acer	K02109	3.57691e-05	0.032	A09180	Brite Hierarchies	09181	Protein families: metabolism	00194	Photosynthesis proteins [BR:ko00194]
Lac_Firm5_Acer	K02244	3.75608e-05	0.034	A09180	Brite Hierarchies	09183	Protein families: signaling and cellular processes	02044	Secretion system [BR:ko02044]
Lac_Firm5_Acer	K02355	2.05311e-05	0.019	A09180	Brite Hierarchies	09182	Protein families: genetic information processing	03012	Translation factors [BR:ko03012]
Lac_Firm5_Acer	K02355	2.05311e-05	0.019	A09180	Brite Hierarchies	09182	Protein families: genetic information processing	03029	Mitochondrial biogenesis [BR:ko03029]
Lac_Firm5_Acer	K02687	4.31059e-05	0.039	A09180	Brite Hierarchies	09182	Protein families: genetic information processing	03009	Ribosome biogenesis [BR:ko03009]
Lac_Firm5_Acer	K02821	5.50831e-05	0.049	A09100	Metabolism	09101	Carbohydrate metabolism	00053	Ascorbate and aldarate metabolism [PATH:ko00053]
Lac_Firm5_Acer	K02821	5.50831e-05	0.049	A09130	Environmental Information Processing	09131	Membrane transport	02060	Phosphotransferase system (PTS) [PATH:ko02060]
Lac_Firm5_Acer	K02821	5.50831e-05	0.049	A09180	Brite Hierarchies	09183	Protein families: signaling and cellular processes	02000	Transporters [BR:ko02000]
Lac_Firm5_Acer	K02907	2.05584e-05	0.019	A09120	Genetic Information Processing	09122	Translation	03010	Ribosome [PATH:ko03010]
Lac_Firm5_Acer	K02907	2.05584e-05	0.019	A09180	Brite Hierarchies	09182	Protein families: genetic information processing	03011	Ribosome [BR:ko03011]
Lac_Firm5_Acer	K02913	3.88428e-06	0.0035	A09120	Genetic Information Processing	09122	Translation	03010	Ribosome [PATH:ko03010]
Lac_Firm5_Acer	K02913	3.88428e-06	0.0035	A09180	Brite Hierarchies	09182	Protein families: genetic information processing	03011	Ribosome [BR:ko03011]
Lac_Firm5_Acer	K02954	6.24275e-06	0.0057	A09120	Genetic Information Processing	09122	Translation	03010	Ribosome [PATH:ko03010]
Lac_Firm5_Acer	K02954	6.24275e-06	0.0057	A09180	Brite Hierarchies	09182	Protein families: genetic information processing	03011	Ribosome [BR:ko03011]
Lac_Firm5_Acer	K02959	1.78796e-06	0.0016	A09120	Genetic Information Processing	09122	Translation	03010	Ribosome [PATH:ko03010]
Lac_Firm5_Acer	K02959	1.78796e-06	0.0016	A09180	Brite Hierarchies	09182	Protein families: genetic information processing	03011	Ribosome [BR:ko03011]
Lac_Firm5_Acer	K02959	1.78796e-06	0.0016	A09180	Brite Hierarchies	09182	Protein families: genetic information processing	03029	Mitochondrial biogenesis [BR:ko03029]
Lac_Firm5_Acer	K03073	2.23367e-05	0.02	A09120	Genetic Information Processing	09123	Folding, sorting and degradation	03060	Protein export [PATH:ko03060]
Lac_Firm5_Acer	K03073	2.23367e-05	0.02	A09130	Environmental Information Processing	09131	Membrane transport	03070	Bacterial secretion system [PATH:ko03070]
Lac_Firm5_Acer	K03073	2.23367e-05	0.02	A09140	Cellular Processes	09145	Cellular community - prokaryotes	02024	Quorum sensing [PATH:ko02024]
Lac_Firm5_Acer	K03073	2.23367e-05	0.02	A09180	Brite Hierarchies	09183	Protein families: signaling and cellular processes	02044	Secretion system [BR:ko02044]
Lac_Firm5_Acer	K03086	4.68252e-05	0.042	A09180	Brite Hierarchies	09182	Protein families: genetic information processing	03021	Transcription machinery [BR:ko03021]
Lac_Firm5_Acer	K03101	1.24604e-06	0.0011	A09120	Genetic Information Processing	09123	Folding, sorting and degradation	03060	Protein export [PATH:ko03060]
Lac_Firm5_Acer	K03101	1.24604e-06	0.0011	A09180	Brite Hierarchies	09181	Protein families: metabolism	01002	Peptidases and inhibitors [BR:ko01002]
Lac_Firm5_Acer	K03215	3.71042e-06	0.0034	A09180	Brite Hierarchies	09182	Protein families: genetic information processing	03009	Ribosome biogenesis [BR:ko03009]
Lac_Firm5_Acer	K03319	2.10327e-05	0.019	A09190	Not Included in Pathway or Brite	09193	Unclassified: signaling and cellular processes	99977	Transport
Lac_Firm5_Acer	K03481	4.19435e-05	0.038	A09180	Brite Hierarchies	09182	Protein families: genetic information processing	03000	Transcription factors [BR:ko03000]
Lac_Firm5_Acer	K03602	1.44212e-05	0.013	A09120	Genetic Information Processing	09124	Replication and repair	03430	Mismatch repair [PATH:ko03430]
Lac_Firm5_Acer	K03602	1.44212e-05	0.013	A09180	Brite Hierarchies	09182	Protein families: genetic information processing	03400	DNA repair and recombination proteins [BR:ko03400]
Lac_Firm5_Acer	K03631	5.53235e-05	0.049	A09180	Brite Hierarchies	09182	Protein families: genetic information processing	03400	DNA repair and recombination proteins [BR:ko03400]
Lac_Firm5_Acer	K03702	4.81688e-05	0.043	A09120	Genetic Information Processing	09124	Replication and repair	03420	Nucleotide excision repair [PATH:ko03420]
Lac_Firm5_Acer	K03702	4.81688e-05	0.043	A09180	Brite Hierarchies	09182	Protein families: genetic information processing	03400	DNA repair and recombination proteins [BR:ko03400]
Lac_Firm5_Acer	K03790	1.37909e-06	0.0013	A09180	Brite Hierarchies	09182	Protein families: genetic information processing	03009	Ribosome biogenesis [BR:ko03009]
Lac_Firm5_Acer	K03798	2.22381e-06	0.002	A09180	Brite Hierarchies	09181	Protein families: metabolism	01002	Peptidases and inhibitors [BR:ko01002]
Lac_Firm5_Acer	K03798	2.22381e-06	0.002	A09180	Brite Hierarchies	09182	Protein families: genetic information processing	03110	Chaperones and folding catalysts [BR:ko03110]
Lac_Firm5_Acer	K04043	2.17985e-05	0.02	A09120	Genetic Information Processing	09123	Folding, sorting and degradation	03018	RNA degradation [PATH:ko03018]
Lac_Firm5_Acer	K04043	2.17985e-05	0.02	A09160	Human Diseases	09171	Infectious disease: bacterial	05152	Tuberculosis [PATH:ko05152]
Lac_Firm5_Acer	K04043	2.17985e-05	0.02	A09180	Brite Hierarchies	09182	Protein families: genetic information processing	03019	Messenger RNA biogenesis [BR:ko03019]
Lac_Firm5_Acer	K04043	2.17985e-05	0.02	A09180	Brite Hierarchies	09182	Protein families: genetic information processing	03110	Chaperones and folding catalysts [BR:ko03110]
Lac_Firm5_Acer	K04043	2.17985e-05	0.02	A09180	Brite Hierarchies	09182	Protein families: genetic information processing	03029	Mitochondrial biogenesis [BR:ko03029]
Lac_Firm5_Acer	K04043	2.17985e-05	0.02	A09180	Brite Hierarchies	09183	Protein families: signaling and cellular processes	04147	Exosome [BR:ko04147]
Lac_Firm5_Acer	K05878	1.4838e-05	0.013	A09100	Metabolism	09103	Lipid metabolism	00561	Glycerolipid metabolism [PATH:ko00561]
Lac_Firm5_Acer	K08591	1.03228e-05	0.0094	A09100	Metabolism	09103	Lipid metabolism	00561	Glycerolipid metabolism [PATH:ko00561]
Lac_Firm5_Acer	K08591	1.03228e-05	0.0094	A09100	Metabolism	09103	Lipid metabolism	00564	Glycerophospholipid metabolism [PATH:ko00564]
Lac_Firm5_Acer	K08591	1.03228e-05	0.0094	A09180	Brite Hierarchies	09181	Protein families: metabolism	01004	Lipid biosynthesis proteins [BR:ko01004]
Lac_Firm5_Acer	K11752	2.65798e-06	0.0024	A09100	Metabolism	09108	Metabolism of cofactors and vitamins	00740	Riboflavin metabolism [PATH:ko00740]
Lac_Firm5_Acer	K11752	2.65798e-06	0.0024	A09140	Cellular Processes	09145	Cellular community - prokaryotes	02024	Quorum sensing [PATH:ko02024]
Lac_Firm5_Acer	K23107	1.41701e-06	0.0013	A09190	Not Included in Pathway or Brite	09191	Unclassified: metabolism	99980	Enzymes with EC numbers
Snod_Acer_1	K00424	1.66588e-07	0.0002	A09100	Metabolism	09102	Energy metabolism	00190	Oxidative phosphorylation [PATH:ko00190]
Snod_Acer_1	K00424	1.66588e-07	0.0002	A09130	Environmental Information Processing	09132	Signal transduction	02020	Two-component system [PATH:ko02020]
