## Supplemental figures and tables for "Diet outweighs genetics in shaping gut microbiomes in Asian honeybee": Table_S10_GH_bac_origin_from_metagenome.xlsx

### Sheet: Sheet1
Table S10. Different gut bacteria contribute to GH genes in populations of A. cerana
group	FJ_FZ	GS_TS	HB_SJZ	HN_QZ	HuN_ZJJ	JL_DH	JX_YX	QH_GD	SC_AB	SC_GB	SX_QL	TW_JL	XZ_BM	YN_HH	YN_ML
GH20	Gilliamella:61.0;Frischella:29.1;	Gilliamella:95.6;Bifidobacterium:0.6;	Gilliamella:92.1;Lactobacillus_kunkeei:4.4;Bifidobacterium:2.4;	Gilliamella:68.3;Bifidobacterium:9.4;Frischella:5.3;	Gilliamella:98.9;	Gilliamella:73.9;Lactobacillus_kunkeei:7.4;Bifidobacterium:0.6;	Gilliamella:74.1;Bifidobacterium:2.9;	Gilliamella:74.5;Bifidobacterium:11.1;Lactobacillus_kunkeei:6.4;Lactobacillus_Firm5:1.5;	Bifidobacterium:50.1;Gilliamella:29.3;	Gilliamella:84.3;Frischella:6.8;Bifidobacterium:0.6;	Gilliamella:78.5;Bifidobacterium:11.9;	Gilliamella:82.9;Bifidobacterium:4.0;	Gilliamella:95.3;Bifidobacterium:4.7;	Gilliamella:96.3;Bifidobacterium:3.4;	Gilliamella:56.5;Bifidobacterium:43.5;
GH103	Gilliamella:57.2;Frischella:18.7;Snodgrassella:6.7;	Gilliamella:79.7;Snodgrassella:13.1;	Gilliamella:92.4;Snodgrassella:7.1;	Gilliamella:74.5;Snodgrassella:10.3;Frischella:0.4;	Gilliamella:85.7;Snodgrassella:12.9;	Gilliamella:72.2;Snodgrassella:4.9;	Gilliamella:100.0;	Gilliamella:88.8;Snodgrassella:6.8;	Gilliamella:39.2;	Gilliamella:77.6;Frischella:5.8;Snodgrassella:4.2;	Gilliamella:82.3;Snodgrassella:10.1;	Gilliamella:66.7;Snodgrassella:19.0;	Gilliamella:66.2;Snodgrassella:28.3;	Gilliamella:88.0;Snodgrassella:12.0;	Gilliamella:78.3;Snodgrassella:15.4;
GH4	Gilliamella:62.8;Lactobacillus_Firm5:31.1;	Lactobacillus_Firm5:100.0;	Lactobacillus_Firm5:63.6;	Lactobacillus_Firm5:64.8;Gilliamella:4.2;Lactobacillus:2.6;Enterococcus:1.3;	Lactobacillus_Firm5:65.6;Enterococcus:1.5;	Lactobacillus_Firm5:87.0;Lactobacillus:0.8;Enterococcus:0.4;	Lactobacillus_Firm5:91.6;Lactobacillus:2.3;	Lactobacillus_Firm5:82.9;Lactobacillus:17.1;	Lactobacillus_Firm5:99.1;Lactobacillus:0.6;Enterococcus:0.3;	Gilliamella:40.3;Lactobacillus_Firm5:24.7;Lactobacillus:9.1;	Lactobacillus_Firm5:77.4;Lactobacillus:1.2;	Lactobacillus_Firm5:83.8;Klebsiella:0.8;	Lactobacillus_Firm5:47.3;Lactobacillus:14.0;	Lactobacillus_Firm5:100.0;	Lactobacillus_Firm5:51.6;Bifidobacterium:17.6;Lactobacillus:12.2;Enterococcus:11.1;
GH19		Snodgrassella:100.0;	Snodgrassella:100.0;	Snodgrassella:74.6;	Snodgrassella:100.0;	Snodgrassella:36.3;					Snodgrassella:48.6;		Snodgrassella:46.9;	Apibacter:26.1;Snodgrassella:16.5;
GH89	Dysgonomonas:100.0;			Dysgonomonas:60.9;Lactobacillus:36.2;		Lactobacillus:100.0;			Lactobacillus:50.0;						Lactobacillus:100.0;
PL22	Gilliamella:100.0;	Gilliamella:100.0;	Gilliamella:100.0;	Gilliamella:100.0;	Gilliamella:100.0;	Gilliamella:100.0;		Gilliamella:50.0;		Gilliamella:100.0;	Gilliamella:100.0;	Gilliamella:87.1;	Gilliamella:100.0;	Gilliamella:100.0;	Gilliamella:100.0;
GH67															Bifidobacterium:100.0;
GH8												Klebsiella:33.9;
GH28	Gilliamella:71.3;Bacteroides:9.2;Lactobacillus:8.1;Proteiniphilum:7.4;	Gilliamella:97.6;Bifidobacterium:1.1;	Gilliamella:86.5;Bifidobacterium:2.2;Lactobacillus:1.2;	Gilliamella:58.0;Lactobacillus:9.3;Bifidobacterium:6.6;Bacteroides:6.1;Proteiniphilum:5.3;	Gilliamella:99.5;	Gilliamella:20.2;Lactobacillus:18.8;Bifidobacterium:0.4;	Lactobacillus:100.0;	Lactobacillus:73.0;Gilliamella:9.7;Bifidobacterium:7.6;Lactobacillus_Firm4:6.7;	Lactobacillus:93.9;Bifidobacterium:5.1;	Gilliamella:96.4;Lactobacillus:1.5;Bifidobacterium:0.3;	Gilliamella:64.7;Lactobacillus:26.8;Bifidobacterium:3.0;	Gilliamella:77.7;Lactobacillus:16.8;Bifidobacterium:1.8;Lactobacillus_Firm4:0.7;	Gilliamella:46.5;Lactobacillus:11.8;Bifidobacterium:1.5;	Gilliamella:70.4;Lactobacillus:28.2;Bifidobacterium:2.3;	Bifidobacterium:76.7;Gilliamella:12.6;Lactobacillus:5.6;Lactobacillus_Firm4:4.2;
GH77	Bacteroides:100.0;	Bifidobacterium:0.6;		Bacteroides:82.0;								Klebsiella:43.1;			Bifidobacterium:100.0;
PL9	Gilliamella:100.0;	Gilliamella:100.0;	Gilliamella:100.0;	Gilliamella:100.0;	Gilliamella:100.0;	Gilliamella:100.0;				Gilliamella:100.0;	Gilliamella:100.0;	Gilliamella:82.8;	Gilliamella:100.0;	Gilliamella:100.0;	Gilliamella:100.0;
GH38	Lactobacillus:50.5;Lactobacillus_Firm5:45.8;	Lactobacillus:49.9;Lactobacillus_Firm5:30.0;Bifidobacterium:18.9;	Lactobacillus_Firm5:34.6;Lactobacillus:29.4;Bifidobacterium:26.1;	Lactobacillus:31.7;Bifidobacterium:31.2;Lactobacillus_Firm5:25.4;Lactobacillus_Firm4:5.7;Gilliamella:0.8;	Lactobacillus:42.7;Lactobacillus_Firm5:33.7;Gilliamella:23.4;	Lactobacillus:30.4;Lactobacillus_Firm5:30.4;Bifidobacterium:3.4;Gilliamella:0.3;	Lactobacillus:50.5;Lactobacillus_Firm5:41.9;Lactobacillus_Firm4:4.7;Bifidobacterium:1.2;	Lactobacillus:43.6;Lactobacillus_Firm5:40.7;Bifidobacterium:7.0;Lactobacillus_Firm4:4.0;	Lactobacillus:49.3;Lactobacillus_Firm5:44.1;Bifidobacterium:4.7;Lactobacillus_Firm4:1.1;Gilliamella:0.2;	Lactobacillus:38.0;Lactobacillus_Firm5:34.8;Bifidobacterium:5.0;Gilliamella:2.3;	Lactobacillus_Firm5:46.8;Lactobacillus:43.3;Bifidobacterium:8.2;Lactobacillus_Firm4:2.4;	Lactobacillus:32.0;Lactobacillus_Firm5:30.5;Lactobacillus_Firm4:13.3;Bifidobacterium:2.3;	Bifidobacterium:55.9;Lactobacillus:12.3;Lactobacillus_Firm5:10.7;	Lactobacillus_Firm5:46.7;Lactobacillus:45.8;Bifidobacterium:6.1;Lactobacillus_Firm4:2.4;	Bifidobacterium:65.4;Lactobacillus:11.7;Lactobacillus_Firm5:11.1;Gilliamella:7.6;Lactobacillus_Firm4:5.4;
GH146		Bifidobacterium:50.0;	Bifidobacterium:91.2;	Bifidobacterium:100.0;		Bifidobacterium:100.0;	Bifidobacterium:50.0;	Bifidobacterium:100.0;	Bifidobacterium:100.0;	Bifidobacterium:50.0;	Bifidobacterium:100.0;	Bifidobacterium:100.0;	Bifidobacterium:100.0;	Bifidobacterium:100.0;	Bifidobacterium:100.0;
GH163	Bacteroides:100.0;			Bacteroides:100.0;
GH108										Gilliamella:100.0;					Gilliamella:100.0;
GH102	Gilliamella:61.8;Frischella:20.8;Snodgrassella:8.2;	Gilliamella:77.0;Snodgrassella:14.6;	Gilliamella:88.8;Snodgrassella:8.9;	Gilliamella:65.9;Snodgrassella:20.3;Frischella:1.8;	Gilliamella:86.6;Snodgrassella:12.1;	Gilliamella:86.9;Snodgrassella:4.6;	Gilliamella:97.7;Snodgrassella:2.3;	Gilliamella:89.2;Snodgrassella:8.8;	Gilliamella:39.5;	Gilliamella:88.8;Frischella:6.0;Snodgrassella:5.6;	Gilliamella:82.6;Snodgrassella:11.3;	Gilliamella:62.4;Snodgrassella:26.2;	Gilliamella:55.1;Snodgrassella:33.2;	Gilliamella:86.7;Snodgrassella:13.3;	Gilliamella:83.0;Snodgrassella:17.0;
GH33	Lactobacillus_Firm5:4.1;	Lactobacillus_Firm5:1.4;	Gilliamella:83.3;Lactobacillus_Firm5:3.0;	Gilliamella:55.2;Lactobacillus_Firm5:32.2;	Gilliamella:100.0;	Lactobacillus_Firm5:15.0;	Lactobacillus_Firm5:100.0;	Lactobacillus_Firm5:100.0;	Lactobacillus_Firm5:7.0;	Gilliamella:100.0;	Gilliamella:59.4;Lactobacillus_Firm5:21.4;	Gilliamella:36.9;Lactobacillus_Firm5:18.7;	Gilliamella:31.2;	Lactobacillus_Firm5:100.0;	Lactobacillus_Firm5:100.0;
GH109	Dysgonomonas:63.5;Lactobacillus_Firm5:17.6;	Bifidobacterium:6.5;Lactobacillus_Firm5:1.3;	Lactobacillus_Firm5:100.0;	Lactobacillus_Firm5:34.0;Bifidobacterium:32.2;Dysgonomonas:5.3;		Lactobacillus_Firm5:74.5;Bifidobacterium:8.3;	Lactobacillus_Firm5:81.7;Bifidobacterium:8.6;	Lactobacillus_Firm5:87.6;Bifidobacterium:12.4;	Bifidobacterium:57.5;Lactobacillus_Firm5:42.5;	Lactobacillus_Firm5:24.0;Bifidobacterium:18.6;	Lactobacillus_Firm5:44.6;Bifidobacterium:26.3;	Lactobacillus_Firm5:61.2;Bifidobacterium:1.9;	Bifidobacterium:50.0;Lactobacillus_Firm5:30.3;	Lactobacillus_Firm5:86.2;Bifidobacterium:11.8;	Bifidobacterium:69.7;Lactobacillus_Firm5:25.3;
GH101		Bifidobacterium:50.0;	Bifidobacterium:78.3;	Bifidobacterium:100.0;		Bifidobacterium:100.0;		Bifidobacterium:100.0;	Bifidobacterium:100.0;	Bifidobacterium:100.0;	Bifidobacterium:100.0;	Bifidobacterium:50.0;	Bifidobacterium:100.0;	Bifidobacterium:100.0;	Bifidobacterium:100.0;
GH3	Gilliamella:42.2;Apibacter:22.0;Dysgonomonas:10.9;Lactobacillus_Firm5:6.6;Frischella:6.5;Snodgrassella:2.6;	Gilliamella:63.2;Apibacter:23.1;Snodgrassella:7.1;Bifidobacterium:1.7;Lactobacillus_Firm5:1.1;	Gilliamella:60.5;Apibacter:24.1;Lactobacillus_Firm5:5.1;Bifidobacterium:3.9;Snodgrassella:3.8;	Gilliamella:24.1;Lactobacillus_Firm5:11.3;Bifidobacterium:10.2;Apibacter:10.1;Snodgrassella:5.8;Dysgonomonas:5.5;Lactobacillus_Firm4:3.2;Frischella:0.5;	Gilliamella:73.2;Apibacter:20.9;Snodgrassella:4.6;Lactobacillus_Firm5:0.7;	Gilliamella:28.6;Lactobacillus_Firm5:12.6;Apibacter:5.7;Bifidobacterium:0.6;Lactobacillus_Firm4:0.4;Snodgrassella:0.3;	Lactobacillus_Firm5:82.1;Gilliamella:10.2;Lactobacillus_Firm4:2.2;Apibacter:1.8;Bifidobacterium:0.7;	Lactobacillus_Firm5:63.8;Gilliamella:13.7;Bifidobacterium:6.7;Apibacter:3.5;Lactobacillus_Firm4:1.8;Snodgrassella:0.3;	Lactobacillus_Firm5:69.9;Bifidobacterium:10.6;Gilliamella:6.0;Apibacter:3.8;Lactobacillus_Firm4:1.8;	Gilliamella:81.8;Lactobacillus_Firm5:3.6;Frischella:1.8;Bifidobacterium:1.2;Snodgrassella:0.9;Lactobacillus_Firm4:0.2;	Gilliamella:39.8;Lactobacillus_Firm5:29.7;Apibacter:6.8;Bifidobacterium:4.9;Snodgrassella:3.1;Lactobacillus_Firm4:0.5;	Gilliamella:39.9;Lactobacillus_Firm5:22.6;Snodgrassella:5.8;Bifidobacterium:4.7;Lactobacillus_Firm4:4.3;	Gilliamella:33.4;Apibacter:19.2;Snodgrassella:10.8;Lactobacillus_Firm5:7.1;Bifidobacterium:4.1;Lactobacillus_Firm4:1.1;	Gilliamella:40.4;Lactobacillus_Firm5:30.6;Apibacter:22.8;Bifidobacterium:3.9;Snodgrassella:2.4;Lactobacillus_Firm4:0.8;	Bifidobacterium:52.2;Gilliamella:20.0;Apibacter:9.4;Lactobacillus_Firm5:6.4;Lactobacillus_Firm4:6.1;Snodgrassella:1.8;
GH73	Gilliamella:29.6;Apibacter:23.4;Frischella:15.9;Lactobacillus_Firm5:8.1;Lactobacillus:6.8;Dysgonomonas:4.4;	Gilliamella:60.1;Apibacter:16.4;Lactobacillus_Firm5:1.7;Lactobacillus:1.4;	Gilliamella:49.4;Apibacter:24.2;Lactobacillus_kunkeei:9.1;Lactobacillus:7.0;Lactobacillus_Firm5:5.5;	Gilliamella:24.7;Lactobacillus_Firm4:16.1;Lactobacillus_Firm5:16.1;Lactobacillus:13.1;Apibacter:9.7;Frischella:1.6;Dysgonomonas:0.9;	Gilliamella:70.9;Apibacter:23.3;Lactobacillus:1.2;Lactobacillus_Firm5:0.9;	Gilliamella:22.5;Lactobacillus_Firm5:18.5;Lactobacillus:12.0;Apibacter:3.5;Lactobacillus_kunkeei:1.2;Clostridium:0.2;	Lactobacillus_Firm5:46.1;Lactobacillus:31.3;Lactobacillus_Firm4:10.6;Gilliamella:7.2;Apibacter:1.1;	Lactobacillus_Firm5:36.0;Lactobacillus:33.0;Gilliamella:10.2;Lactobacillus_Firm4:9.8;Apibacter:1.6;Lactobacillus_kunkeei:1.3;	Lactobacillus_Firm5:57.0;Lactobacillus:34.5;Lactobacillus_Firm4:3.2;Apibacter:2.5;Gilliamella:1.5;	Gilliamella:71.3;Lactobacillus_Firm5:6.2;Lactobacillus:5.6;Frischella:4.7;	Gilliamella:31.1;Lactobacillus_Firm5:27.4;Lactobacillus:18.1;Apibacter:5.4;Lactobacillus_Firm4:3.4;	Gilliamella:32.2;Lactobacillus_Firm4:25.0;Lactobacillus:17.6;Lactobacillus_Firm5:12.4;	Gilliamella:47.9;Apibacter:23.0;Lactobacillus:8.6;Lactobacillus_Firm5:6.7;	Gilliamella:31.0;Lactobacillus_Firm5:26.0;Lactobacillus:23.4;Apibacter:15.9;Lactobacillus_Firm4:4.3;	Lactobacillus:23.4;Gilliamella:20.7;Apibacter:10.1;Lactobacillus_Firm5:8.9;Lactobacillus_Firm4:7.7;Clostridium:4.0;
GH51	Lactobacillus_Firm5:100.0;	Lactobacillus_Firm5:17.8;Bifidobacterium:15.2;	Lactobacillus_Firm5:62.6;Bifidobacterium:23.9;	Lactobacillus_Firm5:60.8;Bifidobacterium:29.3;Lactobacillus_Firm4:9.6;		Lactobacillus_Firm5:85.1;Bifidobacterium:7.5;	Lactobacillus_Firm5:91.5;Lactobacillus_Firm4:6.6;Bifidobacterium:0.9;	Lactobacillus_Firm5:57.0;Bifidobacterium:15.1;Lactobacillus_Firm4:14.9;	Lactobacillus_Firm5:67.7;Bifidobacterium:25.8;Lactobacillus_Firm4:4.0;	Lactobacillus_Firm5:67.6;Bifidobacterium:14.9;	Lactobacillus_Firm5:81.8;Bifidobacterium:10.2;Lactobacillus_Firm4:3.8;	Lactobacillus_Firm5:45.9;Lactobacillus_Firm4:32.3;Bifidobacterium:8.0;	Bifidobacterium:57.0;Lactobacillus_Firm5:23.6;	Lactobacillus_Firm5:90.0;Bifidobacterium:5.5;Lactobacillus_Firm4:4.3;	Bifidobacterium:77.6;Lactobacillus_Firm5:17.7;Lactobacillus_Firm4:6.4;
GH92	Dysgonomonas:100.0;			Dysgonomonas:100.0;
GH120				Bifidobacterium:100.0;		Bifidobacterium:100.0;		Bifidobacterium:100.0;			Bifidobacterium:100.0;		Bifidobacterium:50.0;		Bifidobacterium:100.0;
GH42		Bifidobacterium:66.7;	Bifidobacterium:88.0;	Bifidobacterium:100.0;		Bifidobacterium:100.0;	Bifidobacterium:50.0;	Bifidobacterium:100.0;	Bifidobacterium:100.0;	Bifidobacterium:100.0;	Bifidobacterium:100.0;	Bifidobacterium:46.9;	Bifidobacterium:100.0;	Bifidobacterium:86.0;	Bifidobacterium:100.0;
GH5		Bifidobacterium:3.2;	Bifidobacterium:91.2;	Bifidobacterium:100.0;		Bifidobacterium:100.0;	Bifidobacterium:50.0;	Bifidobacterium:100.0;	Bifidobacterium:100.0;	Bifidobacterium:100.0;	Bifidobacterium:100.0;	Bifidobacterium:42.2;	Bifidobacterium:100.0;	Bifidobacterium:91.2;	Bifidobacterium:100.0;
PL8				Lactobacillus:100.0;		Lactobacillus:100.0;			Lactobacillus:50.0;						Lactobacillus:100.0;
GH57	Dysgonomonas:50.0;			Dysgonomonas:100.0;
GH68								Lactobacillus_Firm5:22.6;
GH35		Lactobacillus_Firm5:100.0;	Lactobacillus:50.0;	Lactobacillus_Firm5:66.7;Lactobacillus:17.4;		Lactobacillus_Firm5:30.9;	Lactobacillus_Firm5:10.1;	Lactobacillus:50.7;Lactobacillus_Firm5:27.6;	Lactobacillus_Firm5:46.4;Lactobacillus:11.3;	Lactobacillus_Firm5:40.6;		Lactobacillus:66.9;		Lactobacillus:100.0;	Lactobacillus_Firm5:94.0;
GH16	Lactobacillus_Firm5:50.0;		Lactobacillus_Firm5:100.0;	Lactobacillus_Firm5:100.0;		Lactobacillus_Firm5:100.0;	Lactobacillus_Firm5:100.0;	Lactobacillus_Firm5:100.0;	Lactobacillus_Firm5:50.0;		Lactobacillus_Firm5:100.0;	Lactobacillus_Firm5:100.0;	Lactobacillus_Firm5:100.0;	Lactobacillus_Firm5:100.0;	Lactobacillus_Firm5:100.0;
GH23	Gilliamella:51.1;Frischella:27.4;Snodgrassella:5.7;Dysgonomonas:5.0;	Gilliamella:73.8;Snodgrassella:16.9;	Gilliamella:91.5;Snodgrassella:7.1;	Gilliamella:60.4;Snodgrassella:16.3;Dysgonomonas:6.8;Frischella:4.8;	Gilliamella:85.5;Snodgrassella:9.5;Dysgonomonas:0.2;	Gilliamella:77.8;Snodgrassella:3.3;	Gilliamella:98.2;Snodgrassella:1.8;	Gilliamella:81.0;Snodgrassella:5.8;Bifidobacterium:1.3;	Gilliamella:40.7;	Gilliamella:77.5;Frischella:7.7;Snodgrassella:3.8;	Gilliamella:80.7;Snodgrassella:9.8;	Gilliamella:68.1;Snodgrassella:25.8;	Gilliamella:50.4;Snodgrassella:49.6;	Gilliamella:87.2;Snodgrassella:11.2;	Gilliamella:72.9;Snodgrassella:13.8;Bifidobacterium:5.3;
GH93	Lactobacillus_Firm5:100.0;	Lactobacillus_Firm5:50.0;	Lactobacillus_Firm5:100.0;	Lactobacillus_Firm5:100.0;		Lactobacillus_Firm5:100.0;	Lactobacillus_Firm5:100.0;	Lactobacillus_Firm5:100.0;	Lactobacillus_Firm5:100.0;	Lactobacillus_Firm5:100.0;	Lactobacillus_Firm5:100.0;	Lactobacillus_Firm5:100.0;	Lactobacillus_Firm5:100.0;	Lactobacillus_Firm5:100.0;	Lactobacillus_Firm5:100.0;
GH2	Gilliamella:75.7;Dysgonomonas:14.8;	Gilliamella:95.4;Bifidobacterium:2.2;Lactobacillus_Firm5:0.6;	Gilliamella:87.4;Bifidobacterium:7.0;Lactobacillus_Firm5:5.1;	Gilliamella:34.0;Bifidobacterium:9.0;Lactobacillus_Firm5:8.3;Lactobacillus_Firm4:7.8;Dysgonomonas:5.3;	Gilliamella:99.0;Lactobacillus_Firm5:0.4;	Gilliamella:29.4;Lactobacillus_Firm5:11.8;Bifidobacterium:0.4;	Gilliamella:30.7;Lactobacillus_Firm4:23.5;Lactobacillus_Firm5:5.4;	Lactobacillus_Firm5:45.2;Gilliamella:19.0;Bifidobacterium:10.1;Lactobacillus_Firm4:8.9;	Lactobacillus_Firm5:78.6;Bifidobacterium:12.3;Gilliamella:3.3;Lactobacillus_Firm4:2.8;	Gilliamella:91.4;Lactobacillus_Firm5:2.7;Bifidobacterium:1.8;	Gilliamella:49.6;Lactobacillus_Firm5:28.7;Bifidobacterium:10.7;Lactobacillus_Firm4:1.8;	Gilliamella:42.7;Lactobacillus_Firm4:18.3;Lactobacillus_Firm5:9.4;Bifidobacterium:2.4;	Gilliamella:90.7;Bifidobacterium:7.6;Lactobacillus_Firm5:5.0;	Gilliamella:68.9;Lactobacillus_Firm5:19.5;Bifidobacterium:6.3;Lactobacillus_Firm4:4.0;	Bifidobacterium:60.9;Gilliamella:32.8;Lactobacillus_Firm4:6.4;
GH70			Lactobacillus_kunkeei:100.0;					Lactobacillus_kunkeei:85.6;
GH39	Lactobacillus_Firm5:71.2;Lactobacillus:12.3;	Lactobacillus:90.6;	Lactobacillus:73.4;Lactobacillus_Firm5:26.6;	Lactobacillus_Firm5:67.0;Lactobacillus:33.0;	Lactobacillus:41.5;	Lactobacillus_Firm5:62.2;Lactobacillus:18.9;	Lactobacillus:52.9;Lactobacillus_Firm5:47.1;	Lactobacillus_Firm5:65.2;Lactobacillus:32.9;	Lactobacillus_Firm5:66.1;Lactobacillus:33.9;	Lactobacillus_Firm5:50.2;Lactobacillus:39.2;	Lactobacillus_Firm5:66.0;Lactobacillus:33.4;	Lactobacillus:48.1;Lactobacillus_Firm5:42.8;	Lactobacillus_Firm5:51.7;Lactobacillus:35.2;	Lactobacillus_Firm5:60.6;Lactobacillus:39.4;	Lactobacillus:35.6;Lactobacillus_Firm5:35.1;
GH36	Gilliamella:93.2;Dysgonomonas:6.8;	Gilliamella:93.6;Bifidobacterium:5.1;	Gilliamella:91.2;Bifidobacterium:8.6;	Gilliamella:54.4;Bifidobacterium:19.0;Dysgonomonas:3.1;	Gilliamella:100.0;	Gilliamella:95.7;Bifidobacterium:2.4;	Gilliamella:46.8;Bifidobacterium:9.3;	Gilliamella:73.8;Bifidobacterium:26.2;	Bifidobacterium:82.0;Gilliamella:18.0;	Gilliamella:95.9;Bifidobacterium:3.2;	Gilliamella:60.7;Bifidobacterium:28.5;	Gilliamella:77.8;Bifidobacterium:12.3;	Gilliamella:87.3;Bifidobacterium:12.7;	Gilliamella:92.6;Bifidobacterium:7.5;	Bifidobacterium:80.5;Gilliamella:19.5;
PL4	Lactobacillus_Firm5:100.0;	Lactobacillus_Firm5:100.0;	Lactobacillus_Firm5:45.4;Lactobacillus:17.3;	Lactobacillus_Firm5:88.3;Lactobacillus:10.3;	Lactobacillus_Firm5:68.8;	Lactobacillus_Firm5:88.1;	Lactobacillus_Firm5:100.0;	Lactobacillus_Firm5:92.5;Lactobacillus:7.5;	Lactobacillus_Firm5:25.2;Lactobacillus:24.8;	Lactobacillus_Firm5:21.4;	Lactobacillus_Firm5:96.1;	Lactobacillus_Firm5:80.0;Lactobacillus:20.0;	Lactobacillus_Firm5:33.6;	Lactobacillus_Firm5:87.9;Lactobacillus:12.1;	Lactobacillus_Firm5:100.0;
GH88												Klebsiella:18.3;
GH32	Gilliamella:50.9;Lactobacillus_Firm5:26.3;Frischella:8.5;Dysgonomonas:6.2;	Gilliamella:83.4;Lactobacillus_Firm5:4.5;Bifidobacterium:0.7;	Gilliamella:80.7;Lactobacillus_Firm5:13.1;Bifidobacterium:1.2;Lactobacillus_kunkeei:1.0;	Lactobacillus_Firm5:35.3;Gilliamella:29.7;Bifidobacterium:6.1;Lactobacillus_Firm4:3.6;Lactobacillus:1.8;Dysgonomonas:1.6;Frischella:0.2;	Gilliamella:88.2;Lactobacillus_Firm5:2.4;Dysgonomonas:0.5;	Gilliamella:52.4;Lactobacillus_Firm5:47.4;Bifidobacterium:0.2;	Lactobacillus_Firm5:92.9;Gilliamella:5.4;Lactobacillus_Firm4:1.0;Lactobacillus:0.5;	Lactobacillus_Firm5:83.6;Gilliamella:10.7;Bifidobacterium:1.6;Lactobacillus_Firm4:1.5;Lactobacillus_kunkeei:0.7;	Lactobacillus_Firm5:95.8;Bifidobacterium:1.9;Gilliamella:1.6;Lactobacillus:0.6;Lactobacillus_Firm4:0.3;	Gilliamella:76.6;Lactobacillus_Firm5:16.5;Frischella:2.9;Bifidobacterium:0.5;	Lactobacillus_Firm5:58.7;Gilliamella:37.3;Bifidobacterium:2.7;Lactobacillus_Firm4:0.6;	Lactobacillus_Firm5:46.5;Gilliamella:40.6;Lactobacillus_Firm4:4.1;Bifidobacterium:1.0;	Gilliamella:75.6;Lactobacillus_Firm5:19.7;Bifidobacterium:3.4;	Lactobacillus_Firm5:62.5;Gilliamella:32.2;Bifidobacterium:0.7;Lactobacillus_Firm4:0.7;Lactobacillus:0.1;	Lactobacillus_Firm5:32.8;Bifidobacterium:31.9;Gilliamella:24.3;Lactobacillus:4.2;Lactobacillus_Firm4:2.2;
GH115		Bifidobacterium:100.0;	Bifidobacterium:100.0;	Bifidobacterium:100.0;		Bifidobacterium:100.0;		Bifidobacterium:100.0;	Bifidobacterium:100.0;	Bifidobacterium:100.0;	Bifidobacterium:100.0;	Bifidobacterium:100.0;	Bifidobacterium:100.0;	Bifidobacterium:100.0;	Bifidobacterium:100.0;
GH78	Gilliamella:60.0;Lactobacillus:19.7;Lactobacillus_Firm5:18.8;	Gilliamella:74.4;Lactobacillus_Firm5:8.7;Bifidobacterium:5.2;Lactobacillus:3.9;	Gilliamella:49.2;Lactobacillus_Firm5:11.1;Lactobacillus:7.4;Bifidobacterium:6.6;	Lactobacillus_Firm5:20.6;Lactobacillus:17.8;Gilliamella:16.6;Bifidobacterium:12.2;Lactobacillus_Firm4:5.4;	Gilliamella:91.8;Lactobacillus:3.3;Lactobacillus_Firm5:3.0;	Lactobacillus_Firm5:48.3;Lactobacillus:22.5;Gilliamella:5.4;Bifidobacterium:0.7;Lactobacillus_Firm4:0.6;	Lactobacillus_Firm5:57.2;Lactobacillus:38.3;Lactobacillus_Firm4:3.1;	Lactobacillus_Firm5:58.3;Lactobacillus:34.1;Bifidobacterium:5.7;Gilliamella:1.3;	Lactobacillus_Firm5:60.6;Lactobacillus:33.8;Bifidobacterium:4.1;Lactobacillus_Firm4:1.0;	Gilliamella:79.9;Lactobacillus_Firm5:11.6;Lactobacillus:3.4;Bifidobacterium:1.7;Lactobacillus_Firm4:0.7;	Lactobacillus_Firm5:46.0;Gilliamella:28.4;Lactobacillus:19.0;Bifidobacterium:7.2;	Lactobacillus_Firm5:30.7;Lactobacillus:30.2;Gilliamella:24.5;Lactobacillus_Firm4:4.3;Bifidobacterium:1.3;	Bifidobacterium:25.1;Lactobacillus:17.7;Lactobacillus_Firm5:16.8;Gilliamella:12.9;	Lactobacillus_Firm5:43.1;Gilliamella:26.1;Lactobacillus:25.1;Bifidobacterium:3.9;Lactobacillus_Firm4:1.2;	Bifidobacterium:58.7;Lactobacillus_Firm5:24.5;Lactobacillus_Firm4:9.5;Lactobacillus:8.4;Gilliamella:2.8;
GH133	Dysgonomonas:100.0;			Dysgonomonas:100.0;
GH144	Dysgonomonas:100.0;			Dysgonomonas:100.0;
GH136											Bifidobacterium:100.0;				Bifidobacterium:100.0;
GH121															Bifidobacterium:100.0;
GH30		Bifidobacterium:100.0;	Bifidobacterium:91.1;	Bifidobacterium:100.0;		Bifidobacterium:100.0;	Bifidobacterium:50.0;	Bifidobacterium:100.0;	Bifidobacterium:100.0;	Bifidobacterium:100.0;	Bifidobacterium:100.0;	Bifidobacterium:100.0;	Bifidobacterium:100.0;	Bifidobacterium:88.0;	Bifidobacterium:100.0;
GH94			Bifidobacterium:100.0;	Bifidobacterium:100.0;				Bifidobacterium:96.4;	Bifidobacterium:100.0;		Bifidobacterium:100.0;	Bifidobacterium:100.0;	Bifidobacterium:100.0;	Bifidobacterium:100.0;	Bifidobacterium:100.0;
GH97	Bacteroidales:54.5;Dysgonomonas:43.0;			Bacteroidales:52.1;Dysgonomonas:42.0;
GH65	Lactobacillus:100.0;	Lactobacillus:69.7;Bifidobacterium:10.6;	Lactobacillus:48.2;Lactobacillus_kunkeei:32.5;Bifidobacterium:14.9;	Lactobacillus:61.9;Bifidobacterium:19.1;Leuconostoc:2.3;	Lactobacillus:77.3;	Lactobacillus:81.1;Bifidobacterium:2.2;Leuconostoc:0.6;	Lactobacillus:99.4;	Lactobacillus:91.2;Bifidobacterium:5.7;Lactobacillus_kunkeei:2.2;	Lactobacillus:95.7;Bifidobacterium:3.4;Leuconostoc:0.4;	Lactobacillus:74.9;Bifidobacterium:6.3;Leuconostoc:3.8;	Lactobacillus:84.4;Bifidobacterium:5.9;	Lactobacillus:82.3;Bifidobacterium:6.7;	Lactobacillus:46.5;Bifidobacterium:40.0;	Lactobacillus:95.5;Bifidobacterium:4.5;	Bifidobacterium:54.5;Lactobacillus:34.3;Leuconostoc:12.0;
GH140				Lactobacillus_Firm5:100.0;		Lactobacillus_Firm5:100.0;	Lactobacillus_Firm5:100.0;	Lactobacillus_Firm5:100.0;	Lactobacillus_Firm5:100.0;			Lactobacillus_Firm5:100.0;	Lactobacillus_Firm5:100.0;		Lactobacillus_Firm5:100.0;
GH125	Dysgonomonas:100.0;			Dysgonomonas:39.4;Bifidobacterium:36.5;											Bifidobacterium:100.0;
GH105	Gilliamella:38.0;Proteiniphilum:16.8;Lactobacillus_Firm5:16.4;	Gilliamella:44.0;Bifidobacterium:2.2;Lactobacillus_Firm5:0.7;	Gilliamella:79.7;Bifidobacterium:3.1;Lactobacillus_Firm5:1.7;	Lactobacillus_Firm5:38.5;Gilliamella:14.3;Bifidobacterium:9.5;Proteiniphilum:5.6;	Gilliamella:96.3;	Lactobacillus_Firm5:10.9;Bifidobacterium:1.6;	Lactobacillus_Firm5:100.0;	Lactobacillus_Firm5:56.6;Bifidobacterium:19.1;Lactobacillus_Firm4:7.2;	Bifidobacterium:64.4;Lactobacillus_Firm5:3.2;	Gilliamella:90.5;Bifidobacterium:4.8;Lactobacillus_Firm5:0.7;	Lactobacillus_Firm5:33.5;Bifidobacterium:18.5;	Lactobacillus_Firm5:38.4;Gilliamella:23.8;Bifidobacterium:3.5;	Gilliamella:60.9;Bifidobacterium:10.1;	Lactobacillus_Firm5:83.4;Bifidobacterium:5.3;	Bifidobacterium:68.9;Lactobacillus_Firm5:16.6;
GH29	Lactobacillus:57.8;Tetragenococcus:35.1;	Lactobacillus:47.2;Lactobacillus_Firm5:32.2;	Lactobacillus:57.7;Bifidobacterium:20.4;Tetragenococcus:8.2;	Lactobacillus:42.9;Bifidobacterium:27.1;Tetragenococcus:15.4;Lactobacillus_Firm5:8.5;	Lactobacillus:64.9;Tetragenococcus:11.2;	Lactobacillus:51.4;Tetragenococcus:24.1;Lactobacillus_Firm5:1.7;Bifidobacterium:1.3;	Lactobacillus:57.3;Tetragenococcus:34.1;Lactobacillus_Firm5:2.7;	Lactobacillus:49.9;Tetragenococcus:36.9;Bifidobacterium:8.4;Lactobacillus_Firm5:2.5;	Lactobacillus:47.2;Tetragenococcus:44.4;Bifidobacterium:5.1;Lactobacillus_Firm5:2.2;	Lactobacillus:36.5;Tetragenococcus:18.7;Lactobacillus_Firm5:7.2;	Lactobacillus:39.6;Tetragenococcus:34.7;Bifidobacterium:10.0;Lactobacillus_Firm5:8.0;	Lactobacillus:60.0;Tetragenococcus:19.7;Bifidobacterium:2.4;	Bifidobacterium:38.4;Lactobacillus:33.1;Tetragenococcus:7.2;Lactobacillus_Firm5:1.0;	Lactobacillus:56.4;Tetragenococcus:24.5;Lactobacillus_Firm5:11.8;Bifidobacterium:6.2;	Bifidobacterium:61.6;Lactobacillus:22.3;Lactobacillus_Firm5:11.4;Tetragenococcus:3.9;
GH106			Lactobacillus_Firm5:100.0;	Lactobacillus_Firm5:100.0;		Lactobacillus_Firm5:100.0;	Lactobacillus_Firm5:50.0;	Lactobacillus_Firm5:100.0;		Lactobacillus_Firm5:50.0;	Lactobacillus_Firm5:100.0;	Lactobacillus_Firm5:100.0;			Lactobacillus_Firm5:100.0;
GH13	Gilliamella:35.7;Lactobacillus_Firm5:20.1;Lactobacillus:19.6;Dysgonomonas:6.5;Prevotella:5.8;Bacteroides:5.3;	Gilliamella:47.3;Lactobacillus_Firm5:11.7;Lactobacillus:8.8;Bifidobacterium:3.8;	Gilliamella:40.3;Lactobacillus_Firm5:32.8;Lactobacillus:22.6;Bifidobacterium:6.0;	Lactobacillus_Firm5:22.8;Lactobacillus:19.1;Gilliamella:14.2;Bifidobacterium:10.1;Lactobacillus_Firm4:5.7;Dysgonomonas:1.0;Bacteroides:0.8;Prevotella:0.8;	Gilliamella:84.3;Lactobacillus:3.2;Lactobacillus_Firm5:3.2;	Lactobacillus_Firm5:16.0;Lactobacillus:14.0;Gilliamella:7.3;Bifidobacterium:0.7;	Lactobacillus_Firm5:46.2;Lactobacillus:45.9;Lactobacillus_Firm4:1.7;Bifidobacterium:0.6;	Lactobacillus_Firm5:43.6;Lactobacillus:39.4;Gilliamella:7.8;Lactobacillus_Firm4:2.3;Bifidobacterium:2.0;	Lactobacillus_Firm5:50.0;Lactobacillus:46.0;Bifidobacterium:2.2;Gilliamella:0.8;Lactobacillus_Firm4:0.6;	Gilliamella:69.7;Lactobacillus_Firm5:11.4;Lactobacillus:9.0;Bifidobacterium:0.9;	Lactobacillus_Firm5:41.3;Lactobacillus:36.4;Gilliamella:17.0;Bifidobacterium:3.4;Lactobacillus_Firm4:1.0;	Lactobacillus_Firm5:34.2;Lactobacillus:28.0;Gilliamella:9.2;Lactobacillus_Firm4:7.5;Bifidobacterium:1.1;	Gilliamella:26.2;Lactobacillus_Firm5:20.0;Lactobacillus:19.4;Bifidobacterium:12.7;	Lactobacillus_Firm5:44.3;Lactobacillus:33.6;Gilliamella:18.2;Bifidobacterium:2.2;Lactobacillus_Firm4:1.0;	Bifidobacterium:47.5;Lactobacillus_Firm5:17.6;Lactobacillus:16.6;Gilliamella:4.9;Lactobacillus_Firm4:1.7;
GH112		Bifidobacterium:50.0;	Bifidobacterium:100.0;	Bifidobacterium:100.0;		Bifidobacterium:100.0;		Bifidobacterium:100.0;	Bifidobacterium:100.0;	Bifidobacterium:100.0;	Bifidobacterium:100.0;	Bifidobacterium:100.0;	Bifidobacterium:100.0;	Bifidobacterium:100.0;	Bifidobacterium:100.0;
GH127			Bifidobacterium:50.0;	Bifidobacterium:100.0;		Bifidobacterium:100.0;	Bifidobacterium:50.0;	Bifidobacterium:100.0;	Bifidobacterium:100.0;		Bifidobacterium:100.0;	Bifidobacterium:5.1;	Bifidobacterium:100.0;	Bifidobacterium:100.0;	Bifidobacterium:100.0;
GH151				Lactobacillus:100.0;	Lactobacillus:100.0;	Lactobacillus:100.0;			Lactobacillus:50.0;	Lactobacillus:50.0;			Lactobacillus:49.1;		Lactobacillus:100.0;
GH24	Frischella:37.8;Gilliamella:31.7;	Gilliamella:98.1;								Gilliamella:94.4;Frischella:1.4;		Gilliamella:24.5;	Gilliamella:100.0;
PL1	Gilliamella:87.6;Paludibacter:12.4;	Gilliamella:100.0;	Gilliamella:100.0;	Gilliamella:76.7;Paludibacter:16.4;	Gilliamella:98.5;	Gilliamella:82.5;		Lactobacillus_Firm4:88.1;		Gilliamella:100.0;	Gilliamella:93.8;	Gilliamella:98.0;	Gilliamella:94.4;	Gilliamella:100.0;	Gilliamella:67.6;Lactobacillus_Firm4:26.2;
GH31	Lactobacillus_Firm5:32.4;Lactobacillus:22.2;Gilliamella:22.0;Parabacteroides:11.8;	Gilliamella:79.6;Lactobacillus_Firm5:7.2;Lactobacillus:6.5;Bifidobacterium:2.5;	Lactobacillus:36.6;Lactobacillus_Firm5:27.9;Bifidobacterium:17.7;	Bifidobacterium:38.8;Lactobacillus_Firm5:16.1;Lactobacillus:14.5;Gilliamella:5.9;Lactobacillus_Firm4:2.7;Parabacteroides:1.3;	Gilliamella:60.2;Lactobacillus:14.1;Lactobacillus_Firm5:9.3;	Lactobacillus:31.9;Lactobacillus_Firm5:26.6;Bifidobacterium:3.7;	Lactobacillus_Firm5:61.4;Lactobacillus:31.8;Lactobacillus_Firm4:2.4;Bifidobacterium:0.3;	Lactobacillus_Firm5:38.3;Lactobacillus:37.4;Bifidobacterium:14.1;Lactobacillus_Firm4:3.1;	Lactobacillus:44.2;Lactobacillus_Firm5:42.7;Bifidobacterium:12.0;Lactobacillus_Firm4:0.9;	Lactobacillus_Firm5:28.2;Lactobacillus:23.7;Gilliamella:9.7;Bifidobacterium:9.6;	Lactobacillus:33.6;Lactobacillus_Firm5:31.5;Bifidobacterium:22.3;Gilliamella:4.7;Lactobacillus_Firm4:0.9;	Lactobacillus:24.3;Lactobacillus_Firm5:23.7;Gilliamella:8.6;Lactobacillus_Firm4:6.1;Bifidobacterium:5.3;Klebsiella:0.2;	Bifidobacterium:42.6;Lactobacillus_Firm5:13.8;Lactobacillus:13.4;Gilliamella:0.2;	Lactobacillus:36.4;Lactobacillus_Firm5:33.7;Bifidobacterium:10.3;Gilliamella:2.6;Lactobacillus_Firm4:1.8;	Bifidobacterium:80.4;Lactobacillus:7.0;Lactobacillus_Firm5:6.1;Lactobacillus_Firm4:1.8;
GH43	Gilliamella:59.8;Bacteroides:12.8;Lactobacillus_Firm5:12.6;	Gilliamella:69.8;Bifidobacterium:13.0;Lactobacillus_Firm5:7.4;	Bifidobacterium:21.1;Lactobacillus_Firm5:10.9;	Bifidobacterium:55.9;Gilliamella:18.3;Lactobacillus_Firm5:5.8;Bacteroides:0.9;	Gilliamella:92.6;	Lactobacillus_Firm5:33.7;Bifidobacterium:32.9;	Lactobacillus_Firm5:89.2;Bifidobacterium:6.9;	Bifidobacterium:79.7;Lactobacillus_Firm5:15.8;	Bifidobacterium:70.2;Lactobacillus_Firm5:19.0;	Gilliamella:51.0;Lactobacillus_Firm5:11.6;Bifidobacterium:10.7;	Bifidobacterium:41.7;Lactobacillus_Firm5:39.8;Gilliamella:15.1;	Gilliamella:45.4;Bifidobacterium:25.2;Lactobacillus_Firm5:12.5;Klebsiella:1.4;	Bifidobacterium:90.4;Lactobacillus_Firm5:3.8;Gilliamella:0.4;	Lactobacillus_Firm5:46.9;Bifidobacterium:32.2;Gilliamella:17.6;	Bifidobacterium:95.6;Lactobacillus_Firm5:2.3;Gilliamella:1.9;
GH25	Apibacter:45.2;Lactobacillus_Firm5:30.9;Dysgonomonas:7.2;Prevotella:5.8;	Apibacter:56.3;Lactobacillus_Firm5:20.1;Bifidobacterium:0.2;	Lactobacillus_kunkeei:29.4;Apibacter:24.2;Lactobacillus_Firm5:17.9;Lactobacillus:3.5;	Lactobacillus_Firm5:25.8;Apibacter:10.8;Bifidobacterium:5.6;Lactobacillus:5.2;Lactobacillus_Firm4:2.4;Dysgonomonas:1.8;Prevotella:1.4;	Apibacter:69.8;Lactobacillus_Firm5:13.7;	Lactobacillus_Firm5:49.2;Lactobacillus:7.3;Lactobacillus_kunkeei:3.7;Apibacter:2.3;	Lactobacillus_Firm5:86.9;Lactobacillus:5.6;Lactobacillus_Firm4:1.8;Apibacter:0.8;	Lactobacillus_Firm5:61.3;Bifidobacterium:8.0;Lactobacillus:7.0;Lactobacillus_kunkeei:5.8;Lactobacillus_Firm4:2.8;Apibacter:0.2;	Lactobacillus_Firm5:65.5;Lactobacillus:25.5;Apibacter:5.3;Lactobacillus_Firm4:1.3;Bifidobacterium:0.6;	Lactobacillus_Firm5:31.9;Lactobacillus:19.1;Bifidobacterium:5.3;	Lactobacillus_Firm5:53.9;Lactobacillus:15.6;Apibacter:12.1;Bifidobacterium:6.8;Lactobacillus_Firm4:1.6;	Lactobacillus_Firm5:59.9;Lactobacillus_Firm4:12.6;Lactobacillus:9.4;Bifidobacterium:1.3;	Lactobacillus_Firm5:31.5;Apibacter:19.5;Bifidobacterium:12.2;Lactobacillus:4.0;	Lactobacillus_Firm5:57.2;Apibacter:20.9;Lactobacillus:19.0;Lactobacillus_Firm4:1.3;	Bifidobacterium:35.7;Lactobacillus_Firm5:34.5;Apibacter:9.2;Lactobacillus:6.9;Lactobacillus_Firm4:4.4;
GH1	Gilliamella:49.3;Lactobacillus_Firm5:19.8;Frischella:9.7;Lactobacillus:8.0;Clostridium:2.3;	Gilliamella:87.7;Lactobacillus_Firm5:5.5;Lactobacillus:2.2;Bifidobacterium:0.9;	Gilliamella:78.5;Lactobacillus_Firm5:11.3;Lactobacillus:5.2;Bifidobacterium:2.3;Clostridium:1.3;	Lactobacillus_Firm5:35.5;Gilliamella:32.6;Lactobacillus:11.4;Clostridium:2.1;Bifidobacterium:2.1;Lactobacillus_Firm4:1.7;Frischella:0.8;	Gilliamella:91.3;Lactobacillus:1.7;Lactobacillus_Firm5:1.6;	Lactobacillus_Firm5:29.2;Lactobacillus:15.6;Gilliamella:13.7;Clostridium:3.1;Bifidobacterium:0.2;Lactobacillus_Firm4:0.2;	Lactobacillus_Firm5:58.0;Lactobacillus:24.8;Clostridium:7.6;Gilliamella:5.1;Lactobacillus_Firm4:0.9;Bifidobacterium:0.1;	Lactobacillus_Firm5:51.3;Lactobacillus:23.8;Gilliamella:9.9;Clostridium:7.1;Bifidobacterium:1.8;Lactobacillus_Firm4:0.6;Pediococcus:0.6;	Lactobacillus_Firm5:58.2;Lactobacillus:26.8;Clostridium:7.0;Pediococcus:4.6;Gilliamella:1.2;Bifidobacterium:1.2;Lactobacillus_Firm4:0.2;	Gilliamella:77.5;Lactobacillus_Firm5:10.6;Lactobacillus:5.1;Frischella:2.4;Clostridium:0.6;Bifidobacterium:0.5;Coprobacillus:0.1;Lactobacillus_Firm4:0.1;	Lactobacillus_Firm5:38.6;Gilliamella:34.8;Lactobacillus:18.7;Clostridium:6.1;Bifidobacterium:1.6;Lactobacillus_Firm4:0.2;	Gilliamella:40.2;Lactobacillus_Firm5:35.1;Lactobacillus:14.7;Lactobacillus_Firm4:2.4;Bifidobacterium:1.2;Pseudobutyrivibrio:1.0;Clostridium:0.9;	Gilliamella:69.8;Lactobacillus_Firm5:13.7;Lactobacillus:10.0;Bifidobacterium:3.4;Clostridium:1.4;Lactobacillus_Firm4:0.6;Coprobacillus:0.3;	Lactobacillus_Firm5:42.3;Gilliamella:28.8;Lactobacillus:18.2;Clostridium:3.8;Bifidobacterium:1.0;Lactobacillus_Firm4:0.3;	Lactobacillus_Firm5:23.9;Bifidobacterium:18.3;Gilliamella:18.0;Lactobacillus:15.6;Lactobacillus_Firm4:4.5;Clostridium:0.9;
