## Supplemental figures and tables for "Diet outweighs genetics in shaping gut microbiomes in Asian honeybee": Table_S11_honey_sample_info.xlsx

### Sheet: Sheet1
Table S11. Honey samples information
honey_sample	group	latitude (N)	longitude (E)	altitude (m)	collection time
LHG1-1	SC_GB	32.4706	104.723	1319	2017-06-15
LHG1-2	SC_GB	32.4706	104.723	1319	2017-07-01
LHG1-3	SC_GB	32.4706	104.723	1319	2017-07-15
LHG2-1	SC_GB	32.4989	104.724	1485	2017-06-15
LHG2-2	SC_GB	32.4989	104.724	1485	2017-07-01
LHG2-3	SC_GB	32.4989	104.724	1485	2017-07-15
LHG3-1	SC_GB	32.5203	104.692	1960	2017-06-15
LHG3-2	SC_GB	32.5203	104.692	1960	2017-07-01
LHG3-3	SC_GB	32.5203	104.692	1960	2017-07-15
MY1	SC_GB	32.319	104.284	1412	2018-08-28
MY2	SC_GB	32.3185	104.348	1407	2018-08-28
AB1	SC_AB	31.9056	103.382	2350	2018-10-13
AB2	SC_AB	32.0752	103.161	2350	2018-10-13
AB3	SC_AB	31.7695	104.107	1580	2018-10-12
SX1	SX_QL	33.5175	107.671	881	2018-08-10
SX2	SX_QL	33.3567	107.404	1305	2018-08-10
SX3	SX_QL	33.3297	107.386	1428	2018-08-11
QH1	QH_GD	36.0205	101.427	3325	2018-07-12
QH2	QH_GD	35.9352	101.496	3325	2018-07-12
QH3	QH_GD	36.0513	101.479	3325	2018-07-12
JL1	JL_DH	43.7479	128.151	600	2018-09-15
JL2	JL_DH	43.3057	128.495	600	2018-09-15
JL3	JL_DH	43.3057	128.495	600	2018-09-15
